# ImaGene: A web-based software platform for tumor radiogenomic evaluation and reporting

**DOI:** 10.1101/2021.12.02.470994

**Authors:** Shrey S. Sukhadia, Aayush Tyagi, Vivek Venkataraman, Pritam Mukherjee, AP Prathosh, Mayur D. Divate, Olivier Gevaert, Shivashankar H. Nagaraj

## Abstract

The field of radiomics has undergone several advancements in approaches to uncovering hidden quantitative features from tumor imaging data for use in guiding clinical decision-making for cancer patients. Radiographic imaging techniques provide insight into the imaging features of tumor regions of interest (ROIs), while immunohistochemistry and sequencing techniques performed on biopsy samples yield omics data. Potential associations between tumor genotype and phenotype can be identified from imaging and omics data via traditional correlation analysis, as well as through artificial intelligence (AI) models. However, at present the radiogenomics community lacks a unified software platform for which to conduct such analyses in a reproducible manner.

To address this gap, we propose ImaGene, a web-based platform that takes tumor omics and imaging data sets as input, performs correlation analysis between them, and constructs AI models (optionally using only those features found to exhibit statistically significant correlation with some element of the opposing dataset). ImaGene has several modifiable configuration parameters, providing users complete control over their analysis. For each run, ImaGene produces a comprehensive report displaying a number of intuitive model diagnostics.

To demonstrate the utility of ImaGen**e,** exploratory studies surrounding Invasive Breast Carcinoma (IBC) and Head and Neck Squamous Cell Carcinoma (HNSCC) on datasets acquired from public databases are conducted. Potential associations are identified between several imaging features and 6 genes: CRABP1, SMTNL2, FABP1, HAS1, FAM163A and DSG1 for IBC, and 4 genes: CEACAM6, NANOG, ACSM2B, and UPK2 for HNSCC.

In summary, the software provides researchers with a transparent tool for which to begin radiogenomic analysis and explore possible further directions in their research. We anticipate that ImaGen**e** will become the standard platform for tumor analyses in the field of radiogenomics due to its ease of use, flexibility, and reproducibility, and that it can serve as an enabling centrepoint for an emerging radiogenomic knowledge base.
