## Supplementary_table_HNSCC_MTEN_10a for "ImaGene: A web-based software platform for tumor radiogenomic evaluation and reporting"

### Sheet: test_eval_multiTaskLinearModel_
Genes	RMSE between observed and predicted values	Observed Mean	Observed Stdev	Ratio_of_RMSE_and_Stdev	Calculated R^2
UNCX	0.677376	-0.305801	0	-1	0
PCDH18	0.558249	0.0101622	0.772026	0.723096	0.477132
UPK2	0.540086	-0.0500537	0.680017	0.794225	0.369207
BPI	1.02894	0.056281	1.25852	0.817579	0.331564
ACSM2B	1.09749	0.037772	1.34188	0.817881	0.331071
ENPEP	0.526625	-0.0920683	0.635045	0.829272	0.312309
RSPO1	0.455976	-0.125326	0.548336	0.831564	0.308501
CA9	0.810403	0.126139	0.964827	0.839947	0.294489
S100A14	0.607545	-0.105906	0.720342	0.843412	0.288656
ACSM2A	1.14184	-0.0170776	1.33425	0.855794	0.267617
S100B	0.737725	0.0340805	0.848601	0.869343	0.244244
STEAP2	0.91371	-0.035619	1.03568	0.88223	0.22167
MRGPRF	0.742938	0.0796342	0.841816	0.882542	0.221119
DPPA3	1.35554	0.212073	1.52273	0.890207	0.207531
AOC1	0.769611	-0.0143553	0.861329	0.893516	0.201629
FCGR3B	1.09568	0.0221183	1.22335	0.895638	0.197833
TMEM119	0.864542	0.021409	0.959609	0.900931	0.188323
CYP11B1	1.42872	0.00371561	1.58315	0.902452	0.18558
HIST1H2BH	1.21352	0.308593	1.33114	0.911637	0.168917
TRPS1	0.951501	0.00693213	1.03611	0.91834	0.156652
PSMB11	1.66108	0.215221	1.79876	0.923459	0.147224
AZGP1	1.01617	-0.0449334	1.09757	0.925829	0.14284
HIST1H1B	1.14657	0.171369	1.23182	0.930793	0.133624
SOX17	0.991017	-0.0208158	1.06267	0.932575	0.130305
GYG2	1.11301	0.090913	1.19207	0.933681	0.128241
EDNRB	0.881868	0.063005	0.942125	0.936041	0.123827
DMBT1	1.32416	0.0700666	1.4142	0.936336	0.123275
INMT	0.698511	-0.118478	0.742473	0.94079	0.114915
SERPINA6	1.18628	0.0448069	1.25843	0.942669	0.111375
FCGBP	1.51364	-0.00176594	1.60363	0.943881	0.109088
CPB2	1.07835	0.0326956	1.14173	0.944488	0.107942
HIST1H4C	1.19694	0.169577	1.26379	0.947101	0.103
VRTN	0.92595	-0.0641504	0.973562	0.951095	0.0954179
HIST1H4D	1.5595	0.372677	1.63866	0.95169	0.0942866
MAB21L2	0.797488	0.0446525	0.837053	0.952734	0.0922986
FOXC1	0.755352	-0.115707	0.791521	0.954305	0.0893029
C4BPA	1.37018	0.043665	1.43391	0.955559	0.0869068
AGXT2	1.44239	0.126497	1.50821	0.956356	0.0853828
SERPINB4	0.697471	0.00430859	0.727794	0.958335	0.0815932
CYP11A1	0.558663	-0.128224	0.582125	0.959696	0.0789829
MEST	0.964386	0.0215109	1.00399	0.960553	0.0773388
OMD	1.05488	0.106926	1.09529	0.963108	0.0724229
PIGR	1.30064	0.0270696	1.35012	0.963349	0.0719584
HIST1H1E	1.49914	0.205935	1.55549	0.963774	0.0711401
HIST1H2AL	0.984692	0.116056	1.0206	0.964821	0.0691212
NANOG	1.97069	0.253132	2.04015	0.965953	0.0669343
MITF	1.07032	0.0679693	1.10754	0.966396	0.0660785
FAM101A	1.72762	0.474972	1.78505	0.967825	0.0633155
LIN28A	1.95787	0.306833	2.02276	0.967922	0.0631279
HIST1H3D	1.59443	0.166117	1.64696	0.968108	0.0627663
FCN1	0.910577	0.0708223	0.937361	0.971426	0.0563314
HBA1	0.85045	-0.0511109	0.872667	0.974541	0.0502702
MUC16	1.25141	0.00416864	1.28357	0.974944	0.0494838
RAB44	0.675371	0.0244702	0.692059	0.975886	0.0476465
CRISP3	1.56808	0.205952	1.60552	0.97668	0.0460956
NTRK2	0.754286	-0.0621293	0.771492	0.977697	0.0441083
PLG	0.98269	-0.0083293	1.00491	0.977884	0.0437431
SPNS3	0.70425	-0.231817	0.717648	0.981331	0.0369895
CFTR	0.800598	-0.121475	0.814377	0.983081	0.0335526
TMEM72	1.51991	0.0890928	1.54151	0.98599	0.0278238
PHOSPHO1	0.55104	-0.136184	0.558763	0.986178	0.0274523
TMEFF2	1.69635	0.171981	1.72012	0.986181	0.0274462
FAM107A	1.07698	0.113723	1.09185	0.986385	0.0270443
GJB1	1.53454	0.199735	1.5549	0.986902	0.026024
PEG3	1.73583	0.269848	1.7588	0.986942	0.025946
HIST1H2BO	1.68941	0.251201	1.70974	0.988108	0.0236419
HIST1H3F	1.20427	0.257219	1.21818	0.988585	0.0227006
CA3	1.23542	0.212994	1.24921	0.988965	0.0219479
PTPRZ1	1.02871	0.091684	1.03933	0.989786	0.0203242
SLC3A1	1.55851	0.0299234	1.57351	0.990464	0.0189808
PRDM14	2.01396	0.31642	2.03107	0.991577	0.0167757
HIST1H2BF	1.61969	0.23096	1.63325	0.991701	0.0165292
BCAN	1.68613	0.235281	1.69731	0.993411	0.0131345
MYBPC1	1.80184	0.261405	1.81313	0.993773	0.0124158
APCS	0.970477	0.0279863	0.975898	0.994446	0.0110781
CEACAM8	1.60979	0.0808045	1.61859	0.994567	0.0108362
HIST1H4L	1.68089	0.32032	1.6888	0.995315	0.00934833
GREM1	0.65778	-0.0314295	0.660811	0.995414	0.0091517
HMP19	1.70941	0.25041	1.71496	0.996764	0.00646118
SOX8	1.74585	0.223514	1.74804	0.998749	0.00249972
TLX2	0.932967	-0.159249	0.933653	0.999265	0.00146994
MMP8	2.09773	0.360869	2.0983	0.999731	0.00053726
HIST1H4B	1.23991	0.110316	1.24024	0.999735	0.000529586
ELAVL4	1.04086	0.0519277	1.04111	0.999764	0.00047269
CHRM1	1.8132	0.268679	1.81356	0.9998	0.0004
ATCAY	1.93861	0.310441	1.93686	1.0009	-0.00180829
HIST1H3J	1.76145	0.406111	1.75888	1.00146	-0.00291554
F13B	1.19095	0.188674	1.18895	1.00169	-0.003375
TMEM100	1.91012	0.36496	1.90592	1.0022	-0.00441102
G6PC	2.01049	0.409934	2.00586	1.00231	-0.0046242
FGF8	1.48335	0.156052	1.47921	1.0028	-0.00560151
GRIA3	1.61032	0.286758	1.60288	1.00464	-0.00929685
FAM131B	1.44418	0.204885	1.4375	1.00465	-0.00931715
PADI4	1.38993	0.232414	1.38338	1.00474	-0.00949962
SERPINB3	0.886209	0.156933	0.881348	1.00552	-0.0110609
HIST1H2BG	1.7039	0.152005	1.69432	1.00565	-0.0113393
ATP6V0A4	1.14964	0.0458825	1.14314	1.00569	-0.0114024
CDHR5	1.30404	0.140153	1.29634	1.00594	-0.0119229
DPPA5	1.59394	0.207723	1.58428	1.0061	-0.01223
LRRC15	0.843068	0.0292738	0.837563	1.00657	-0.013188
HIST1H2AB	1.1969	0.119869	1.18829	1.00724	-0.014536
ITIH5	1.36598	0.105502	1.35507	1.00805	-0.0161632
C1orf61	2.08129	0.340346	2.06428	1.00824	-0.0165476
PLP1	2.05223	0.383801	2.0342	1.00887	-0.0178137
TPSAB1	1.26156	0.0360306	1.24982	1.00939	-0.0188663
HIST1H2BL	1.13409	0.122793	1.12318	1.00972	-0.0195266
HEPACAM	1.89729	0.345613	1.87576	1.01148	-0.0230885
BBOX1	1.59249	0.11407	1.57404	1.01173	-0.02359
PEBP4	1.72006	0.270597	1.6996	1.01204	-0.0242249
SPINK1	1.77133	0.289115	1.74997	1.01221	-0.0245605
PPP1R1A	1.89207	0.28999	1.86908	1.0123	-0.0247435
AMPD1	1.87951	0.252621	1.85636	1.01247	-0.025094
ADCYAP1R1	2.0668	0.3804	2.04046	1.01291	-0.0259831
LZTS1	0.778197	-0.061088	0.767816	1.01352	-0.027224
BHMT2	0.762655	0.0617183	0.751787	1.01446	-0.0291208
HNF1B	1.48803	0.162281	1.46611	1.01495	-0.0301261
AGT	1.63847	0.322048	1.61287	1.01588	-0.032006
CARTPT	1.36833	0.161612	1.34658	1.01615	-0.0325592
HSD3B2	1.04465	-0.0930395	1.02713	1.01706	-0.0344127
KRT17	0.749062	-0.0136966	0.73631	1.01732	-0.0349369
CALB2	2.00003	0.328087	1.96374	1.01848	-0.0373014
PLA2G1B	1.39937	-0.00180311	1.37384	1.01858	-0.0375015
STC2	1.1182	0.00329994	1.09743	1.01892	-0.0381952
MB	1.52472	0.286678	1.49612	1.01912	-0.038597
CCL24	1.92835	0.264876	1.89131	1.01958	-0.0395526
CXCL8	1.90533	0.235137	1.86794	1.02002	-0.0404413
HSPB6	1.75588	0.301249	1.72132	1.02008	-0.0405672
HIST1H2AH	1.87257	0.279676	1.83469	1.02065	-0.0417276
HIST1H3B	1.19638	0.162068	1.17201	1.0208	-0.0420256
DAAM2	0.630309	-0.191155	0.617344	1.021	-0.0424455
ALDH1L2	0.826693	0.065121	0.809229	1.02158	-0.0436266
EMR3	0.96359	0.0100855	0.943213	1.0216	-0.0436742
SMTNL2	2.1173	0.318539	2.07221	1.02176	-0.0439949
VTN	1.59854	0.224029	1.56377	1.02223	-0.0449617
GPM6A	2.1971	0.387012	2.14923	1.02227	-0.0450416
ASB11	1.68853	0.264644	1.65165	1.02233	-0.0451575
CTNND2	2.00212	0.313786	1.95832	1.02236	-0.0452291
KRT20	2.10803	0.379365	2.06112	1.02276	-0.0460417
AQP4	2.17243	0.346144	2.12339	1.02309	-0.0467229
NCAN	2.20005	0.373245	2.15026	1.02315	-0.0468401
FAM43B	1.52044	0.145822	1.48561	1.02344	-0.0474367
VPREB1	0.569618	-0.066723	0.556267	1.024	-0.0485786
CMTM2	1.3587	0.210169	1.3268	1.02404	-0.0486626
OLIG2	2.2026	0.38498	2.15036	1.0243	-0.0491856
OLIG1	2.2041	0.38598	2.15112	1.02463	-0.0498675
TCN1	0.854633	-0.0521404	0.833822	1.02496	-0.0505399
LHFPL3	1.9957	0.295286	1.94659	1.02523	-0.0510925
TNR	2.19867	0.395516	2.1442	1.0254	-0.0514483
UGT2B4	1.79816	0.448106	1.75237	1.02613	-0.0529402
HIST1H3G	1.93041	0.304315	1.88049	1.02655	-0.0537991
SERPINB13	1.33984	0.212574	1.30473	1.02691	-0.0545379
RNF186	1.74908	0.272338	1.70276	1.02721	-0.0551539
GFAP	2.10353	0.41913	2.04702	1.02761	-0.0559747
SNAP91	1.45554	0.170383	1.41617	1.0278	-0.0563825
GPRC5B	0.777593	-0.02022	0.7565	1.02788	-0.0565427
AXIN2	0.793255	-0.112618	0.771728	1.0279	-0.0565686
C18orf42	2.16317	0.37681	2.10285	1.02868	-0.0581891
NXPH1	2.20353	0.34502	2.13911	1.03012	-0.0611377
MLC1	1.52346	0.108032	1.47887	1.03015	-0.061214
DUSP26	1.9061	0.411285	1.85	1.03033	-0.0615712
KNG1	1.79908	0.330525	1.74601	1.03039	-0.0617126
FGL1	1.06078	0.119189	1.02922	1.03067	-0.0622722
CELF3	1.92095	0.270469	1.86209	1.03161	-0.0642094
MYH11	2.09049	0.286073	2.02514	1.03227	-0.0655753
ALPL	0.925632	-0.0154564	0.895576	1.03356	-0.0682474
DCX	2.0659	0.281967	1.99854	1.0337	-0.0685427
SCRG1	2.17358	0.420206	2.10225	1.03393	-0.0690055
HIST1H4E	2.0243	0.324213	1.95758	1.03408	-0.0693177
HBB	1.16801	0.132449	1.12943	1.03416	-0.0694784
HIST1H2BI	1.68043	0.315157	1.62475	1.03427	-0.0697132
ELAVL3	2.09406	0.433539	2.02394	1.03465	-0.0704959
GLYAT	1.47674	0.115296	1.42728	1.03465	-0.070502
DLK1	2.12655	0.309126	2.05521	1.03471	-0.0706282
TM4SF4	1.58516	0.223669	1.53143	1.03508	-0.0714006
ERP27	0.742586	-0.173596	0.717404	1.0351	-0.0714344
COMP	1.29367	0.150072	1.24949	1.03535	-0.0719574
PHOX2B	1.00527	0.132951	0.970381	1.03595	-0.0732009
PF4	1.32326	0.109047	1.27613	1.03693	-0.0752332
AMBP	1.35571	0.141168	1.30728	1.03705	-0.0754654
CAPN3	1.97363	0.239624	1.9022	1.03755	-0.0765112
AC234582.1	1.0552	-0.196931	1.01598	1.0386	-0.0786927
POU3F3	1.63172	0.213058	1.57058	1.03893	-0.0793849
DKK1	2.03042	0.380361	1.95414	1.03904	-0.0795966
BPIFB1	1.41871	0.0720308	1.36524	1.03917	-0.0798642
AMER2	2.21173	0.364481	2.12835	1.03917	-0.0798831
SERPIND1	1.43103	0.138033	1.37646	1.03964	-0.0808564
CNGB1	1.388	0.181551	1.33493	1.03975	-0.08109
RNASE3	0.918027	-0.119308	0.882786	1.03992	-0.081434
HIST1H2BB	1.46952	0.0233246	1.41255	1.04033	-0.0822923
APOA2	1.67341	0.226344	1.60816	1.04058	-0.0828035
MAL	2.06898	0.353116	1.9882	1.04063	-0.0829153
KCNQ2	1.26391	0.0683844	1.21356	1.04149	-0.084703
HSPA2	1.0892	0.073931	1.04495	1.04235	-0.086484
KLK3	1.90099	0.286397	1.82311	1.04272	-0.087256
KRTDAP	0.939657	0.00712282	0.901135	1.04275	-0.0873236
CDH17	1.32845	0.0218307	1.27365	1.04302	-0.0878974
KHDC3L	1.63906	0.268195	1.57132	1.04311	-0.088082
PRLHR	1.56244	0.294553	1.49742	1.04342	-0.0887233
SLC7A4	1.54964	0.101144	1.48496	1.04356	-0.0890072
KLK8	1.0628	0.0297047	1.01839	1.04361	-0.0891315
RFX4	1.93472	0.364738	1.85278	1.04422	-0.0904022
MTRNR2L8	0.766286	-0.147006	0.733246	1.04506	-0.092151
VSTM2A	2.21144	0.45449	2.1155	1.04535	-0.0927523
CLRN3	1.09318	0.499707	1.04574	1.04537	-0.0927939
PGLYRP1	1.47464	0.194337	1.4106	1.0454	-0.0928617
RAB3B	1.32992	0.151193	1.27214	1.04542	-0.0928938
GPM6B	1.19882	0.0477088	1.14672	1.04543	-0.0929328
GC	1.74337	0.226786	1.66591	1.0465	-0.095154
SLC28A1	1.42342	-0.0619555	1.3594	1.04709	-0.0964042
FAIM2	1.33095	0.0817139	1.27058	1.04751	-0.0972823
NR0B1	1.72737	0.336506	1.64884	1.04762	-0.0975178
GATA6	0.82495	-0.0401643	0.786927	1.04832	-0.0989716
TBX3	0.982006	-0.0654814	0.936579	1.0485	-0.0993584
UPK3B	1.24972	0.0824699	1.19156	1.04881	-0.0999948
C8B	0.891106	-0.000850232	0.84891	1.04971	-0.101884
DMGDH	1.41249	0.0715933	1.3443	1.05072	-0.104022
ATP6V0D2	2.14894	0.300386	2.04448	1.05109	-0.104792
ALB	1.67544	0.213137	1.59399	1.0511	-0.104809
SLC1A2	2.13472	0.487395	2.0309	1.05112	-0.104851
STAR	1.42699	0.109199	1.35753	1.05117	-0.104954
PDIA2	1.25625	0.195023	1.19493	1.05131	-0.105252
CYP4F3	1.33418	0.192347	1.26905	1.05132	-0.105268
DCSTAMP	2.00524	0.235866	1.90719	1.05142	-0.105474
APOBEC2	1.70004	0.43501	1.61656	1.05164	-0.105945
SPOCK3	0.987914	0.261687	0.939009	1.05208	-0.106877
BMP6	0.840094	-0.0879402	0.79705	1.054	-0.110926
C1QL1	1.94662	0.411214	1.84687	1.05401	-0.110936
PMP2	2.19755	0.544128	2.08412	1.05443	-0.11182
MMP25	0.959443	-0.177913	0.909869	1.05449	-0.11194
TF	0.867724	0.0348897	0.822095	1.0555	-0.114088
NEFL	1.56901	0.263078	1.48638	1.05559	-0.11428
CRYGN	1.08524	0.0147041	1.02786	1.05583	-0.114777
HFE2	1.83559	0.459165	1.73819	1.05604	-0.115213
CITED1	1.09979	0.0435689	1.04129	1.05618	-0.115526
EYA1	1.44082	0.23078	1.36387	1.05642	-0.116025
FOXH1	0.800197	0.0442877	0.756972	1.0571	-0.117464
CRP	1.94014	0.350006	1.83402	1.05786	-0.119072
NDUFA4L2	1.13488	0.173833	1.07167	1.05898	-0.12144
CXCR2	1.08509	0.126871	1.02441	1.05924	-0.12198
RAG2	1.44955	0.116991	1.3673	1.06016	-0.123936
PKNOX2	1.53808	0.305369	1.45034	1.0605	-0.124659
SLC38A3	1.44514	0.0726646	1.36236	1.06076	-0.125212
MSMB	1.1265	0.000940915	1.06121	1.06153	-0.126836
TNNT1	1.17974	0.241321	1.11106	1.06182	-0.127468
FGF18	1.41438	0.177191	1.33084	1.06277	-0.129486
NCAM1	2.00454	0.467086	1.88588	1.06292	-0.129795
DCT	1.96779	0.231507	1.85105	1.06306	-0.130104
NOX1	0.792782	-0.11656	0.745313	1.06369	-0.131438
CAPN8	1.20545	-0.013616	1.1326	1.06432	-0.132767
FOXA2	1.73923	0.332789	1.63251	1.06537	-0.135008
APOA1	1.33691	0.1553	1.2546	1.06561	-0.135525
AGRP	1.70002	0.107775	1.59447	1.0662	-0.136774
AHSG	1.95045	0.437591	1.82923	1.06627	-0.136936
LTF	0.555363	-0.123051	0.520816	1.06633	-0.137065
TTYH1	1.99922	0.359899	1.87469	1.06643	-0.137262
MOG	1.86212	0.349305	1.74603	1.06649	-0.1374
APOC3	1.76713	0.354233	1.65561	1.06736	-0.139262
DGKK	1.52122	0.300989	1.42484	1.06764	-0.139862
GDF3	1.26299	0.00402098	1.18294	1.06767	-0.139919
MSX1	0.638128	-0.119919	0.597447	1.06809	-0.140819
PHYHIPL	1.68336	0.232466	1.57567	1.06834	-0.141355
CHGB	2.00046	0.36264	1.87235	1.06842	-0.141525
CPB1	0.970288	0.058491	0.90806	1.06853	-0.141754
CDH16	1.02793	0.100272	0.961628	1.06895	-0.142647
RRAD	1.28705	0.147934	1.2036	1.06933	-0.143477
KIF26A	1.12892	0.18497	1.05563	1.06943	-0.143689
SPON1	1.1361	0.26701	1.06231	1.06946	-0.143738
FGA	1.53297	0.108502	1.43332	1.06952	-0.14388
BNC1	1.08724	0.237193	1.01644	1.06966	-0.144176
ALDH1A3	1.31503	0.0765402	1.22934	1.0697	-0.144267
TRIM63	2.04707	0.525549	1.91355	1.06977	-0.144416
POU5F1	1.85064	0.112785	1.72772	1.07115	-0.147358
ARPP21	1.95372	0.55645	1.82368	1.07131	-0.147709
ITLN2	1.7119	0.237339	1.59762	1.07153	-0.148183
NDP	1.33238	-0.0217615	1.24325	1.07169	-0.148528
COL2A1	1.82093	0.342198	1.698	1.0724	-0.150036
STK32A	1.62595	0.191685	1.51617	1.0724	-0.150052
MAB21L1	1.21039	0.1464	1.12842	1.07264	-0.150554
S100A1	1.7553	0.447729	1.63613	1.07284	-0.150979
VAT1L	0.852348	0.0618849	0.794184	1.07324	-0.151841
SFTA2	1.75885	0.310915	1.63665	1.07467	-0.154911
SCG5	1.04019	0.201768	0.966881	1.07582	-0.157383
FAM3D	0.736321	-0.108402	0.684384	1.07589	-0.157539
KRT13	1.75033	0.188232	1.6264	1.0762	-0.158202
PIP	0.871205	-0.111872	0.809308	1.07648	-0.158813
ANXA13	0.936643	0.166123	0.869218	1.07757	-0.161156
CTSG	1.86972	0.419107	1.73074	1.0803	-0.16704
DPCR1	1.94665	0.430385	1.80125	1.08072	-0.167962
ASIC4	1.42666	0.161603	1.31881	1.08178	-0.170247
DUSP5	0.863904	-0.167274	0.798063	1.0825	-0.17181
PROC	1.054	0.151632	0.973644	1.08253	-0.171864
SFRP2	1.09067	0.0998271	1.0074	1.08266	-0.172154
ANO7	1.01782	-0.178563	0.939423	1.08345	-0.17386
CYS1	0.981078	0.156609	0.905394	1.08359	-0.174173
LGALS7B	1.55435	0.211846	1.43407	1.08388	-0.174787
TYR	2.04088	0.260034	1.88076	1.08514	-0.177526
ITIH2	1.45787	0.219428	1.34166	1.08662	-0.180748
INSM2	2.07465	0.544752	1.90855	1.08703	-0.18164
SNCG	0.40376	-0.170351	0.370813	1.08885	-0.185596
OR51E1	0.727162	-0.160444	0.667473	1.08943	-0.186847
SULT2A1	1.45581	0.116079	1.33598	1.08969	-0.18742
CXCL6	1.34847	0.160359	1.23747	1.0897	-0.187443
STMN4	2.15951	0.34314	1.97835	1.09157	-0.191525
DES	1.85245	0.465811	1.69522	1.09275	-0.194108
UGT2A3	0.973714	-0.0608733	0.890117	1.09392	-0.196653
ITIH1	1.37091	0.177174	1.25223	1.09478	-0.19854
POSTN	0.854417	0.03198	0.78039	1.09486	-0.198717
GAP43	0.91268	-0.0302145	0.833146	1.09546	-0.200039
WT1	1.92377	0.470907	1.75461	1.09641	-0.202112
KRT14	0.966681	0.0850286	0.881499	1.09663	-0.202603
APOB	1.71614	0.121222	1.56166	1.09892	-0.20763
DSG1	1.34184	0.239084	1.22101	1.09896	-0.207723
VWA5B2	1.18345	0.0861658	1.07676	1.09909	-0.207994
EEF1A2	1.32769	0.264115	1.20796	1.09912	-0.208065
FGG	1.42994	0.0614003	1.30077	1.09931	-0.20848
LRMP	1.51271	0.0361455	1.37551	1.09974	-0.209428
FAT2	1.31733	0.094429	1.19772	1.09986	-0.209701
FAM83A	1.19612	0.0503849	1.08727	1.10011	-0.21025
ATP13A4	1.33686	0.0719093	1.21462	1.10064	-0.211404
AMHR2	1.89625	0.372642	1.72255	1.10084	-0.211843
CHAD	1.17457	-0.030641	1.06492	1.10297	-0.216546
FABP1	1.37311	0.15871	1.24472	1.10315	-0.216943
GPR143	1.02028	-0.0882487	0.924773	1.10328	-0.217222
MMP9	1.73098	0.322515	1.56886	1.10334	-0.217352
NKX3-1	1.43416	-0.121249	1.29978	1.10339	-0.217464
LRRC26	0.785701	-0.162378	0.711844	1.10375	-0.218272
PKP1	1.11942	0.169025	1.01265	1.10544	-0.221998
ABCC11	1.57224	0.225971	1.42222	1.10548	-0.222094
MGP	0.872065	-0.10822	0.788827	1.10552	-0.222178
RAB38	0.982723	0.0640896	0.888642	1.10587	-0.22295
HIST1H2AJ	0.766844	0.028564	0.693395	1.10593	-0.223074
SIX2	1.59168	0.222829	1.43824	1.10669	-0.224756
GPR37L1	0.737087	-0.0266621	0.665423	1.1077	-0.226992
UGT1A9	1.25233	0.144198	1.13052	1.10775	-0.227107
SLC34A2	0.766552	-0.168926	0.691646	1.1083	-0.228329
TRIM71	1.23039	0.0832525	1.1087	1.10976	-0.231563
CACNG7	0.855552	0.0621905	0.770856	1.10987	-0.231818
PTGER3	1.14572	0.0966781	1.03059	1.11171	-0.235901
PGC	1.02892	0.1221	0.925059	1.11228	-0.23716
GSTA3	1.37857	0.145572	1.23916	1.1125	-0.237667
GPR97	0.783159	-0.11553	0.703486	1.11325	-0.239334
HR	1.19245	0.0129775	1.06988	1.11456	-0.242253
TYRP1	1.34576	0.0462826	1.20711	1.11486	-0.242911
EXTL1	1.02065	0.0456212	0.914959	1.11552	-0.244377
MFAP5	0.547849	-0.160772	0.49072	1.11642	-0.24639
SLC4A4	1.30182	0.10656	1.16573	1.11674	-0.247106
CEACAM3	0.856524	-0.286061	0.766984	1.11674	-0.247115
KCNK15	0.873344	-0.15621	0.781298	1.11781	-0.249504
CLDN2	1.16382	0.0503194	1.0406	1.11841	-0.250834
NNAT	2.04374	0.509719	1.82617	1.11914	-0.25247
SPINK4	1.16008	0.15982	1.03629	1.11946	-0.253195
IRX5	1.16589	0.0770338	1.0413	1.11965	-0.253614
MXRA8	0.771456	-0.0774102	0.688411	1.12063	-0.25582
HIST1H1D	0.996391	-0.0283463	0.88837	1.12159	-0.257973
HIST1H2AI	0.964137	0.0495281	0.858528	1.12301	-0.261155
CHRNA3	1.39777	0.31801	1.24426	1.12338	-0.261978
KRT16	1.23383	0.237277	1.09716	1.12456	-0.264645
FAM19A3	1.05498	-0.0167816	0.938082	1.12462	-0.264766
UPK1B	0.590387	-0.0340529	0.524539	1.12553	-0.266827
CILP	0.856367	-0.0274871	0.760217	1.12648	-0.268951
SNCA	0.907504	0.0154525	0.804732	1.12771	-0.271729
GATA4	1.21267	0.178734	1.07471	1.12837	-0.273208
PEG10	1.02707	0.00633598	0.909886	1.12879	-0.274168
NRSN1	0.942134	0.0582568	0.833994	1.12967	-0.276144
PDE8B	0.717157	-0.189116	0.634571	1.13015	-0.277229
SALL1	1.49056	0.423596	1.31804	1.13088	-0.278899
HIST1H2AM	1.6279	0.189647	1.43934	1.13101	-0.279174
CCL13	1.4999	0.0839873	1.32306	1.13366	-0.285188
PNMAL2	0.764244	-0.121326	0.673742	1.13433	-0.286698
TMPRSS11D	1.36045	0.0837946	1.19834	1.13527	-0.288845
SLC17A3	0.687701	-0.101518	0.604113	1.13837	-0.295875
AGXT	0.962321	-0.00653093	0.845268	1.13848	-0.296136
CBFA2T3	0.770808	-0.281872	0.675953	1.14033	-0.300347
KRT5	1.17008	0.0496315	1.02478	1.14179	-0.303689
C8orf46	1.49157	0.220176	1.30432	1.14356	-0.307739
APOH	1.12029	0.110896	0.979204	1.14408	-0.308913
DOK5	1.26622	0.351907	1.10675	1.14409	-0.308942
SLC22A31	0.672982	-0.0217451	0.587479	1.14554	-0.312268
HSD11B2	1.14286	0.114585	0.99663	1.14673	-0.314979
SST	1.06183	0.00256701	0.924293	1.1488	-0.319746
TRIB1	1.17933	-0.0086245	1.02625	1.14916	-0.320574
GLT1D1	0.725195	-0.00941503	0.630959	1.14935	-0.321014
POF1B	0.78901	-0.29655	0.686285	1.14968	-0.321768
GPA33	0.877832	-0.129951	0.763479	1.14978	-0.321991
CLDN16	0.93051	-0.0380512	0.80778	1.15193	-0.326953
GATA2	1.11959	0.160426	0.971284	1.15269	-0.3287
NPTX2	1.1545	0.0256373	1.00082	1.15355	-0.330687
DMRT2	1.15142	0.223165	0.997158	1.1547	-0.333339
TIMP4	1.64272	0.412624	1.42222	1.15503	-0.334104
LYPD6B	0.931667	-0.100938	0.806416	1.15532	-0.334759
NR5A1	0.737362	-0.131068	0.638066	1.15562	-0.335458
CWH43	1.24015	0.161687	1.07216	1.15668	-0.337915
SPRR3	1.03167	-0.0313982	0.890622	1.15837	-0.341831
TRABD2B	1.49145	0.343266	1.28601	1.15975	-0.345011
MGARP	1.30862	0.126265	1.1283	1.15981	-0.345163
NPW	1.02128	-0.146798	0.880255	1.16021	-0.346081
TXNDC5	0.512523	-0.215535	0.441719	1.16029	-0.346278
GAPDHS	0.762818	0.112198	0.657402	1.16035	-0.346414
AKR1C4	1.48018	0.195267	1.27442	1.16145	-0.348961
HRG	1.33233	0.34165	1.14696	1.16162	-0.349364
LPAR3	1.17907	0.160229	1.01469	1.162	-0.350237
UTF1	0.877938	-0.175762	0.755503	1.16206	-0.350377
NR1H4	0.908569	-0.0360347	0.78144	1.16269	-0.351838
SLC6A3	1.42699	0.16359	1.22602	1.16393	-0.354727
FABP7	0.806436	-0.0238105	0.692803	1.16402	-0.35494
CEACAM6	0.791742	-0.0368902	0.679406	1.16535	-0.358029
HOXA11	1.29081	0.0594633	1.1076	1.16541	-0.35819
CD70	1.41851	0.115329	1.2164	1.16615	-0.359912
CRABP1	0.898029	0.00161833	0.769064	1.16769	-0.363505
KLK5	0.91821	-0.109016	0.785385	1.16912	-0.366843
CCNA1	1.72545	0.482556	1.47461	1.1701	-0.369145
TRPM1	1.5507	0.339931	1.32518	1.17018	-0.369311
ABCB5	0.859368	0.0165347	0.733647	1.17137	-0.372097
DAPL1	1.34093	-0.00931706	1.14355	1.17261	-0.375005
TMEM27	0.861819	-0.0534025	0.73485	1.17278	-0.375415
PNCK	0.78799	-0.0963614	0.671388	1.17367	-0.377511
SCGB3A2	0.925607	-0.0727471	0.788598	1.17374	-0.377661
CD1A	0.937664	-0.0233602	0.798474	1.17432	-0.37903
HIST1H3C	0.965499	0.025726	0.821291	1.17559	-0.382005
TPO	0.958297	0.10312	0.814374	1.17673	-0.384689
HOXD8	0.881972	0.176557	0.749423	1.17687	-0.38502
CES1	1.17806	0.152187	1.001	1.17689	-0.385071
GFRA1	0.666294	-0.152335	0.565726	1.17777	-0.387141
HOXB8	0.753912	-0.19582	0.63991	1.17815	-0.388045
PLA2G2A	0.946577	0.0915998	0.803425	1.17818	-0.388103
APOD	0.572962	-0.109064	0.486295	1.17822	-0.388201
ITIH3	0.930941	-0.0385039	0.788626	1.18046	-0.393485
CCR9	0.864152	-0.119376	0.732035	1.18048	-0.39353
SERPINC1	0.924076	-0.167605	0.782409	1.18107	-0.394915
CLDN8	1.07162	0.0491427	0.907279	1.18113	-0.395069
KRT6A	1.03939	0.23342	0.878976	1.1825	-0.398303
PMEL	1.73796	0.122117	1.4686	1.18341	-0.400464
RGS20	1.2704	0.0929438	1.07145	1.18568	-0.405841
ARHGAP36	1.29026	0.289035	1.08757	1.18637	-0.40748
TTC9B	1.08582	-0.110709	0.915163	1.18648	-0.407725
ST6GAL2	0.699017	-0.0660008	0.587879	1.18905	-0.413841
ASGR2	1.32002	0.115196	1.10944	1.1898	-0.415634
TFPI2	1.25051	0.0509822	1.05022	1.19071	-0.417801
KRT6B	1.17332	0.122726	0.985278	1.19085	-0.418133
KLK6	1.24949	-0.0431312	1.04864	1.19153	-0.419753
TH	1.2136	-0.0443792	1.01772	1.19247	-0.421985
HOXC10	1.02758	0.0211104	0.860544	1.1941	-0.425874
SCG2	1.04298	0.0691533	0.873374	1.1942	-0.426115
KRT6C	1.41224	0.198397	1.18172	1.19507	-0.428188
NDNF	1.14521	0.153843	0.957661	1.19584	-0.430043
IL36RN	1.00464	-0.0575069	0.839495	1.19671	-0.432124
SLC7A8	1.25	0.395207	1.04434	1.19693	-0.432638
F2	0.939688	0.0861424	0.78498	1.19709	-0.433013
TUBB4A	0.772688	0.0276977	0.644106	1.19963	-0.439107
GPRC5D	1.01067	0.108373	0.842424	1.19972	-0.439332
LRRC14B	1.69582	0.544087	1.40946	1.20317	-0.447613
ST6GALNAC1	1.10111	-0.105378	0.915091	1.20328	-0.447876
TTR	1.43706	0.241601	1.19386	1.20371	-0.448916
TP63	1.21779	0.233839	1.01165	1.20377	-0.449064
GBP6	1.04971	0.0880814	0.870652	1.20566	-0.453619
HIST1H4A	0.58436	0.0494364	0.484454	1.20622	-0.454978
CFHR1	1.55214	0.165806	1.28563	1.20731	-0.457587
KCNJ16	1.19561	0.045942	0.989814	1.20791	-0.459057
NFE2	0.704196	-0.0560576	0.582863	1.20817	-0.459669
CYSLTR1	0.975226	-0.0753274	0.806743	1.20884	-0.4613
PRAM1	1.06006	-0.100592	0.87537	1.21099	-0.466498
ELANE	1.07138	0.0557574	0.883754	1.21231	-0.469688
RASGRP3	0.75539	-0.202782	0.622961	1.21258	-0.47035
LGI3	0.628487	-0.161114	0.518266	1.21267	-0.470571
P2RX1	0.430714	-0.278469	0.354533	1.21488	-0.475925
KLK4	0.719201	-0.021471	0.591811	1.21526	-0.476846
GABBR2	0.857441	-0.0575858	0.704872	1.21645	-0.47975
SLC24A2	0.700797	-0.068062	0.575494	1.21773	-0.482869
FGF9	1.00421	0.24248	0.824435	1.21806	-0.483681
CRYAB	0.963061	0.156801	0.789971	1.21911	-0.486226
APLP1	0.805149	-0.0995105	0.660058	1.21982	-0.487952
DSC3	1.26669	0.395628	1.03596	1.22272	-0.495043
SLC45A2	1.02683	-0.175945	0.839392	1.22331	-0.496482
HIST2H2AB	1.37147	-0.0201201	1.12037	1.22413	-0.498497
C16orf89	0.628357	-0.170462	0.513303	1.22414	-0.49853
DLX3	1.29744	0.0575156	1.05805	1.22626	-0.503707
CADM3	0.866657	0.00463782	0.705367	1.22866	-0.509609
DACH1	0.793994	-0.0356071	0.646174	1.22876	-0.509856
MSLN	0.882782	-0.126627	0.718124	1.22929	-0.511149
KLK7	1.11949	-0.00808658	0.910425	1.22963	-0.511995
KCNJ15	0.960413	0.358007	0.780654	1.23027	-0.513558
D4S234E	1.12244	0.0748186	0.909238	1.23448	-0.523951
CD1C	0.903145	0.0462718	0.731205	1.23515	-0.525588
MT3	0.826827	-0.0427454	0.66859	1.23667	-0.529359
CDH15	1.739	0.428559	1.40554	1.23725	-0.530789
BAALC	1.52134	0.311917	1.22954	1.23733	-0.530974
WASF3	1.48899	0.177094	1.20332	1.2374	-0.53116
HOGA1	0.892675	0.164367	0.720051	1.23974	-0.536952
S100A9	1.02017	-0.227326	0.822708	1.24001	-0.537636
BCHE	1.37959	0.235505	1.11002	1.24285	-0.544684
HOXA9	0.842172	-0.10584	0.676883	1.24419	-0.54801
SFTPC	0.76923	-0.0617774	0.61803	1.24465	-0.549151
CUBN	0.609104	-0.322607	0.489226	1.24503	-0.550111
BAAT	1.01912	-0.0874841	0.818427	1.24522	-0.550579
NANOGP8	0.820922	-0.266103	0.658714	1.24625	-0.553134
LYG1	1.03829	-0.250704	0.832745	1.24683	-0.554596
SLC17A1	0.661496	-0.21994	0.530496	1.24694	-0.554853
HSPB2	1.31353	0.244339	1.05243	1.24809	-0.557719
SCTR	1.14639	0.015695	0.918	1.24879	-0.559466
WNT10A	1.05183	-0.174799	0.8422	1.24891	-0.559768
FGFBP1	0.803725	0.0403653	0.641789	1.25232	-0.568306
EGFL6	0.963717	-0.061982	0.768877	1.25341	-0.571035
DNER	0.484811	-0.151289	0.386415	1.25464	-0.574114
ANXA8	1.10538	-0.0984541	0.878797	1.25783	-0.582142
SPRR1B	0.797479	-0.0450042	0.633631	1.25858	-0.584036
PNMT	1.18755	0.143738	0.943478	1.25869	-0.584301
LBP	0.712821	-0.0800338	0.566263	1.25882	-0.584617
FGB	1.03351	0.000505264	0.820972	1.25889	-0.5848
NPY	0.746669	0.0379952	0.592712	1.25975	-0.58697
HIST1H3I	1.1104	0.112447	0.88034	1.26134	-0.590968
SLC26A3	0.873395	-0.0606078	0.690991	1.26398	-0.597634
TRIML2	0.86676	0.04254	0.685251	1.26488	-0.59992
PRSS3	1.41023	0.0787762	1.11458	1.26526	-0.600872
ADRA2C	0.789277	0.0779088	0.623794	1.26528	-0.600941
FAM163B	0.386567	-0.216635	0.305438	1.26561	-0.601781
INHA	0.621432	-0.0772067	0.490834	1.26607	-0.60294
WFDC2	0.742013	-0.170047	0.585999	1.26623	-0.60335
LAMP5	0.617892	-0.121362	0.487962	1.26627	-0.603438
HEPHL1	0.947931	-0.148697	0.747851	1.26754	-0.606656
MLANA	0.689823	-0.0124759	0.543836	1.26844	-0.608942
TCF21	1.11388	0.050276	0.877579	1.26926	-0.611021
RHCG	1.08969	0.0248033	0.858443	1.26938	-0.611337
TFF3	0.866026	-0.0668585	0.681091	1.27153	-0.616783
SERPINE2	1.10271	-0.00169002	0.86692	1.27198	-0.617937
C10orf99	1.42192	0.143242	1.11597	1.27415	-0.623471
IGJ	0.596617	-0.301982	0.467502	1.27618	-0.628637
TMEM238	0.792177	-0.299503	0.62073	1.2762	-0.628694
CDKN2A	0.823411	-0.126266	0.644423	1.27775	-0.632644
DSG3	1.40987	0.269973	1.10315	1.27804	-0.633389
LRRN4CL	1.0127	0.236462	0.791347	1.27972	-0.637671
GPX2	1.03316	0.051143	0.806934	1.28035	-0.639307
SIX1	1.174	0.0840484	0.916337	1.28119	-0.641438
FOLH1	1.07689	-0.013236	0.839864	1.28222	-0.644101
ZBED2	1.30731	0.074662	1.01857	1.28348	-0.647311
SPDEF	0.740214	-0.232449	0.576618	1.28372	-0.647927
RXRG	1.03791	0.00927579	0.806467	1.28698	-0.656323
MIXL1	0.877758	-0.37381	0.681377	1.28821	-0.659493
TMEM252	0.792364	-0.188936	0.613373	1.29182	-0.668786
RNASE2	0.645735	-0.240254	0.499362	1.29312	-0.672161
HOXA5	0.970763	0.0986426	0.749969	1.2944	-0.675482
BHMT	1.20829	-0.034449	0.932588	1.29563	-0.678656
DTX1	0.815151	-0.307633	0.627822	1.29838	-0.685787
DNTT	0.716926	-0.182127	0.55211	1.29852	-0.686155
MEOX1	0.79567	-0.0700489	0.612525	1.299	-0.687404
C14orf105	0.795013	-0.0780609	0.611466	1.30018	-0.690456
MUC15	1.14715	-0.091943	0.881434	1.30146	-0.693802
CPA4	0.980914	-0.042106	0.752858	1.30292	-0.697599
BTK	0.958823	-0.216644	0.733577	1.30705	-0.708381
HIST1H2BE	0.935076	-0.0931972	0.715105	1.30761	-0.709838
PAX3	1.05316	0.0822511	0.80453	1.30903	-0.713568
CALML3	0.918699	-0.0792013	0.701699	1.30925	-0.714136
GDNF	0.987158	-0.110958	0.752755	1.31139	-0.719754
HPX	1.17602	-0.154132	0.895253	1.31362	-0.725587
BEX1	0.795702	0.0778864	0.603618	1.31822	-0.737708
MLPH	0.685959	-0.180133	0.520351	1.31826	-0.73782
MIOX	0.783386	-0.104148	0.593374	1.32022	-0.742989
SPRR1A	0.902472	-0.036724	0.683459	1.32045	-0.743583
LIM2	0.579911	-0.074381	0.439098	1.32069	-0.744216
SPI1	0.992066	-0.181282	0.751173	1.32069	-0.744218
S100A7	0.861834	-0.193486	0.652397	1.32103	-0.745109
CUX2	1.11744	0.0197016	0.844794	1.32274	-0.749645
CLIC6	0.871925	-0.125184	0.659065	1.32297	-0.750255
VENTX	1.03504	0.0384441	0.782182	1.32327	-0.751047
INPP5J	0.976445	-0.166291	0.737446	1.32409	-0.753212
NAPSA	0.869916	-0.0358062	0.6567	1.32468	-0.754772
AZU1	0.818091	-0.123382	0.61754	1.32476	-0.754983
CDC42EP5	0.931262	-0.351387	0.701082	1.32832	-0.764437
SCGB3A1	0.677485	-0.109975	0.509285	1.33027	-0.769606
SLC30A2	1.0717	0.240976	0.802799	1.33496	-0.782108
HOXD11	0.927891	-0.0142116	0.694416	1.33622	-0.785477
S100A8	0.722838	-0.238032	0.540662	1.33695	-0.787434
P2RX3	1.10068	-0.0125208	0.822222	1.33867	-0.792037
ACMSD	1.22407	-0.104822	0.913916	1.33937	-0.793915
FUT3	0.577362	-0.289642	0.430923	1.33982	-0.795131
CYP2E1	1.10441	-0.0393754	0.822813	1.34224	-0.801616
KREMEN2	0.798758	-0.119465	0.595059	1.34232	-0.801814
IVL	0.946551	-0.094958	0.699713	1.35277	-0.829986
SOX1	0.809005	-0.0395548	0.59681	1.35555	-0.83751
SPX	0.884036	0.108588	0.651059	1.35784	-0.843742
BRINP1	1.42325	0.285543	1.04812	1.3579	-0.843905
P2RX5	0.940188	-0.222683	0.692002	1.35865	-0.845927
GUCY2C	0.952104	0.049775	0.70011	1.35994	-0.849423
COL26A1	0.827034	-0.153663	0.608079	1.36008	-0.849813
AIM2	0.84268	-0.323718	0.618618	1.3622	-0.855583
MARCO	1.4188	-0.0644559	1.04131	1.36252	-0.856466
COL17A1	1.06415	-0.093537	0.779949	1.36439	-0.861556
PRAME	0.954195	-0.0642246	0.699258	1.36458	-0.862083
TGM1	1.18846	0.123088	0.870732	1.3649	-0.862947
DDC	1.01195	-0.00873761	0.739115	1.36913	-0.87452
KLHDC8A	0.510986	-0.0769957	0.369907	1.38139	-0.908238
TFF1	0.724792	-0.24992	0.524231	1.38258	-0.911534
CA12	0.987603	0.239468	0.711719	1.38763	-0.925522
RTN1	0.993705	-0.0383031	0.715921	1.38801	-0.926568
KLK1	1.02916	-0.0345067	0.740693	1.38946	-0.930586
CDX2	0.995114	-0.0406269	0.714634	1.39248	-0.939002
TAGLN3	0.577822	-0.119764	0.41427	1.3948	-0.945462
TRABD2A	0.768044	-0.0614987	0.550294	1.3957	-0.947974
SPRR2A	0.953587	-0.14936	0.683174	1.39582	-0.948312
MMP17	0.839724	-0.179964	0.601478	1.3961	-0.949099
PGLYRP2	1.09356	-0.113876	0.782204	1.39805	-0.954532
C2orf88	0.692032	-0.218034	0.49374	1.40161	-0.964515
IYD	0.89445	-0.174615	0.63655	1.40515	-0.974455
L1TD1	0.479122	-0.069207	0.340873	1.40557	-0.975634
CD1E	0.923799	-0.0530721	0.654036	1.41246	-0.995038
BLK	0.83967	-0.115775	0.594422	1.41258	-0.995388
HIST1H4F	1.14393	0.0504529	0.809138	1.41376	-0.998712
MEF2B	0.7399	-0.460989	0.522378	1.41641	-1.00621
GDAP1L1	0.726981	0.00536367	0.511805	1.42043	-1.01761
FOXN1	1.03706	-0.109063	0.729573	1.42147	-1.02057
MMP3	0.934888	0.0150611	0.657622	1.42162	-1.021
CALML5	0.941307	-0.101007	0.661281	1.42346	-1.02624
SFTPA1	0.736707	-0.0974064	0.514801	1.43105	-1.04791
NAT8	0.851634	-0.25215	0.594921	1.43151	-1.04922
SEMA5B	0.765148	-0.127064	0.533807	1.43338	-1.05458
SLC4A1	0.661081	0.0053082	0.460119	1.43676	-1.06429
CCL18	1.40092	-0.0385946	0.974425	1.43769	-1.06694
SLC44A4	0.69745	-0.198219	0.484001	1.44101	-1.07651
GNG3	1.11942	-0.00938207	0.776459	1.4417	-1.0785
HNF4A	1.19377	0.00906663	0.827927	1.44188	-1.07902
HAS1	0.512161	-0.106632	0.354832	1.44339	-1.08338
ITGA10	1.10264	0.0911393	0.762237	1.44658	-1.0926
C1orf186	0.806507	-0.232783	0.556957	1.44806	-1.09688
SLC6A17	0.827307	-0.0725048	0.570437	1.4503	-1.10338
FOXE1	0.943686	-0.186438	0.650257	1.45125	-1.10613
REEP6	0.850592	-0.107411	0.58503	1.45393	-1.1139
SCGB1A1	0.645654	-0.102234	0.44384	1.4547	-1.11615
C2orf40	0.524919	-0.0588077	0.360541	1.45592	-1.11971
HAND2	0.853236	-0.0410164	0.585438	1.45743	-1.12411
TMEM52B	0.521644	-0.0333875	0.357119	1.4607	-1.13365
PENK	0.749804	0.00951355	0.512642	1.46263	-1.13927
IBSP	1.02757	-0.118766	0.700392	1.46714	-1.1525
SPRR2E	0.929125	-0.196303	0.63194	1.47027	-1.1617
TUBB2B	0.865458	-0.0991487	0.587767	1.47245	-1.16812
COL11A1	1.00451	-0.0396963	0.681093	1.47484	-1.17516
BSND	0.886979	-0.12259	0.600164	1.47789	-1.18417
SLC26A4	0.560714	-0.181446	0.37937	1.47801	-1.18453
RAG1	0.529331	-0.216336	0.357272	1.48159	-1.19512
PTHLH	0.906106	0.0709063	0.611563	1.48162	-1.19521
ACSM1	0.668173	-0.27047	0.450694	1.48254	-1.19793
CHRNA2	0.926642	-0.187814	0.623121	1.4871	-1.21146
TSPAN8	0.764896	-0.169767	0.513915	1.48837	-1.21524
KIAA0226L	0.946303	-0.209345	0.63446	1.49151	-1.2246
CEACAM7	0.695325	-0.0760544	0.4661	1.49179	-1.22544
CXCL5	0.626379	-0.0642783	0.419562	1.49293	-1.22885
SCARF2	0.828388	-0.0273208	0.554349	1.49434	-1.23306
TSPAN32	1.18566	-0.185389	0.792716	1.4957	-1.23711
EPHX3	1.01898	-0.226391	0.678659	1.50146	-1.25439
SFTPA2	0.675371	-0.0992223	0.449712	1.50178	-1.25536
SLC7A3	1.25159	-0.130364	0.831973	1.50437	-1.26312
SPRR2D	0.908751	-0.236592	0.603403	1.50604	-1.26816
CCR2	0.557704	-0.259217	0.3694	1.50976	-1.27937
MAT1A	0.467489	-0.194843	0.308175	1.51696	-1.30116
FOSB	0.652506	-0.202071	0.428756	1.52186	-1.31605
C1orf228	0.797195	-0.239144	0.52206	1.52702	-1.33178
SLC45A3	0.744158	-0.0535345	0.4872	1.52742	-1.33301
RPRM	0.697216	-0.246041	0.454811	1.53298	-1.35003
DEFB1	0.923212	-0.129286	0.600693	1.53691	-1.3621
CTSV	0.555583	-0.0586996	0.360827	1.53975	-1.37084
MS4A3	0.922503	-0.0067059	0.596599	1.54627	-1.39095
IL36G	0.749759	-0.314119	0.483672	1.55014	-1.40294
LYPD1	0.901941	-0.243221	0.579956	1.55519	-1.41862
REG4	0.669389	-0.0589232	0.429639	1.55803	-1.42744
GCG	0.793164	-0.144193	0.508519	1.55975	-1.43282
ADRB1	0.656907	-0.202959	0.4208	1.56109	-1.437
ADH1A	0.82817	-0.323036	0.530254	1.56184	-1.43933
BHLHA15	0.483339	-0.371191	0.308717	1.56564	-1.45122
PTH1R	0.846189	0.00894357	0.540429	1.56577	-1.45164
NEFH	0.740305	-0.158391	0.472095	1.56813	-1.45902
RNF43	0.834506	-0.26181	0.531659	1.56963	-1.46373
PTCRA	0.816048	-0.135397	0.51951	1.5708	-1.46742
RHBG	0.906534	-0.166837	0.576279	1.57308	-1.47459
IGSF1	1.02166	-0.223218	0.647649	1.5775	-1.4885
SCGB2A2	0.787683	-0.198223	0.498322	1.58067	-1.49852
VTCN1	0.399615	-0.154498	0.252581	1.58212	-1.50312
SDR16C5	1.21453	-0.273223	0.763682	1.59036	-1.52926
PANX3	1.03642	0.00433853	0.649526	1.59566	-1.54613
CP	1.01714	-0.117415	0.637253	1.59613	-1.54764
PDZK1	0.880328	-0.0699943	0.54935	1.60249	-1.56797
PRSS16	1.03793	-0.0391903	0.646072	1.60653	-1.58093
SYT4	0.687273	-0.0203897	0.42665	1.61086	-1.59487
FOLR1	0.448808	-0.126203	0.278362	1.61232	-1.59957
CST1	0.648969	-0.121502	0.401277	1.61726	-1.61554
FOXD1	1.23818	-0.0953335	0.763113	1.62254	-1.63263
CYP17A1	0.376215	-0.107527	0.231714	1.62362	-1.63613
TWIST1	1.10881	-0.170268	0.679759	1.63118	-1.66076
CCL20	0.881974	-0.252022	0.539556	1.63463	-1.67201
IGF2	0.686759	-0.160605	0.419138	1.6385	-1.68469
KIAA1324	0.988133	-0.171737	0.602697	1.63952	-1.68803
SCG3	0.692795	-0.0119701	0.422438	1.63999	-1.68958
CORO2B	0.466488	-0.173259	0.284084	1.64208	-1.69642
PRLR	0.771713	-0.0714646	0.469127	1.645	-1.70603
ASCL2	0.71436	-0.270705	0.433562	1.64765	-1.71476
CXCL17	0.748257	-0.222934	0.453331	1.65058	-1.7244
PRSS35	0.885894	0.043836	0.536264	1.65197	-1.72902
RAB3C	0.648026	-0.0553955	0.39216	1.65245	-1.7306
HDGFL1	0.84347	-0.11476	0.509094	1.6568	-1.745
GATA3	0.899277	-0.134636	0.542339	1.65814	-1.74944
VSIG2	0.591146	-0.153407	0.355842	1.66126	-1.75978
PAX2	0.815837	-0.257759	0.489618	1.66627	-1.77647
TFR2	1.01802	-0.129985	0.609325	1.67073	-1.79134
ASRGL1	0.767852	-0.211433	0.459295	1.67181	-1.79494
CD8B	0.57706	-0.357977	0.343578	1.67956	-1.82092
CDO1	0.628826	-0.0966394	0.372332	1.68888	-1.85233
SYT1	1.05122	-0.286534	0.622127	1.68971	-1.85513
GIP	0.662677	-0.0696181	0.389675	1.70059	-1.89201
FLT3	0.664564	-0.228199	0.390072	1.7037	-1.90258
SAA1	0.906212	-0.152322	0.531823	1.70397	-1.90353
MEP1A	0.721607	-0.19802	0.422526	1.70784	-1.91672
SLC18A1	0.84781	-0.365749	0.495517	1.71096	-1.92739
CH507-42P11.8	0.968087	-0.218698	0.565742	1.71118	-1.92814
SNX22	0.814223	-0.288081	0.474353	1.71649	-1.94634
GALNT9	0.894046	-0.277576	0.518963	1.72275	-1.96788
PAX9	0.8022	-0.245794	0.464891	1.72557	-1.97758
MGAM	0.458348	-0.1151	0.264427	1.73336	-2.00453
BMPER	1.05592	-0.0354655	0.60887	1.73424	-2.00757
PNOC	0.616893	-0.394684	0.355045	1.73751	-2.01894
ICAM3	0.532934	-0.371274	0.30563	1.74372	-2.04057
SLC22A11	0.472545	-0.148866	0.270499	1.74694	-2.0518
ZG16B	0.682222	-0.213785	0.388253	1.75716	-2.0876
SHISA2	0.584748	-0.0768591	0.332055	1.76099	-2.1011
SPINK2	0.786212	-0.126769	0.444341	1.76939	-2.13074
LEFTY1	0.725457	-0.19484	0.407773	1.77907	-2.16509
FOXA3	0.596616	-0.125001	0.334002	1.78627	-2.19075
SFTA3	0.333047	-0.0959644	0.185463	1.79576	-2.22476
ENPP3	0.540684	-0.24164	0.301066	1.7959	-2.22526
RBP4	1.43178	0.037558	0.796278	1.79809	-2.23311
GAPT	0.646508	-0.24238	0.359537	1.79817	-2.23341
PHGR1	0.874748	-0.235668	0.482654	1.81237	-2.28469
SLC16A12	0.619532	-0.154774	0.340236	1.82089	-2.31564
CEACAM5	0.584294	-0.141514	0.320796	1.82139	-2.31745
IGFBP1	0.74597	-0.119325	0.409547	1.82145	-2.31768
MAG	0.610977	-0.0549741	0.335249	1.82246	-2.32135
ZCCHC12	0.713003	-0.174281	0.390559	1.8256	-2.33281
COL11A2	1.04585	-0.14857	0.572349	1.8273	-2.33903
SERPINA1	0.27572	-0.149587	0.150392	1.83334	-2.36113
FGF21	0.690978	-0.146615	0.375042	1.8424	-2.39444
DPYS	1.10108	-0.133144	0.596356	1.84634	-2.40898
SLC22A2	0.95194	-0.117867	0.514727	1.84941	-2.42031
CA14	0.863914	-0.285304	0.464405	1.86026	-2.46057
ZFP42	0.820031	-0.0914893	0.440767	1.86047	-2.46133
MMP1	0.867725	-0.139144	0.465037	1.86593	-2.48168
SOX18	0.964906	-0.323791	0.516971	1.86646	-2.48367
HLA-DOB	0.723826	-0.490039	0.387533	1.86778	-2.4886
ATP6V1B1	0.954117	-0.190866	0.509434	1.8729	-2.50774
SLC27A6	0.761274	-0.105804	0.406107	1.87456	-2.51398
TBATA	0.886922	-0.227297	0.470348	1.88567	-2.55577
FAM19A4	0.571408	-0.0577062	0.302583	1.88843	-2.56618
TNF	0.751031	-0.214057	0.397171	1.89095	-2.5757
UPK3A	0.576693	-0.270145	0.30305	1.90296	-2.62127
HP	0.822354	-0.177318	0.431528	1.90568	-2.6316
VSTM1	0.550136	-0.114282	0.288233	1.90865	-2.64294
LRRN1	0.66127	-0.130442	0.345634	1.91321	-2.66038
HIST2H2AC	0.94667	-0.150986	0.494638	1.91386	-2.66288
HBD	0.575968	-0.479776	0.297763	1.93432	-2.74158
PAX5	0.780326	-0.197264	0.402744	1.93752	-2.75399
SCNN1B	0.859125	-0.273379	0.44172	1.94495	-2.78284
LMX1B	0.845259	-0.0862903	0.432718	1.95337	-2.81565
NLRP7	0.637424	-0.177377	0.325255	1.95977	-2.84069
TRPM8	0.774057	-0.0973826	0.394707	1.96109	-2.84588
MMP12	0.897135	-0.144751	0.453395	1.97871	-2.91528
SCUBE2	0.594343	-0.220575	0.298478	1.99125	-2.96507
PRSS57	0.641882	-0.0772807	0.320004	2.00586	-3.02346
DLX5	0.795669	-0.0439044	0.396556	2.00645	-3.02583
KIT	0.548594	-0.158236	0.272745	2.01138	-3.04564
AHSP	0.749796	-0.230043	0.37226	2.01417	-3.05689
TCEAL7	0.709657	-0.0546385	0.352205	2.0149	-3.05981
RUNDC3A	0.779503	-0.11109	0.384991	2.02473	-3.09953
CPNE5	0.560419	-0.471541	0.276622	2.02594	-3.10443
FOXJ1	0.672762	-0.293196	0.331938	2.02677	-3.10781
BRINP2	0.775855	-0.0262773	0.380272	2.04026	-3.16267
HOXB6	0.962584	-0.132136	0.469634	2.04965	-3.20105
CYP4B1	0.659368	-0.170695	0.321106	2.05343	-3.21657
HAS2	0.883822	-0.124244	0.427726	2.06633	-3.2697
ZBP1	0.758835	-0.52662	0.366147	2.07249	-3.2952
LGALS4	0.599638	-0.0988593	0.284892	2.10479	-3.43016
CLEC17A	0.707751	-0.154793	0.336012	2.10633	-3.43661
RGL4	0.811026	-0.399642	0.384814	2.10758	-3.44188
MYRF	0.691233	-0.178999	0.325623	2.1228	-3.50628
AGR3	0.617285	-0.157855	0.286914	2.15146	-3.62879
C11orf21	1.01713	-0.317902	0.47231	2.15352	-3.63767
HOXB5	1.02981	-0.220397	0.477925	2.15476	-3.64299
PVALB	1.08505	-0.00241521	0.502192	2.16062	-3.66829
CD3D	0.783429	-0.413679	0.361026	2.17001	-3.70893
CRTAC1	0.870329	-0.059054	0.39996	2.17604	-3.73516
MUC3A	0.714956	-0.305114	0.32666	2.18868	-3.79033
SCGB1D2	0.693697	-0.215623	0.311493	2.22701	-3.95955
PRPH	0.565255	-0.0272353	0.251257	2.2497	-4.06116
TRIM50	0.741505	-0.0823152	0.329568	2.24993	-4.0622
GNG7	0.651328	-0.295079	0.288638	2.25656	-4.09206
CCL25	0.670799	-0.278757	0.297098	2.25784	-4.09784
UGT2B7	0.592179	-0.0927466	0.261055	2.26841	-4.14567
PRAC2	0.643827	-0.160535	0.279595	2.30272	-4.30251
CAPS	0.553303	-0.220422	0.240117	2.30431	-4.30983
STMN2	0.876021	-0.0454188	0.378868	2.31221	-4.34631
PRG4	0.489268	-0.14539	0.210202	2.32761	-4.41777
GZMK	0.591851	-0.389225	0.253226	2.33724	-4.4627
HOXB9	0.682622	-0.246412	0.290083	2.3532	-4.53754
FAM166B	0.632618	-0.063614	0.26823	2.35849	-4.56248
SH2D1A	0.582798	-0.338689	0.246768	2.36172	-4.57774
INS	0.775335	-0.159271	0.326188	2.37696	-4.64993
INSC	0.441492	-0.141968	0.183789	2.40217	-4.7704
NTS	0.719986	-0.132418	0.299405	2.40472	-4.78268
SHISA3	0.810327	-0.195926	0.336125	2.41079	-4.81192
AICDA	0.66193	-0.167395	0.272331	2.43061	-4.90786
FOXC2	0.859998	-0.201544	0.353306	2.43415	-4.92507
FAM129C	0.607274	-0.192067	0.243953	2.48931	-5.19666
CLECL1	0.763169	-0.338075	0.306031	2.49376	-5.21885
DCDC2	0.708985	-0.289652	0.282266	2.51176	-5.30894
MECOM	0.918109	-0.221646	0.363765	2.52391	-5.37011
KLHL14	0.528409	-0.325455	0.208895	2.52954	-5.39855
IL18RAP	1.05787	-0.359419	0.416693	2.53873	-5.44516
TRPV6	0.687202	-0.327544	0.270084	2.5444	-5.47397
SP7	0.532566	-0.113436	0.208658	2.55234	-5.51443
EFHD1	0.529935	-0.16006	0.20729	2.55649	-5.53563
MMP10	0.602378	-0.20238	0.235273	2.56034	-5.55534
SFTPB	0.608023	-0.126899	0.237084	2.5646	-5.57715
CD1B	1.20049	-0.0670812	0.464457	2.58471	-5.68074
SCGB2A1	0.640804	-0.184828	0.247811	2.58586	-5.68665
SLC35D3	0.706941	-0.241906	0.269339	2.62473	-5.88919
MUC6	0.817762	-0.151899	0.311535	2.62494	-5.89032
ATP1A3	0.604808	-0.111136	0.230047	2.62907	-5.91198
IRF4	0.657941	-0.385344	0.249921	2.63259	-5.93055
MPO	0.849813	-0.0587922	0.320947	2.64783	-6.01099
S100A12	0.518485	-0.304276	0.193855	2.67461	-6.15352
HMX1	0.67248	-0.163488	0.251241	2.67664	-6.16439
TMEM200C	0.591848	-0.253889	0.220274	2.68687	-6.21927
IFITM5	0.612294	-0.15135	0.224097	2.73227	-6.46531
REG1A	0.769576	-0.134892	0.28149	2.73393	-6.47438
RAB37	0.597072	-0.351312	0.215961	2.76473	-6.64373
CDX1	0.931035	-0.25622	0.334624	2.78233	-6.74136
ORM1	0.694538	-0.113351	0.24406	2.84576	-7.09838
STAP1	0.797519	-0.286319	0.27873	2.86126	-7.18682
ARG1	0.545542	-0.108069	0.190424	2.86489	-7.20757
PRTN3	0.719593	-0.0752798	0.250702	2.87032	-7.23871
SLAMF7	0.780862	-0.389301	0.270799	2.88355	-7.31488
IL21R	0.832485	-0.352616	0.286553	2.90516	-7.43997
LTB	0.782177	-0.310476	0.268832	2.90954	-7.46541
PTGDS	0.756871	-0.241683	0.259418	2.91757	-7.51224
CYP21A2	0.964411	-0.455216	0.330211	2.92059	-7.52985
SYP	0.632679	-0.0924201	0.216026	2.92872	-7.57741
TMEM151A	0.657122	-0.108696	0.223479	2.94043	-7.6461
DERL3	0.685495	-0.523477	0.232757	2.94511	-7.67368
POU2F2	0.732246	-0.362691	0.247844	2.95447	-7.72889
SHISA8	0.746805	-0.283699	0.250907	2.97642	-7.8591
ANXA10	1.20068	-0.0337501	0.402093	2.98607	-7.91662
ORM2	0.719213	-0.235973	0.240156	2.99478	-7.96869
RBP5	0.693623	-0.235966	0.230009	3.01563	-8.09403
S100P	0.76427	-0.310622	0.253391	3.01617	-8.0973
SLC6A13	0.437124	-0.0874814	0.144906	3.01661	-8.09995
CNTFR	1.06521	-0.10057	0.351377	3.03154	-8.19023
DBH	0.699617	-0.305617	0.230366	3.03697	-8.22321
MTRNR2L12	0.374992	-0.092786	0.123411	3.03857	-8.23288
OCA2	0.720104	-0.306052	0.235139	3.06246	-8.37866
FCRL5	0.594169	-0.455409	0.193754	3.06662	-8.40417
PLAC8	0.743425	-0.278491	0.24064	3.08936	-8.54415
KCNK3	0.665992	-0.0492643	0.215376	3.09223	-8.56189
FCRL3	0.686757	-0.307568	0.221909	3.09477	-8.57761
DPEP1	0.578434	-0.384776	0.186371	3.10367	-8.63275
FAIM3	0.697256	-0.264234	0.22362	3.11803	-8.72212
CLDN6	0.492813	-0.138008	0.156844	3.14207	-8.87259
TNFRSF17	0.614444	-0.468437	0.192073	3.19901	-9.23369
CCL19	0.689927	-0.237753	0.214873	3.21085	-9.30958
BEND5	0.815518	-0.312003	0.253752	3.21383	-9.32872
MIA	0.447978	-0.138691	0.138841	3.22655	-9.41059
TCERG1L	0.752574	-0.191043	0.231549	3.25017	-9.5636
MUC13	0.454964	-0.183991	0.137648	3.30528	-9.92485
NEFM	1.06236	-0.204141	0.320919	3.31036	-9.95846
CD177	0.620415	-0.266578	0.183182	3.38687	-10.4709
GCGR	0.719706	-0.141529	0.211964	3.39542	-10.5289
KRT15	0.802157	-0.317737	0.235086	3.41218	-10.643
MYCN	0.675726	-0.272356	0.197017	3.42978	-10.7634
TNFRSF13C	0.821083	-0.33805	0.237639	3.45517	-10.9382
FOXA1	0.802195	-0.366112	0.232051	3.45698	-10.9507
GSTA1	0.490109	-0.157759	0.1406	3.48584	-11.151
OR51E2	0.617575	-0.256706	0.159924	3.86167	-13.9125
OLFM4	0.599052	-0.135502	0.154136	3.88651	-14.105
MZB1	0.60549	-0.485748	0.152693	3.96542	-14.7245
RGS13	0.765856	-0.200326	0.191508	3.99908	-14.9927
CLC	0.736228	-0.124124	0.183922	4.00294	-15.0235
ISL1	0.679039	-0.275511	0.166536	4.07744	-15.6255
UPK1A	0.619588	-0.102133	0.14999	4.13087	-16.0641
LMO3	0.54401	-0.110289	0.130738	4.16108	-16.3146
ALPPL2	0.652959	-0.152636	0.15623	4.17947	-16.4679
ALX1	1.01816	-0.336101	0.243274	4.18523	-16.5162
SFTPD	1.16242	-0.107653	0.274117	4.2406	-16.9827
FCRL2	0.645747	-0.366408	0.15009	4.30241	-17.5107
PCSK2	0.567784	-0.0978811	0.129987	4.368	-18.0795
PLA2G2D	0.595063	-0.233233	0.135645	4.3869	-18.2449
SLC17A7	0.705606	-0.208229	0.157117	4.49097	-19.1688
LGR5	0.724545	-0.12547	0.161088	4.49783	-19.2305
HOXB13	0.688575	-0.240748	0.152311	4.52086	-19.4381
CLCNKB	0.51757	-0.165925	0.113421	4.56327	-19.8234
TRIM15	0.836955	-0.25037	0.181232	4.61814	-20.3272
GFRA3	0.72611	-0.224833	0.155663	4.66462	-20.7587
ACTG2	0.42097	-0.100785	0.0901452	4.66991	-20.8081
C8G	0.65317	-0.194883	0.139246	4.69077	-21.0034
PRAC1	0.514898	-0.137727	0.109461	4.70394	-21.127
CPNE4	0.687961	-0.109118	0.144703	4.75429	-21.6033
DRD2	0.686334	-0.0938923	0.138522	4.9547	-23.549
POU2AF1	0.661874	-0.30759	0.131298	5.04099	-24.4116
CDK5R2	0.656337	-0.0814148	0.129892	5.05293	-24.5321
TMEM213	0.626728	-0.251987	0.121976	5.13811	-25.4002
SERPINB10	0.916269	-0.106232	0.1763	5.1972	-26.0109
HAND1	0.60868	-0.18674	0.116691	5.21619	-26.2086
LRP2	0.479781	-0.134405	0.0917907	5.2269	-26.3205
PRSS1	0.572165	-0.141435	0.10719	5.33787	-27.4928
MUC5AC	0.522719	-0.125328	0.0969805	5.38994	-28.0515
TCL1A	0.735228	-0.268589	0.130974	5.61353	-30.5118
SFRP5	0.704382	-0.14854	0.123284	5.71348	-31.6438
TFF2	0.736198	-0.127836	0.125454	5.86829	-33.4368
BIRC7	0.854513	-0.201756	0.1439	5.93826	-34.2629
AR	0.620989	-0.184674	0.104151	5.96239	-34.5501
ACTL6B	0.636746	-0.0692715	0.106463	5.98091	-34.7713
TG	0.610245	-0.17352	0.0994362	6.13705	-36.6634
C1QTNF4	0.354019	-0.227435	0.0567299	6.24043	-37.9429
TNFRSF13B	0.702857	-0.32395	0.112576	6.24342	-37.9804
PTPRN	0.631796	-0.112395	0.0956335	6.60643	-42.645
CHST4	0.540342	-0.125249	0.0807123	6.69467	-43.8186
FEV	0.669267	-0.140833	0.0972382	6.88276	-46.3724
CD22	0.718085	-0.276322	0.100364	7.15477	-50.1908
NKX2-1	0.358187	-0.15539	0.048276	7.41957	-54.05
GPR64	0.69662	-0.207315	0.0938312	7.42418	-54.1185
FCRLA	0.789665	-0.354613	0.106007	7.44916	-54.49
CD79B	0.765614	-0.318572	0.102499	7.4695	-54.7934
VIL1	0.440694	-0.161269	0.0587501	7.50116	-55.2674
LCN12	0.502245	-0.197285	0.0666522	7.53531	-55.7809
NTRK1	0.855789	-0.160279	0.111891	7.64845	-57.4987
TLR10	0.683172	-0.246409	0.0882025	7.7455	-58.9927
2021-03-11	0.865631	-0.0998234	0.106392	8.13626	-65.1988
HEPACAM2	0.520246	-0.142385	0.0633952	8.2064	-66.345
CD19	0.725822	-0.311299	0.087763	8.27025	-67.3971
CPLX2	0.651621	-0.0829912	0.0755148	8.62905	-73.4605
PHOX2A	0.574099	-0.140039	0.0654811	8.76739	-75.8672
ESR1	0.761452	-0.315982	0.082705	9.20684	-83.766
CLDN10	0.709114	-0.226004	0.0762808	9.2961	-85.4175
CTSE	0.701667	-0.206445	0.074118	9.46688	-88.6219
CHGA	0.624565	-0.175896	0.0637453	9.79782	-94.9972
INSM1	0.63885	-0.22835	0.0640388	9.97598	-98.5203
IGLL1	0.388438	-0.180263	0.036308	10.6984	-113.456
F7	0.612141	-0.155776	0.0570772	10.7248	-114.021
MS4A1	0.751921	-0.278609	0.0699078	10.7559	-114.689
GSTA2	0.470714	-0.150155	0.0436249	10.79	-115.425
PAX1	0.621934	-0.262787	0.0576067	10.7962	-115.558
TRIM31	0.562451	-0.17787	0.0517633	10.8658	-117.066
FOXI1	0.395031	-0.148741	0.036329	10.8737	-117.238
SERPINA5	0.378286	-0.174943	0.0315351	11.9957	-142.897
C7	0.634784	-0.18592	0.0512513	12.3857	-152.406
DEFA4	0.669015	-0.122579	0.0531952	12.5766	-157.171
FXYD2	0.526411	-0.112391	0.041048	12.8243	-163.462
KL	0.813769	-0.190071	0.0628688	12.9439	-166.545
DEFA3	0.684385	-0.131132	0.0511378	13.3831	-178.108
DPPA4	0.406967	-0.0975979	0.0279588	14.5559	-210.876
DHRS2	0.558136	-0.161382	0.0324695	17.1895	-294.48
FAM163A	0.683319	-0.1459	0.0315073	21.6877	-469.355
ITLN1	0.269269	-0.100631	0.0101333	26.5727	-705.111
SLC26A7	0.789315	-0.100556	0.0269923	29.2422	-854.108
TSHR	0.773143	-0.138573	0.0247007	31.3005	-978.721
SPIB	0.734128	-0.187066	0.0152233	48.2241	-2324.56
DRGX	0.701166	-0.185473	0.00807525	86.8291	-7538.28
