## Supplementary_table_HNSCC_MTL_11a for "ImaGene: A web-based software platform for tumor radiogenomic evaluation and reporting"

### Sheet: test_eval_multiTaskLASSO_rmse_m
Genes	RMSE between observed and predicted values	Observed Mean	Observed Stdev	Ratio_of_RMSE_and_Stdev	Calculated R^2
IGLL1	0.367351	-0.0291723	0.36893	0.995719	0.0085441
HIST1H4D	1.51878	0.0192672	1.51816	1.00041	-0.000814604
C8B	0.811198	-0.0887943	0.809317	1.00232	-0.00465483
DPPA3	1.56791	0.179258	1.5522	1.01012	-0.0203459
PEG3	1.12488	0.051814	1.11255	1.01109	-0.0222971
MYH11	2.05387	0.267488	2.02645	1.01353	-0.027248
HIST1H3G	1.93551	0.27555	1.90746	1.01471	-0.0296293
TMEM52B	0.722604	0.0656624	0.71102	1.01629	-0.0328501
C1QL1	1.88513	0.222506	1.8526	1.01756	-0.0354308
C18orf42	2.13677	0.314473	2.09718	1.01888	-0.0381121
INSC	1.30525	0.096171	1.27875	1.02072	-0.0418718
SLC3A1	1.75185	0.215279	1.71583	1.02099	-0.0424269
GFRA3	0.73757	-0.0256592	0.722153	1.02135	-0.0431518
MMP8	2.15088	0.367788	2.10233	1.02309	-0.0467124
POU5F1	1.77136	0.323389	1.73098	1.02333	-0.0471988
MAL	0.343574	-0.104212	0.335458	1.02419	-0.0489749
PGLYRP2	0.720787	-0.057935	0.702135	1.02657	-0.0538369
PRDM14	2.08171	0.378699	2.02307	1.02898	-0.0588097
PSMB11	1.86208	0.365045	1.80806	1.02988	-0.0606547
G6PC	1.93407	0.384429	1.87071	1.03387	-0.0688942
LIN28A	2.08556	0.428243	2.01287	1.03612	-0.073535
DCSTAMP	2.04704	0.421996	1.97457	1.0367	-0.0747502
NANOG	2.09823	0.440241	2.02008	1.03869	-0.0788702
TYR	0.302394	-0.0952144	0.291036	1.03902	-0.0795713
ATP6V0D2	2.14381	0.464513	2.06307	1.03914	-0.0798018
CDH16	1.96863	0.491322	1.86216	1.05717	-0.117618
KLK4	0.780658	-0.090669	0.736311	1.06023	-0.124085
MMP9	1.67071	0.429456	1.57099	1.06347	-0.130975
SP7	0.224299	-0.102449	0.209888	1.06866	-0.142039
ADRA2C	0.621016	-0.140568	0.580893	1.06907	-0.142912
DCT	0.312295	-0.117745	0.291654	1.07077	-0.14655
NPY	0.761175	0.0749162	0.706759	1.07699	-0.159916
LAMP5	0.434527	-0.21422	0.401065	1.08343	-0.173827
CUX2	0.91972	0.0674195	0.836912	1.09894	-0.207679
AGXT	0.802145	0.0198482	0.721556	1.11169	-0.23585
SERPINA1	0.829978	0.0500849	0.746218	1.11225	-0.237091
SERPINB10	0.231851	-0.078961	0.206457	1.123	-0.261131
CADM3	0.435085	-0.158597	0.386869	1.12463	-0.264797
VTCN1	0.377837	-0.108215	0.308719	1.22389	-0.497902
CEACAM6	0.387627	-0.191161	0.309937	1.25067	-0.564167
CYP17A1	0.320142	-0.108765	0.250532	1.27785	-0.632895
BIRC7	0.79335	0.0503481	0.617617	1.28453	-0.650028
PANX3	0.852893	-0.00986353	0.650349	1.31144	-0.71987
AZGP1	0.490271	-0.197582	0.368166	1.33166	-0.773313
GATA3	0.940925	0.219115	0.706373	1.33205	-0.774362
FABP7	0.40168	-0.165628	0.296374	1.35531	-0.836872
EEF1A2	0.407835	-0.27298	0.293858	1.38786	-0.926161
SLC22A31	0.221724	-0.214216	0.125893	1.76121	-2.10188
STMN2	0.60969	-0.11164	0.202685	3.00807	-8.04849
TSHR	0.557336	-0.0512648	0.173244	3.21705	-9.34942
PVALB	0.56216	-0.177258	0.141263	3.97952	-14.8366
2021-03-11	0.567736	-0.117292	0.109	5.2086	-26.1295
ITLN1	0.221146	-0.0983951	0.0117743	18.7821	-351.769
SLC26A7	0.556578	-0.0986165	0.0228822	24.3236	-590.636
