## Supplementary_table_HNSCC_MTL_11 for "ImaGene: A web-based software platform for tumor radiogenomic evaluation and reporting"

### Sheet: test_eval_AUC_values
label	AUC_value	decision_threshold
AZGP1	nan	0.1
C18orf42	nan	0.1
C8B	nan	0.1
CDH16	nan	0.1
DPPA3	nan	0.1
EEF1A2	nan	0.1
FABP7	nan	0.1
GFRA3	nan	0.1
KLK4	nan	0.1
KLK4	nan	0.2
PSMB11	nan	0.1
2021-03-11	0.928571	0.2
SERPINA1	0.925	0.3
PRDM14	0.789474	0.1
VTCN1	0.75	0.4
CUX2	0.725	0.5
CUX2	0.725	0.6
VTCN1	0.7	0.3
PANX3	0.675439	0.1
ADRA2C	0.666667	0.1
C8B	0.666667	0.4
C8B	0.666667	0.5
CYP17A1	0.666667	0.3
2021-03-11	0.649123	0.1
SLC3A1	0.642857	0.1
CUX2	0.640351	0.4
BIRC7	0.625	0.1
C1QL1	0.625	0.1
NANOG	0.625	0.1
TSHR	0.625	0.1
VTCN1	0.625	0.2
GFRA3	0.619048	0.2
SERPINA1	0.616667	0.2
EEF1A2	0.6	0.2
CYP17A1	0.598291	0.2
CYP17A1	0.596491	0.1
TSHR	0.587719	0.2
CEACAM6	0.578947	0.1
GFRA3	0.576923	0.3
AGXT	0.576471	0.2
CADM3	0.575	0.1
FABP7	0.575	0.2
G6PC	0.575	0.1
MAL	0.571429	0.1
PVALB	0.569444	0.3
ITLN1	0.561905	0.1
SLC22A31	0.561905	0.2
NPY	0.561404	0.3
AZGP1	0.555556	0.2
SERPINA1	0.555556	0.1
STMN2	0.555556	0.1
C8B	0.55	0.2
PGLYRP2	0.55	0.1
PGLYRP2	0.55	0.2
TYR	0.547619	0.1
CUX2	0.545455	0.3
FABP7	0.533333	0.3
CADM3	0.53125	0.2
CEACAM6	0.53125	0.2
BIRC7	0.528571	0.2
AZGP1	0.527778	0.3
HIST1H3G	0.526316	0.1
HIST1H4D	0.526316	0.1
IGLL1	0.526316	0.1
MAL	0.526316	0.2
C8B	0.525	0.3
DCT	0.52381	0.1
SLC22A31	0.517544	0.1
ADRA2C	0.5	0.4
ADRA2C	0.5	0.5
ADRA2C	0.5	0.6
ADRA2C	0.5	0.7
ADRA2C	0.5	0.8
ADRA2C	0.5	0.9
AGXT	0.5	0.8
AGXT	0.5	0.9
ATP6V0D2	0.5	0.2
ATP6V0D2	0.5	0.3
ATP6V0D2	0.5	0.4
ATP6V0D2	0.5	0.5
ATP6V0D2	0.5	0.6
ATP6V0D2	0.5	0.7
ATP6V0D2	0.5	0.8
ATP6V0D2	0.5	0.9
AZGP1	0.5	0.6
AZGP1	0.5	0.7
AZGP1	0.5	0.8
AZGP1	0.5	0.9
C18orf42	0.5	0.2
C18orf42	0.5	0.3
C18orf42	0.5	0.4
C18orf42	0.5	0.5
C18orf42	0.5	0.6
C18orf42	0.5	0.7
C18orf42	0.5	0.8
C18orf42	0.5	0.9
C1QL1	0.5	0.2
C1QL1	0.5	0.3
C1QL1	0.5	0.4
C1QL1	0.5	0.5
C1QL1	0.5	0.6
C1QL1	0.5	0.7
C1QL1	0.5	0.8
C1QL1	0.5	0.9
C8B	0.5	0.6
C8B	0.5	0.7
C8B	0.5	0.8
C8B	0.5	0.9
CADM3	0.5	0.3
CADM3	0.5	0.4
CADM3	0.5	0.5
CADM3	0.5	0.6
CADM3	0.5	0.7
CADM3	0.5	0.8
CADM3	0.5	0.9
CDH16	0.5	0.2
CDH16	0.5	0.3
CDH16	0.5	0.4
CDH16	0.5	0.5
CDH16	0.5	0.6
CDH16	0.5	0.7
CDH16	0.5	0.8
CDH16	0.5	0.9
CEACAM6	0.5	0.4
CEACAM6	0.5	0.5
CYP17A1	0.5	0.5
CYP17A1	0.5	0.6
CYP17A1	0.5	0.7
DCSTAMP	0.5	0.2
DCSTAMP	0.5	0.3
DCSTAMP	0.5	0.4
DCSTAMP	0.5	0.5
DCSTAMP	0.5	0.6
DCSTAMP	0.5	0.7
DCSTAMP	0.5	0.8
DCSTAMP	0.5	0.9
DCT	0.5	0.2
DCT	0.5	0.3
DCT	0.5	0.4
DCT	0.5	0.5
DCT	0.5	0.6
DCT	0.5	0.7
DCT	0.5	0.8
DCT	0.5	0.9
DPPA3	0.5	0.2
DPPA3	0.5	0.3
DPPA3	0.5	0.4
DPPA3	0.5	0.5
DPPA3	0.5	0.6
DPPA3	0.5	0.7
DPPA3	0.5	0.8
DPPA3	0.5	0.9
EEF1A2	0.5	0.3
EEF1A2	0.5	0.4
EEF1A2	0.5	0.5
EEF1A2	0.5	0.6
EEF1A2	0.5	0.7
EEF1A2	0.5	0.8
G6PC	0.5	0.2
G6PC	0.5	0.3
G6PC	0.5	0.4
G6PC	0.5	0.5
G6PC	0.5	0.6
G6PC	0.5	0.7
G6PC	0.5	0.8
G6PC	0.5	0.9
GFRA3	0.5	0.4
GFRA3	0.5	0.5
GFRA3	0.5	0.6
GFRA3	0.5	0.7
GFRA3	0.5	0.8
GFRA3	0.5	0.9
HIST1H3G	0.5	0.2
HIST1H3G	0.5	0.3
HIST1H3G	0.5	0.4
HIST1H3G	0.5	0.5
HIST1H3G	0.5	0.6
HIST1H3G	0.5	0.7
HIST1H3G	0.5	0.8
HIST1H3G	0.5	0.9
HIST1H4D	0.5	0.2
HIST1H4D	0.5	0.3
HIST1H4D	0.5	0.4
HIST1H4D	0.5	0.5
HIST1H4D	0.5	0.6
HIST1H4D	0.5	0.7
HIST1H4D	0.5	0.8
HIST1H4D	0.5	0.9
IGLL1	0.5	0.2
IGLL1	0.5	0.3
IGLL1	0.5	0.4
IGLL1	0.5	0.5
IGLL1	0.5	0.6
IGLL1	0.5	0.7
IGLL1	0.5	0.8
IGLL1	0.5	0.9
INSC	0.5	0.2
INSC	0.5	0.3
INSC	0.5	0.4
INSC	0.5	0.5
INSC	0.5	0.6
INSC	0.5	0.7
INSC	0.5	0.8
INSC	0.5	0.9
KLK4	0.5	0.4
KLK4	0.5	0.5
KLK4	0.5	0.6
KLK4	0.5	0.7
KLK4	0.5	0.8
KLK4	0.5	0.9
LAMP5	0.5	0.3
LAMP5	0.5	0.4
LAMP5	0.5	0.5
LAMP5	0.5	0.6
LAMP5	0.5	0.7
LAMP5	0.5	0.8
LAMP5	0.5	0.9
LIN28A	0.5	0.2
LIN28A	0.5	0.3
LIN28A	0.5	0.4
LIN28A	0.5	0.5
LIN28A	0.5	0.6
LIN28A	0.5	0.7
LIN28A	0.5	0.8
LIN28A	0.5	0.9
MAL	0.5	0.3
MAL	0.5	0.4
MAL	0.5	0.5
MAL	0.5	0.6
MAL	0.5	0.7
MAL	0.5	0.8
MAL	0.5	0.9
MMP8	0.5	0.1
MMP8	0.5	0.2
MMP8	0.5	0.3
MMP8	0.5	0.4
MMP8	0.5	0.5
MMP8	0.5	0.6
MMP8	0.5	0.7
MMP8	0.5	0.8
MMP8	0.5	0.9
MMP9	0.5	0.1
MMP9	0.5	0.2
MMP9	0.5	0.3
MMP9	0.5	0.4
MMP9	0.5	0.5
MMP9	0.5	0.6
MMP9	0.5	0.7
MMP9	0.5	0.8
MMP9	0.5	0.9
MYH11	0.5	0.3
MYH11	0.5	0.4
MYH11	0.5	0.5
MYH11	0.5	0.6
MYH11	0.5	0.7
MYH11	0.5	0.8
MYH11	0.5	0.9
NANOG	0.5	0.2
NANOG	0.5	0.3
NANOG	0.5	0.4
NANOG	0.5	0.5
NANOG	0.5	0.6
NANOG	0.5	0.7
NANOG	0.5	0.8
NANOG	0.5	0.9
NPY	0.5	0.5
NPY	0.5	0.6
NPY	0.5	0.7
NPY	0.5	0.8
NPY	0.5	0.9
PEG3	0.5	0.3
PEG3	0.5	0.4
PEG3	0.5	0.5
PEG3	0.5	0.6
PEG3	0.5	0.7
PEG3	0.5	0.8
PEG3	0.5	0.9
PGLYRP2	0.5	0.4
PGLYRP2	0.5	0.5
PGLYRP2	0.5	0.6
PGLYRP2	0.5	0.7
PGLYRP2	0.5	0.8
PGLYRP2	0.5	0.9
POU5F1	0.5	0.4
POU5F1	0.5	0.5
POU5F1	0.5	0.6
POU5F1	0.5	0.7
POU5F1	0.5	0.8
POU5F1	0.5	0.9
PRDM14	0.5	0.2
PRDM14	0.5	0.3
PRDM14	0.5	0.4
PRDM14	0.5	0.5
PRDM14	0.5	0.6
PRDM14	0.5	0.7
PRDM14	0.5	0.8
PRDM14	0.5	0.9
PSMB11	0.5	0.2
PSMB11	0.5	0.3
PSMB11	0.5	0.4
PSMB11	0.5	0.5
PSMB11	0.5	0.6
PSMB11	0.5	0.7
PSMB11	0.5	0.8
PSMB11	0.5	0.9
SERPINA1	0.5	0.5
SERPINA1	0.5	0.6
SERPINA1	0.5	0.7
SERPINA1	0.5	0.8
SERPINA1	0.5	0.9
SERPINB10	0.5	0.1
SERPINB10	0.5	0.2
SERPINB10	0.5	0.3
SERPINB10	0.5	0.4
SERPINB10	0.5	0.5
SLC3A1	0.5	0.2
SLC3A1	0.5	0.3
SLC3A1	0.5	0.4
SLC3A1	0.5	0.5
SLC3A1	0.5	0.6
SLC3A1	0.5	0.7
SLC3A1	0.5	0.8
SLC3A1	0.5	0.9
SP7	0.5	0.3
SP7	0.5	0.4
SP7	0.5	0.5
SP7	0.5	0.6
TMEM52B	0.5	0.1
TMEM52B	0.5	0.2
TMEM52B	0.5	0.3
TMEM52B	0.5	0.4
TMEM52B	0.5	0.5
TMEM52B	0.5	0.6
TMEM52B	0.5	0.7
TMEM52B	0.5	0.8
TMEM52B	0.5	0.9
TYR	0.5	0.2
TYR	0.5	0.3
TYR	0.5	0.4
TYR	0.5	0.5
TYR	0.5	0.6
TYR	0.5	0.7
TYR	0.5	0.8
TYR	0.5	0.9
VTCN1	0.5	0.5
VTCN1	0.5	0.6
VTCN1	0.5	0.7
VTCN1	0.5	0.8
VTCN1	0.5	0.9
SLC26A7	0.491667	0.1
CUX2	0.488235	0.2
AZGP1	0.47619	0.5
CYP17A1	0.47619	0.4
DCSTAMP	0.47619	0.1
SERPINA1	0.47619	0.4
AGXT	0.475	0.7
FABP7	0.475	0.4
FABP7	0.475	0.5
AGXT	0.473684	0.5
AGXT	0.473684	0.6
NPY	0.473684	0.4
GATA3	0.473214	0.3
AZGP1	0.470588	0.4
SLC22A31	0.46875	0.3
POU5F1	0.464912	0.1
POU5F1	0.461905	0.2
SP7	0.454545	0.2
CUX2	0.452381	0.7
CUX2	0.452381	0.8
CUX2	0.452381	0.9
PANX3	0.452381	0.4
PANX3	0.452381	0.5
PANX3	0.452381	0.6
PANX3	0.452381	0.7
PANX3	0.452381	0.8
PANX3	0.452381	0.9
STMN2	0.452381	0.4
STMN2	0.452381	0.5
CEACAM6	0.45	0.3
POU5F1	0.45	0.3
TSHR	0.45	0.4
ATP6V0D2	0.447368	0.1
BIRC7	0.447368	0.4
BIRC7	0.447368	0.5
BIRC7	0.447368	0.6
BIRC7	0.447368	0.7
BIRC7	0.447368	0.8
BIRC7	0.447368	0.9
GATA3	0.447368	0.8
GATA3	0.447368	0.9
GATA3	0.444444	0.6
GATA3	0.444444	0.7
GATA3	0.441176	0.5
MYH11	0.4375	0.2
PANX3	0.428571	0.3
PEG3	0.428571	0.2
AGXT	0.425	0.3
GATA3	0.425	0.1
STMN2	0.425	0.3
TSHR	0.425	0.3
LAMP5	0.416667	0.2
SP7	0.412281	0.1
BIRC7	0.411765	0.3
GATA3	0.409091	0.4
PANX3	0.404762	0.2
LIN28A	0.4	0.1
AGXT	0.394737	0.4
PVALB	0.391667	0.2
NPY	0.388235	0.2
PGLYRP2	0.375	0.3
ADRA2C	0.359649	0.3
KLK4	0.359649	0.3
MYH11	0.358824	0.1
AGXT	0.357143	0.1
CUX2	0.357143	0.1
ADRA2C	0.35	0.2
PEG3	0.333333	0.1
LAMP5	0.325	0.1
GATA3	0.319444	0.2
STMN2	0.319048	0.2
NPY	0.289474	0.1
PVALB	0.261905	0.1
VTCN1	0.214286	0.1
INSC	0.119048	0.1
