## Supplementary_Table_HNSCC_DT_8 for "ImaGene: A web-based software platform for tumor radiogenomic evaluation and reporting"

### Sheet: test_eval_AUC_values
label	AUC_value	decision_threshold
ADRA2C	nan	0.1
AZGP1	nan	0.1
C18orf42	nan	0.1
CDH16	nan	0.1
CEACAM6	nan	0.1
DPPA3	nan	0.1
DPPA3	nan	0.2
EEF1A2	nan	0.1
FABP7	nan	0.1
IGLL1	nan	0.1
MAL	nan	0.1
PGLYRP2	nan	0.1
PGLYRP2	nan	0.2
POU5F1	nan	0.1
PSMB11	nan	0.1
KLK4	1	0.1
KLK4	1	0.2
CEACAM6	0.975	0.6
CEACAM6	0.975	0.7
CEACAM6	0.975	0.8
CEACAM6	0.975	0.9
LAMP5	0.833333	0.1
SLC3A1	0.758929	0.5
ADRA2C	0.754386	0.3
HIST1H4D	0.754386	0.1
HIST1H4D	0.754386	0.9
LIN28A	0.754386	0.3
GFRA3	0.75	0.9
LIN28A	0.75	0.4
LIN28A	0.75	0.5
LIN28A	0.75	0.6
LIN28A	0.75	0.7
LIN28A	0.75	0.8
LIN28A	0.75	0.9
LIN28A	0.727273	0.2
SLC22A31	0.725	0.1
CADM3	0.7	0.7
CUX2	0.6875	0.2
GATA3	0.6875	0.2
CUX2	0.679487	0.3
CADM3	0.675	0.6
GATA3	0.670588	0.5
CEACAM6	0.666667	0.2
CUX2	0.666667	0.7
CUX2	0.666667	0.8
CUX2	0.666667	0.9
GATA3	0.65812	0.3
AGXT	0.657143	0.3
CADM3	0.652381	0.4
SLC22A31	0.65	0.2
BIRC7	0.645299	0.2
CEACAM6	0.642857	0.3
CEACAM6	0.641667	0.4
HIST1H3G	0.641667	0.3
AGXT	0.640351	0.1
GFRA3	0.640351	0.1
GFRA3	0.640351	0.4
GFRA3	0.640351	0.5
GFRA3	0.640351	0.6
GFRA3	0.640351	0.7
GFRA3	0.640351	0.8
SERPINA1	0.640351	0.1
SLC3A1	0.640351	0.8
SLC3A1	0.640351	0.9
TMEM52B	0.640351	0.1
CYP17A1	0.638889	0.1
EEF1A2	0.628205	0.4
CUX2	0.625	0.5
CUX2	0.625	0.6
EEF1A2	0.625	0.2
GFRA3	0.623529	0.2
HIST1H4D	0.619048	0.3
CADM3	0.614035	0.1
G6PC	0.614035	0.2
G6PC	0.614035	0.3
POU5F1	0.614035	0.2
PRDM14	0.611765	0.1
HIST1H4D	0.611765	0.8
TYR	0.611111	0.2
ATP6V0D2	0.604167	0.1
CUX2	0.6	0.4
DCSTAMP	0.6	0.1
SERPINA1	0.6	0.2
CADM3	0.590909	0.3
SLC3A1	0.590909	0.4
MMP9	0.590476	0.3
HIST1H4D	0.589286	0.4
MMP9	0.589286	0.4
SLC22A31	0.589286	0.3
CADM3	0.587719	0.5
ATP6V0D2	0.58547	0.3
C8B	0.583333	0.2
TMEM52B	0.583333	0.2
BIRC7	0.582353	0.3
CEACAM6	0.582353	0.5
G6PC	0.575	0.4
POU5F1	0.569444	0.5
STMN2	0.566667	0.2
FABP7	0.558333	0.3
HIST1H4D	0.558333	0.5
HIST1H4D	0.552941	0.2
KLK4	0.551282	0.4
AGXT	0.547619	0.2
DCSTAMP	0.544643	0.2
CADM3	0.542857	0.2
HIST1H4D	0.542857	0.7
PRDM14	0.542857	0.2
C1QL1	0.541667	0.4
MAL	0.541667	0.3
PSMB11	0.541667	0.3
PSMB11	0.541667	0.6
VTCN1	0.541667	0.3
VTCN1	0.541667	0.4
KLK4	0.541176	0.3
POU5F1	0.535714	0.4
PVALB	0.535714	0.2
PEG3	0.535088	0.1
HIST1H4D	0.533333	0.6
SLC3A1	0.53125	0.6
LAMP5	0.523529	0.2
PEG3	0.520833	0.3
PVALB	0.520833	0.3
STMN2	0.520833	0.1
MYH11	0.517857	0.2
SP7	0.514286	0.2
ATP6V0D2	0.512821	0.2
PSMB11	0.511765	0.4
PSMB11	0.511765	0.5
DCSTAMP	0.510417	0.3
GATA3	0.508929	0.4
KLK4	0.508929	0.5
MMP9	0.508772	0.2
GFRA3	0.508547	0.3
MMP8	0.508547	0.2
2021-03-11	0.5	0.1
2021-03-11	0.5	0.7
2021-03-11	0.5	0.8
2021-03-11	0.5	0.9
AGXT	0.5	0.4
AGXT	0.5	0.5
AGXT	0.5	0.6
AGXT	0.5	0.7
AGXT	0.5	0.8
AGXT	0.5	0.9
ATP6V0D2	0.5	0.4
ATP6V0D2	0.5	0.5
ATP6V0D2	0.5	0.6
ATP6V0D2	0.5	0.7
ATP6V0D2	0.5	0.8
ATP6V0D2	0.5	0.9
AZGP1	0.5	0.5
AZGP1	0.5	0.6
AZGP1	0.5	0.7
AZGP1	0.5	0.8
AZGP1	0.5	0.9
C18orf42	0.5	0.2
C18orf42	0.5	0.3
C18orf42	0.5	0.4
C18orf42	0.5	0.5
C18orf42	0.5	0.6
C18orf42	0.5	0.7
C18orf42	0.5	0.8
C18orf42	0.5	0.9
C1QL1	0.5	0.7
C1QL1	0.5	0.8
C1QL1	0.5	0.9
DCSTAMP	0.5	0.4
DCSTAMP	0.5	0.5
DCSTAMP	0.5	0.6
DCSTAMP	0.5	0.7
DCSTAMP	0.5	0.8
DCSTAMP	0.5	0.9
DCT	0.5	0.3
DCT	0.5	0.4
DCT	0.5	0.5
DCT	0.5	0.6
DCT	0.5	0.7
EEF1A2	0.5	0.9
GATA3	0.5	0.6
GATA3	0.5	0.7
GATA3	0.5	0.8
GATA3	0.5	0.9
HIST1H3G	0.5	0.5
HIST1H3G	0.5	0.6
HIST1H3G	0.5	0.7
HIST1H3G	0.5	0.8
HIST1H3G	0.5	0.9
IGLL1	0.5	0.6
IGLL1	0.5	0.7
IGLL1	0.5	0.8
IGLL1	0.5	0.9
INSC	0.5	0.4
INSC	0.5	0.5
INSC	0.5	0.6
INSC	0.5	0.7
LAMP5	0.5	0.7
LAMP5	0.5	0.8
LAMP5	0.5	0.9
MMP9	0.5	0.8
MMP9	0.5	0.9
MYH11	0.5	0.3
MYH11	0.5	0.4
MYH11	0.5	0.5
MYH11	0.5	0.6
MYH11	0.5	0.7
MYH11	0.5	0.8
MYH11	0.5	0.9
NPY	0.5	0.3
NPY	0.5	0.4
NPY	0.5	0.5
NPY	0.5	0.6
NPY	0.5	0.7
NPY	0.5	0.8
NPY	0.5	0.9
PEG3	0.5	0.2
PEG3	0.5	0.4
PEG3	0.5	0.5
PEG3	0.5	0.6
PEG3	0.5	0.7
PEG3	0.5	0.8
PEG3	0.5	0.9
POU5F1	0.5	0.6
POU5F1	0.5	0.7
POU5F1	0.5	0.8
POU5F1	0.5	0.9
PRDM14	0.5	0.3
PRDM14	0.5	0.4
PRDM14	0.5	0.5
PRDM14	0.5	0.6
PRDM14	0.5	0.7
PRDM14	0.5	0.8
PRDM14	0.5	0.9
SERPINA1	0.5	0.3
SERPINB10	0.5	0.2
SERPINB10	0.5	0.3
SERPINB10	0.5	0.4
SERPINB10	0.5	0.5
SLC26A7	0.5	0.2
SLC26A7	0.5	0.3
SLC26A7	0.5	0.4
SLC26A7	0.5	0.5
SLC26A7	0.5	0.6
SLC26A7	0.5	0.7
SLC26A7	0.5	0.8
SLC26A7	0.5	0.9
SLC3A1	0.5	0.1
SP7	0.5	0.3
SP7	0.5	0.4
SP7	0.5	0.5
SP7	0.5	0.6
STMN2	0.5	0.4
STMN2	0.5	0.5
STMN2	0.5	0.6
STMN2	0.5	0.7
STMN2	0.5	0.8
STMN2	0.5	0.9
TSHR	0.5	0.2
TSHR	0.5	0.3
TSHR	0.5	0.4
TSHR	0.5	0.5
TSHR	0.5	0.6
TSHR	0.5	0.7
TSHR	0.5	0.8
TSHR	0.5	0.9
TYR	0.5	0.4
TYR	0.5	0.5
TYR	0.5	0.6
TYR	0.5	0.7
TYR	0.5	0.8
TYR	0.5	0.9
VTCN1	0.5	0.5
VTCN1	0.5	0.6
VTCN1	0.5	0.7
VTCN1	0.5	0.8
VTCN1	0.5	0.9
SLC3A1	0.494118	0.7
SERPINB10	0.489583	0.1
CDH16	0.485714	0.4
LAMP5	0.483333	0.4
AZGP1	0.482456	0.3
INSC	0.482353	0.2
ADRA2C	0.47619	0.9
C8B	0.47619	0.1
CYP17A1	0.47619	0.4
CYP17A1	0.47619	0.5
CYP17A1	0.47619	0.6
CYP17A1	0.47619	0.7
PVALB	0.47619	0.8
PVALB	0.47619	0.9
TYR	0.47619	0.3
2021-03-11	0.475	0.4
2021-03-11	0.475	0.5
2021-03-11	0.475	0.6
ADRA2C	0.475	0.5
ADRA2C	0.475	0.7
ADRA2C	0.475	0.8
CADM3	0.475	0.8
CADM3	0.475	0.9
IGLL1	0.475	0.3
IGLL1	0.475	0.4
IGLL1	0.475	0.5
INSC	0.475	0.1
LAMP5	0.475	0.5
MAL	0.475	0.2
NANOG	0.475	0.5
NANOG	0.475	0.6
NANOG	0.475	0.7
NANOG	0.475	0.8
NANOG	0.475	0.9
PANX3	0.475	0.3
PANX3	0.475	0.4
PANX3	0.475	0.5
PANX3	0.475	0.6
PANX3	0.475	0.7
PANX3	0.475	0.8
PANX3	0.475	0.9
PVALB	0.475	0.4
PVALB	0.475	0.5
PVALB	0.475	0.6
PVALB	0.475	0.7
HIST1H3G	0.473684	0.4
MMP9	0.473684	0.7
PANX3	0.473684	0.2
STMN2	0.473684	0.3
VTCN1	0.473684	0.1
POU5F1	0.473214	0.3
PSMB11	0.472222	0.7
PSMB11	0.472222	0.8
PSMB11	0.472222	0.9
C8B	0.471429	0.3
TSHR	0.471429	0.1
LIN28A	0.470588	0.1
MMP9	0.470588	0.6
PGLYRP2	0.470588	0.7
PGLYRP2	0.470588	0.8
PGLYRP2	0.470588	0.9
SLC3A1	0.470588	0.2
PGLYRP2	0.466667	0.6
EEF1A2	0.458333	0.3
ADRA2C	0.452381	0.2
CDH16	0.452381	0.8
CDH16	0.452381	0.9
DCT	0.452381	0.1
G6PC	0.452381	0.8
G6PC	0.452381	0.9
2021-03-11	0.45	0.3
ADRA2C	0.45	0.6
BIRC7	0.45	0.1
BIRC7	0.45	0.4
BIRC7	0.45	0.5
BIRC7	0.45	0.6
BIRC7	0.45	0.7
BIRC7	0.45	0.8
BIRC7	0.45	0.9
CUX2	0.45	0.1
DPPA3	0.45	0.7
DPPA3	0.45	0.8
DPPA3	0.45	0.9
EEF1A2	0.45	0.5
EEF1A2	0.45	0.6
EEF1A2	0.45	0.7
EEF1A2	0.45	0.8
TMEM52B	0.45	0.9
DCT	0.447917	0.2
DPPA3	0.447368	0.3
DPPA3	0.447368	0.4
DPPA3	0.447368	0.5
DPPA3	0.447368	0.6
NANOG	0.447368	0.4
NPY	0.447368	0.1
TMEM52B	0.447368	0.8
PGLYRP2	0.446429	0.5
PANX3	0.444444	0.1
TMEM52B	0.442857	0.3
CYP17A1	0.441176	0.3
LAMP5	0.441176	0.6
TMEM52B	0.435897	0.4
AZGP1	0.433333	0.4
G6PC	0.428571	0.1
MAL	0.428571	0.7
MAL	0.428571	0.8
MAL	0.428571	0.9
PSMB11	0.428571	0.2
PVALB	0.428571	0.1
SP7	0.428571	0.1
TYR	0.428571	0.1
2021-03-11	0.425	0.2
HIST1H3G	0.423529	0.2
C1QL1	0.421053	0.5
C1QL1	0.421053	0.6
CDH16	0.421053	0.2
FABP7	0.421053	0.2
MMP9	0.421053	0.1
INSC	0.418803	0.3
ADRA2C	0.416667	0.4
MMP9	0.416667	0.5
NANOG	0.416667	0.1
NANOG	0.416667	0.2
LAMP5	0.410714	0.3
MYH11	0.40625	0.1
C1QL1	0.404762	0.1
CDH16	0.404762	0.5
CDH16	0.404762	0.6
CDH16	0.404762	0.7
FABP7	0.404762	0.6
FABP7	0.404762	0.7
FABP7	0.404762	0.8
FABP7	0.404762	0.9
G6PC	0.404762	0.5
G6PC	0.404762	0.6
G6PC	0.404762	0.7
MAL	0.404762	0.5
MAL	0.404762	0.6
MMP8	0.404762	0.1
SLC22A31	0.404762	0.4
SLC22A31	0.404762	0.5
SLC22A31	0.404762	0.6
SLC22A31	0.404762	0.7
SLC22A31	0.404762	0.8
SLC22A31	0.404762	0.9
SLC26A7	0.404762	0.1
GATA3	0.4	0.1
HIST1H3G	0.4	0.1
KLK4	0.4	0.6
KLK4	0.4	0.7
KLK4	0.4	0.8
KLK4	0.4	0.9
MAL	0.4	0.4
TMEM52B	0.394737	0.6
TMEM52B	0.394737	0.7
NPY	0.392857	0.2
PGLYRP2	0.388235	0.4
SLC3A1	0.383333	0.3
FABP7	0.375	0.4
FABP7	0.375	0.5
TMEM52B	0.368421	0.5
CDH16	0.368421	0.3
IGLL1	0.361111	0.2
VTCN1	0.352941	0.2
AZGP1	0.35	0.2
ITLN1	0.346154	0.1
NANOG	0.325	0.3
CYP17A1	0.316667	0.2
C1QL1	0.305882	0.3
C1QL1	0.289474	0.2
PGLYRP2	0.275	0.3
