## Supplementary_Table_HNSCC_DT_7 for "ImaGene: A web-based software platform for tumor radiogenomic evaluation and reporting"

### Sheet: test_eval_DecisionTree_rmse_mea
	RMSE between observed and predicted values	Observed Mean	Observed Stdev	Ratio_of_RMSE_and_Stdev	Calculated R^2
GFRA3	1.23687	0.254737	1.48861	0.830893	0.309617
CEACAM6	1.55456	0.355143	1.84409	0.842996	0.289357
LAMP5	0.46051	-0.067342	0.50228	0.916839	0.159407
LIN28A	1.98258	0.35954	2.01372	0.984535	0.0306912
G6PC	1.86086	0.182205	1.87957	0.990045	0.0198103
HIST1H4D	1.52269	0.159237	1.51308	1.00635	-0.0127379
PRDM14	2.07009	0.389131	2.03556	1.01696	-0.034216
PSMB11	1.80222	0.390621	1.77173	1.01721	-0.0347136
PEG3	1.12764	0.0840254	1.10639	1.01921	-0.0387922
SLC26A7	2.2059	0.369329	2.15465	1.02379	-0.0481433
C1QL1	1.96485	0.276169	1.91017	1.02863	-0.058075
TSHR	2.2083	0.383475	2.14262	1.03066	-0.06225
VTCN1	0.786434	0.124213	0.762541	1.03133	-0.0636501
2021-03-11	2.21174	0.396346	2.13009	1.03833	-0.0781308
STMN2	2.17268	0.396772	2.07764	1.04575	-0.0935873
NANOG	2.15136	0.459252	2.05491	1.04693	-0.0960702
HIST1H3G	2.00856	0.34495	1.91068	1.05123	-0.105081
PANX3	2.21919	0.462089	2.10854	1.05248	-0.107708
C18orf42	2.18558	0.498238	2.07615	1.05271	-0.108188
SLC3A1	1.80715	0.329835	1.70493	1.05996	-0.123512
SP7	0.264776	-0.106725	0.249626	1.06069	-0.125069
CUX2	2.1559	0.54564	2.01756	1.06857	-0.141838
MMP9	1.3719	0.137784	1.28319	1.06913	-0.143046
DCT	0.20934	-0.136978	0.194973	1.07369	-0.152803
DCSTAMP	0.622313	-0.0497915	0.578897	1.075	-0.155619
BIRC7	2.10957	0.341253	1.95586	1.07859	-0.163349
POU5F1	1.93844	0.339583	1.76875	1.09594	-0.201083
AGXT	1.17193	0.196302	1.06354	1.10191	-0.214202
NPY	0.487657	-0.0201129	0.441109	1.10553	-0.222188
TYR	0.391979	-0.104708	0.353771	1.108	-0.227667
MYH11	0.750804	0.0917218	0.673452	1.11486	-0.24291
GATA3	2.24836	0.563201	2.014	1.11636	-0.246267
PVALB	2.15494	0.267481	1.88448	1.14352	-0.307631
PGLYRP2	1.97587	0.48655	1.70745	1.1572	-0.339119
EEF1A2	0.730028	-0.0581261	0.621797	1.17406	-0.378418
INSC	0.325115	-0.159381	0.274843	1.18291	-0.399279
IGLL1	0.458909	-0.00484122	0.386381	1.18771	-0.410659
AZGP1	0.919658	0.156751	0.76704	1.19897	-0.437531
ADRA2C	0.628111	-0.170318	0.492459	1.27546	-0.626796
ATP6V0D2	0.512451	0.00328738	0.400178	1.28056	-0.639825
DPPA3	2.01783	0.213937	1.56067	1.29292	-0.671648
SERPINA1	0.171043	-0.157537	0.13088	1.30687	-0.707902
ITLN1	0.0146988	-0.0981165	0.0111216	1.32165	-0.746747
CDH16	1.16186	-0.157128	0.874985	1.32786	-0.763213
SERPINB10	0.288426	-0.0270728	0.216478	1.33236	-0.77518
CADM3	0.604576	-0.0756823	0.405407	1.49128	-1.22392
TMEM52B	1.05155	-0.0509166	0.655674	1.60378	-1.57209
CYP17A1	0.397957	-0.115508	0.245165	1.62322	-1.63485
MAL	0.683987	-0.0851983	0.345029	1.9824	-2.92993
KLK4	1.08999	-0.16292	0.532776	2.04588	-3.18561
FABP7	0.997577	-0.0913668	0.371216	2.68732	-6.22169
SLC22A31	0.971759	-0.141379	0.342552	2.83682	-7.04754
MMP8	0.384585	-0.145758	0.127304	3.021	-8.12645
C8B	0.888369	-0.279606	0.173065	5.13315	-25.3492
