## Supplementary_Table_HNSCC_LR_5 for "ImaGene: A web-based software platform for tumor radiogenomic evaluation and reporting"

### Sheet: test_eval_LinearRegression_rmse
	RMSE between observed and predicted values	Observed Mean	Observed Stdev	Ratio_of_RMSE_and_Stdev	Calculated R^2
TMEM52B	0.507113	-0.173423	0.526701	0.962811	0.0729954
DCSTAMP	0.654607	0.0217313	0.625066	1.04726	-0.0967571
NPY	0.758611	0.038931	0.71546	1.06031	-0.124264
IGLL1	2.27241	0.346353	2.10449	1.07979	-0.165947
VTCN1	0.87166	0.0841307	0.753654	1.15658	-0.337672
PRDM14	0.588513	-0.0514536	0.467663	1.25841	-0.583605
ATP6V0D2	0.487067	-0.0913595	0.362139	1.34497	-0.808952
C18orf42	0.506035	-0.0347639	0.322992	1.56671	-1.45457
SERPINA1	0.255486	-0.131012	0.155588	1.64207	-1.69638
LIN28A	0.559345	-0.0884792	0.336724	1.66114	-1.75937
NANOG	0.437305	-0.0950733	0.227417	1.92292	-2.69762
CYP17A1	0.303221	-0.132998	0.153279	1.97824	-2.91342
INSC	0.364443	-0.192654	0.147846	2.46503	-5.07635
MMP8	0.334875	-0.153286	0.123024	2.72203	-6.40944
MAL	0.772124	-0.140708	0.26106	2.95765	-7.74771
MYH11	0.431222	-0.143272	0.121505	3.54901	-11.5954
TSHR	0.55627	-0.0827977	0.125485	4.43298	-18.6513
SP7	1.03546	-0.146923	0.164112	6.30947	-38.8094
TYR	0.765803	-0.200161	0.0543897	14.0799	-197.244
SLC26A7	0.558006	-0.10263	0.0222978	25.0252	-625.261
ITLN1	0.16778	-0.100075	0.00642178	26.1267	-681.606
