## Supplementary_Table_HNSCC_LR_6 for "ImaGene: A web-based software platform for tumor radiogenomic evaluation and reporting"

### Sheet: test_eval_AUC_values
label	AUC_value	decision_threshold
C18orf42	nan	0.1
VTCN1	nan	0.1
IGLL1	1	0.6
LIN28A	1	0.7
LIN28A	0.97619	0.6
LIN28A	0.952381	0.5
LIN28A	0.904762	0.4
MYH11	0.880952	0.3
TMEM52B	0.809524	0.1
IGLL1	0.75	0.3
IGLL1	0.75	0.4
IGLL1	0.75	0.5
NANOG	0.708333	0.1
DCSTAMP	0.7	0.4
INSC	0.690476	0.1
NANOG	0.678571	0.3
ITLN1	0.675214	0.1
LIN28A	0.660714	0.2
MAL	0.657895	0.2
C18orf42	0.652778	0.2
SP7	0.65	0.2
IGLL1	0.642857	0.1
ATP6V0D2	0.640351	0.1
VTCN1	0.640351	0.5
VTCN1	0.640351	0.6
C18orf42	0.638889	0.4
LIN28A	0.625	0.3
VTCN1	0.616071	0.2
VTCN1	0.614035	0.4
ATP6V0D2	0.611111	0.3
PRDM14	0.6	0.1
MMP8	0.598291	0.2
IGLL1	0.597222	0.2
CYP17A1	0.587719	0.3
MMP8	0.587719	0.1
VTCN1	0.587719	0.3
MYH11	0.58547	0.2
C18orf42	0.583333	0.3
MAL	0.583333	0.3
TMEM52B	0.575	0.2
INSC	0.570588	0.3
PRDM14	0.570175	0.2
NANOG	0.564103	0.2
C18orf42	0.561404	0.5
DCSTAMP	0.558333	0.2
LIN28A	0.552941	0.1
SERPINA1	0.541667	0.1
CYP17A1	0.533333	0.2
TMEM52B	0.529412	0.3
DCSTAMP	0.504762	0.3
INSC	0.504274	0.2
DCSTAMP	0.5	0.5
DCSTAMP	0.5	0.6
DCSTAMP	0.5	0.7
DCSTAMP	0.5	0.8
DCSTAMP	0.5	0.9
IGLL1	0.5	0.7
IGLL1	0.5	0.8
IGLL1	0.5	0.9
LIN28A	0.5	0.8
LIN28A	0.5	0.9
NPY	0.5	0.8
NPY	0.5	0.9
PRDM14	0.5	0.7
PRDM14	0.5	0.8
PRDM14	0.5	0.9
TMEM52B	0.5	0.7
TMEM52B	0.5	0.8
TMEM52B	0.5	0.9
ATP6V0D2	0.47619	0.5
ATP6V0D2	0.47619	0.6
ATP6V0D2	0.47619	0.7
ATP6V0D2	0.47619	0.8
ATP6V0D2	0.47619	0.9
ATP6V0D2	0.475	0.4
MAL	0.475	0.4
NPY	0.475	0.6
NPY	0.475	0.7
TMEM52B	0.475	0.5
TMEM52B	0.475	0.6
VTCN1	0.473684	0.7
VTCN1	0.473684	0.8
VTCN1	0.473684	0.9
SERPINA1	0.466667	0.2
TMEM52B	0.464286	0.4
TYR	0.458333	0.2
NPY	0.45	0.5
SERPINA1	0.45	0.3
DCSTAMP	0.444444	0.1
MYH11	0.444444	0.1
TSHR	0.441176	0.1
NPY	0.427083	0.2
C18orf42	0.425	0.7
NPY	0.425	0.4
PRDM14	0.425	0.6
C18orf42	0.421053	0.6
NPY	0.405882	0.1
TSHR	0.404762	0.3
CYP17A1	0.401786	0.1
NPY	0.4	0.3
SLC26A7	0.392857	0.1
MAL	0.380952	0.1
SP7	0.380952	0.5
PRDM14	0.375	0.5
TYR	0.375	0.1
ATP6V0D2	0.357143	0.2
SP7	0.357143	0.3
SP7	0.357143	0.4
PRDM14	0.35	0.4
PRDM14	0.325	0.3
TSHR	0.275	0.2
SP7	0.261905	0.1
