## Supplementary_table_BC_MTEN_11 for "ImaGene: A web-based software platform for tumor radiogenomic evaluation and reporting"

### Sheet: test_eval_multiTaskLinearModel_
Genes	RMSE between observed and predicted values	Observed Mean	Observed Stdev	Ratio_of_RMSE_and_Stdev	Calculated R^2
DPPA5	0.320336	-0.148555	0	-1	0
AL138751.1	0.308264	-0.151228	0	-1	0
FABP1	0.714813	-0.0128907	0.921063	0.776074	0.397709
DEFB1	0.473073	-0.064868	0.559259	0.845892	0.284467
NDUFA4L2	0.500616	0.0140661	0.573089	0.87354	0.236928
MT1H	0.917466	0.164222	1.04654	0.876668	0.231453
HR	0.920743	0.0379686	1.00656	0.914742	0.163247
KLK6	0.591535	-0.0407405	0.64283	0.920205	0.153223
TFR2	0.811067	0.0119648	0.876952	0.92487	0.144616
KRT6A	0.938122	0.061239	1.01098	0.927934	0.138939
CCL13	1.02024	0.24162	1.09417	0.932437	0.130561
CILP	0.641293	-0.211537	0.686738	0.933826	0.127969
FOLH1	0.997764	-0.0127953	1.06702	0.935096	0.125595
CA9	0.974922	0.133392	1.041	0.936524	0.122922
TRPS1	0.869996	-0.0753146	0.928744	0.936745	0.122509
EPHX3	1.36706	0.213219	1.45684	0.938376	0.11945
FOXJ1	1.21806	0.0622654	1.29584	0.939976	0.116445
STC2	1.366	0.20239	1.45155	0.94106	0.114405
TGM1	1.27292	0.0937645	1.35253	0.941142	0.114253
TNFRSF17	0.97289	0.01619	1.03248	0.942282	0.112105
TMEM238	0.762691	0.0114547	0.808374	0.943488	0.109831
HAND2	0.729079	0.0810779	0.772439	0.943866	0.109117
KRT6B	0.470577	-0.0545874	0.497838	0.945241	0.106519
FAM166B	1.043	-0.0486061	1.10271	0.945849	0.105369
ANXA10	0.809208	0.0717444	0.853944	0.947612	0.102032
KRT16	0.814513	0.0341132	0.858938	0.948279	0.100766
PNCK	0.709473	-0.126127	0.747496	0.949133	0.0991471
CTSE	1.24312	0.145088	1.30891	0.949739	0.0979956
HEPACAM2	0.760615	-0.16709	0.800804	0.949814	0.0978534
FAT2	0.818907	-0.0705278	0.862164	0.949828	0.0978271
MEF2B	1.25121	0.203971	1.31493	0.951542	0.0945673
LYG1	0.807939	0.151286	0.848516	0.952179	0.0933552
MIXL1	1.40667	0.0223408	1.47645	0.952739	0.0922885
TRPV6	0.983445	0.157074	1.0317	0.95323	0.0913528
KCNJ16	1.1397	0.00266312	1.19514	0.953606	0.0906362
PRDM14	0.90315	0.148244	0.945783	0.954923	0.0881219
TTR	1.07484	0.0539474	1.12551	0.95498	0.0880127
CLCNKB	1.03538	0.147519	1.084	0.955149	0.0876911
FABP7	0.994134	0.126436	1.04015	0.955758	0.0865272
GATA3	1.34164	-0.0336697	1.40181	0.957077	0.0840039
HOXB13	1.00077	0.089438	1.04555	0.957174	0.0838188
KRT5	1.11199	0.0408398	1.16006	0.958569	0.0811446
POU2AF1	1.04233	-0.0135895	1.08617	0.959635	0.0790998
CRYAB	1.17591	0.171812	1.2245	0.960319	0.0777865
KLK7	1.36162	0.138057	1.41545	0.961967	0.0746201
DCX	1.31811	0.111577	1.36715	0.964134	0.0704456
MECOM	1.20359	-0.0362812	1.24714	0.965075	0.0686297
PNOC	0.912268	0.0469853	0.944352	0.966025	0.0667954
FCRL5	0.985574	-0.0193126	1.02013	0.966124	0.0666049
IFITM5	1.28471	-0.0671383	1.32942	0.966367	0.0661351
ENPEP	0.962765	-0.250709	0.996214	0.966424	0.0660255
MMP1	1.0549	0.0712966	1.09074	0.967141	0.0646389
STEAP2	0.674793	-0.227858	0.697608	0.967297	0.0643375
G6PC	0.567801	-0.24065	0.586547	0.96804	0.0628989
POSTN	1.05754	-0.0983152	1.0922	0.968269	0.0624547
CD70	0.97671	0.228285	1.0081	0.968858	0.0613135
REG4	0.637612	-0.0519115	0.657998	0.969018	0.0610041
COMP	1.13044	0.16257	1.1657	0.969751	0.0595824
SLC24A2	0.896532	-0.135016	0.923341	0.970965	0.0572263
PTCRA	0.406305	-0.0866967	0.418206	0.971544	0.0561032
LAMP5	1.21956	0.0457936	1.25464	0.972039	0.05514
P2RX5	0.622994	-0.0462587	0.640882	0.972088	0.0550442
KLK8	1.69317	0.209658	1.73656	0.975015	0.0493454
C8orf46	1.32254	0.00654071	1.35628	0.975122	0.0491366
CPNE5	1.38106	0.157214	1.41558	0.975618	0.0481703
CLRN3	0.914864	0.041022	0.937422	0.975936	0.0475488
CA14	1.59093	0.109133	1.62959	0.976273	0.0468915
RNASE3	1.17958	-0.00303774	1.20794	0.97652	0.0464086
C1orf61	1.68057	0.18506	1.71987	0.97715	0.0451773
CDHR5	0.579711	-0.131525	0.593143	0.977355	0.0447763
PRAC2	0.660289	-0.10449	0.6748	0.978495	0.0425476
CALML5	1.294	0.0676406	1.31787	0.981886	0.035899
CCR9	0.815023	-0.0558502	0.829439	0.98262	0.0344586
HIST1H2BH	0.550711	0.0243361	0.560216	0.983034	0.0336448
PTPRN2	1.14333	0.0334778	1.163	0.983094	0.0335258
IRF4	1.03882	0.0334389	1.0563	0.983453	0.0328198
GFRA1	1.0536	-0.0244309	1.07097	0.98378	0.0321769
DSC3	1.32981	0.173586	1.35082	0.984449	0.0308597
SLC28A1	1.66612	0.211738	1.69064	0.985497	0.028795
GPA33	0.745998	-0.040851	0.75684	0.985674	0.0284463
PCDH18	1.02628	-0.199381	1.04079	0.98606	0.0276848
P2RX3	1.35284	0.271483	1.37156	0.98635	0.0271127
SPON1	1.14425	-0.0952589	1.15908	0.987205	0.025427
HSD3B2	0.869512	-0.207163	0.880756	0.987234	0.0253688
ESR1	1.1728	-0.100253	1.18713	0.987926	0.024002
CLDN10	0.699063	-0.140719	0.707517	0.988051	0.0237548
HRG	0.882916	0.051091	0.892286	0.989498	0.0208927
GJB1	1.46987	0.252606	1.48187	0.991902	0.0161305
TRABD2B	1.01597	-0.195786	1.02397	0.992187	0.015565
FAM3D	1.23599	0.0733651	1.24546	0.992398	0.0151452
AGT	0.581451	-0.14649	0.585658	0.992817	0.0143135
MAB21L2	1.50035	0.136105	1.51063	0.993199	0.0135567
SCARF2	1.27085	0.107235	1.2784	0.994093	0.0117783
CHST4	1.6829	0.228873	1.69279	0.994156	0.011653
FOXA1	1.27691	-0.135827	1.28428	0.994263	0.0114407
PNMAL2	1.08044	-0.0594185	1.0855	0.995343	0.00929211
UPK2	1.87737	0.310747	1.88541	0.995737	0.00850708
AR	1.02864	-0.0253874	1.03288	0.995892	0.00819823
S100P	0.791868	-0.190808	0.794993	0.996069	0.00784681
KCNK15	0.997081	-0.121517	1.00058	0.996499	0.00698904
HOXD11	1.50396	0.263433	1.50907	0.996612	0.00676524
NAPSA	0.824703	-0.0552369	0.827163	0.997025	0.00594079
HIST1H3F	0.51893	-0.0567741	0.5197	0.998519	0.00295993
FAM43B	0.84455	-0.15714	0.844856	0.999638	0.000724778
NLRP7	1.36736	0.114617	1.36751	0.999887	0.000225289
DERL3	1.30352	0.188428	1.30275	1.00059	-0.00118725
SDR16C5	1.12696	0.159713	1.12621	1.00067	-0.00133698
TMEM179	1.60515	0.244451	1.60314	1.00126	-0.00251522
SHISA3	1.34333	0.102136	1.34096	1.00177	-0.00354045
DES	0.512227	-0.0660527	0.511184	1.00204	-0.00408309
CD177	0.655909	-0.0831243	0.654448	1.00223	-0.00447096
MEP1A	1.65614	0.218102	1.652	1.00251	-0.00501938
SLC6A17	0.773703	-0.0229691	0.771682	1.00262	-0.00524432
PKP1	1.95875	0.341344	1.95229	1.00331	-0.00662813
TLX2	1.73357	0.135198	1.72783	1.00332	-0.00665762
DSG1	1.96746	0.311246	1.96043	1.00359	-0.00718382
SFRP2	1.06042	0.0212723	1.05535	1.0048	-0.00961375
CRP	0.980389	0.0416802	0.975696	1.00481	-0.00964374
PLA2G2D	1.04102	0.167882	1.03586	1.00498	-0.00997933
ALPPL2	2.01058	0.38423	1.9989	1.00584	-0.0117215
BSND	0.637049	-0.108736	0.633257	1.00599	-0.012012
LIN28A	1.97763	0.306983	1.96577	1.00603	-0.0121001
DKK1	1.69952	0.28127	1.68726	1.00726	-0.0145813
HIST1H3J	1.63205	0.348388	1.62016	1.00734	-0.0147256
TXNDC5	1.11876	0.0769822	1.11048	1.00746	-0.0149672
FAM19A4	1.73879	0.325037	1.72581	1.00752	-0.01509
HIST1H4D	1.02166	0.166676	1.01386	1.00769	-0.0154395
LZTS1	0.876252	-0.342973	0.869407	1.00787	-0.0158093
RNASE2	1.07566	0.153158	1.06679	1.00832	-0.0166991
SNCA	1.40142	0.182383	1.38917	1.00882	-0.0177159
VSTM1	1.00803	0.194285	0.998189	1.00986	-0.0198099
S100A1	0.958205	0.0258556	0.948728	1.00999	-0.0200786
F7	1.52265	0.0136748	1.50671	1.01058	-0.0212705
CYP17A1	1.43473	0.0798625	1.41938	1.01081	-0.0217409
NTS	1.31299	0.169629	1.29725	1.01214	-0.0244225
AZGP1	1.38073	0.0315134	1.36416	1.01215	-0.0244415
UTF1	0.833867	-0.216693	0.823803	1.01222	-0.0245817
SHISA8	1.25397	0.135485	1.23882	1.01223	-0.0246106
DACH1	1.09917	0.0510211	1.08585	1.01226	-0.0246775
OR51E1	1.10019	0.0422665	1.08591	1.01315	-0.0264695
GPRC5B	1.00867	-0.013018	0.99536	1.01338	-0.0269302
DNER	0.858077	0.118828	0.8456	1.01475	-0.0297274
BMPER	2.06042	0.398952	2.02965	1.01516	-0.0305495
TMEM151A	1.76259	0.28691	1.73496	1.01593	-0.0321103
SPOCK3	0.75075	-0.0563473	0.738839	1.01612	-0.0325035
RHCG	2.17261	0.388646	2.13781	1.01628	-0.0328235
BNC1	1.87629	0.375685	1.84613	1.01634	-0.0329487
FLT3	1.14704	0.114481	1.1279	1.01697	-0.0342206
LMX1B	1.13744	-0.0604469	1.11822	1.01719	-0.0346738
SLC22A2	1.96441	0.483842	1.93103	1.01729	-0.0348691
KLK1	1.98357	0.278444	1.94981	1.01732	-0.0349317
NDP	1.71671	0.332489	1.68708	1.01756	-0.0354372
SLC7A8	1.09815	-0.0566305	1.0789	1.01785	-0.0360087
HIST1H2AH	1.60789	0.21591	1.57749	1.01927	-0.0389134
HIST1H2BG	1.41265	0.290703	1.38583	1.01936	-0.0390867
TMEM213	2.11983	0.345348	2.07794	1.02016	-0.0407247
PGLYRP1	1.03411	0.0580133	1.01365	1.02019	-0.0407792
NEFM	1.07822	0.0306508	1.05682	1.02025	-0.040903
AIM2	0.658358	-0.0267405	0.644948	1.02079	-0.0420171
RAB3B	0.587576	-0.119227	0.575373	1.02121	-0.0428672
PHOX2B	2.09636	0.42871	2.05109	1.02207	-0.0446279
DSG3	2.05403	0.422071	2.00921	1.02231	-0.0451109
HABP2	0.834016	-0.185481	0.815227	1.02305	-0.0466265
ICAM3	0.931738	0.0568732	0.910382	1.02346	-0.0474668
GPR64	1.50837	0.175527	1.47339	1.02374	-0.0480412
P2RX1	1.62245	0.321202	1.58403	1.02426	-0.0491027
CORO2B	1.12277	-0.144032	1.09597	1.02445	-0.0494956
ZBED2	1.11003	0.246608	1.08304	1.02492	-0.0504552
RTN1	1.33182	-0.0817551	1.29912	1.02517	-0.0509815
RSPO1	2.16574	0.419068	2.11112	1.02587	-0.0524136
AOC1	2.22256	0.394588	2.1665	1.02588	-0.0524226
PLG	0.577644	-0.220413	0.563059	1.0259	-0.0524756
BHMT	2.21202	0.363349	2.15487	1.02652	-0.0537483
CDO1	1.15613	-0.10648	1.12613	1.02663	-0.053979
SLAMF7	1.31523	0.251031	1.28099	1.02673	-0.0541701
CPB2	2.22897	0.404456	2.17033	1.02702	-0.054774
HSPB2	1.5212	0.248402	1.48001	1.02783	-0.0564361
LRRC14B	1.32846	0.14723	1.29223	1.02803	-0.0568504
SP7	2.06738	0.450516	2.01087	1.0281	-0.0569904
MAL	2.20585	0.387029	2.14553	1.02811	-0.057019
UGT2B4	2.23522	0.41656	2.17307	1.0286	-0.0580138
HNF4A	2.09174	0.405442	2.03344	1.02867	-0.0581599
BMP6	2.19322	0.420263	2.13172	1.02885	-0.0585328
ITLN2	2.18042	0.42522	2.11923	1.02888	-0.0585876
NDNF	0.690799	-0.304335	0.671227	1.02916	-0.0591663
NR1H4	2.23481	0.421263	2.17116	1.02931	-0.0594892
SOX1	1.55299	0.200609	1.50617	1.03108	-0.0631345
REG1A	2.23369	0.437949	2.16628	1.03112	-0.0632038
RBP4	1.77149	0.24616	1.71781	1.03125	-0.0634734
ATCAY	0.919393	-0.0235143	0.89152	1.03126	-0.0635056
GCGR	2.19196	0.382583	2.12482	1.0316	-0.0641965
HOXC10	0.877884	-0.152159	0.85041	1.03231	-0.0656552
LRRC26	0.734559	-0.0325548	0.710963	1.03319	-0.0674808
VENTX	1.21606	0.184607	1.17687	1.0333	-0.0677071
IGLL1	1.94946	0.448638	1.88648	1.03339	-0.0678851
ORM1	1.46869	0.091028	1.42086	1.03366	-0.0684483
MRGPRF	1.2208	-0.155624	1.18081	1.03387	-0.0688891
LGR5	2.23659	0.454849	2.16261	1.03421	-0.0695835
CDK5R2	1.62128	0.292199	1.56763	1.03422	-0.06962
BCHE	2.23646	0.444614	2.16235	1.03427	-0.06972
GBP6	0.632789	-0.11314	0.611324	1.03511	-0.0714598
IL21R	1.18567	0.24101	1.14449	1.03598	-0.0732579
ISL1	2.24019	0.453046	2.16207	1.03613	-0.0735676
HLA-DOB	1.01853	0.204102	0.982314	1.03687	-0.0751063
ANXA8	1.83234	0.35851	1.76698	1.03699	-0.0753541
TUBB2B	2.00714	0.472705	1.93524	1.03715	-0.0756884
SNAP91	2.1565	0.469143	2.07745	1.03805	-0.0775551
STAR	2.17946	0.409017	2.09831	1.03868	-0.0788486
ARPP21	1.14508	0.060868	1.10244	1.03869	-0.0788688
BRINP2	0.818787	-0.0267144	0.788133	1.03889	-0.0793027
BHLHA15	1.67741	0.354374	1.61369	1.03948	-0.080521
TSPAN8	0.40667	-0.066266	0.390671	1.04095	-0.0835842
TMEM119	1.25909	-0.0268106	1.20883	1.04158	-0.08489
KHDC3L	1.18364	0.0820109	1.13628	1.04168	-0.0850885
MFAP5	1.48191	0.300618	1.42247	1.04179	-0.0853267
CLDN6	1.96936	0.452738	1.88961	1.0422	-0.0861853
SLC26A7	0.799762	-0.0339129	0.767155	1.0425	-0.0868139
SLC3A1	2.03093	0.439502	1.94782	1.04266	-0.087149
RUNDC3A	1.46137	0.32406	1.40112	1.043	-0.0878508
ATP1A3	1.80475	0.441927	1.7303	1.04303	-0.0879067
ZCCHC12	0.513992	-0.191894	0.492717	1.04318	-0.0882239
HIST1H1D	1.74165	0.268973	1.66923	1.04339	-0.0886573
LYPD6B	1.33282	0.0893815	1.27727	1.04349	-0.0888665
TRIM31	0.818059	-0.0754929	0.783937	1.04353	-0.0889484
SLC45A3	0.718052	-0.086873	0.687735	1.04408	-0.0901066
OCA2	2.25231	0.460046	2.1572	1.04409	-0.0901252
REEP6	0.846869	-0.317274	0.810924	1.04433	-0.090617
IL36G	1.22727	0.153397	1.17477	1.04469	-0.091387
DRD2	1.95426	0.48962	1.87049	1.04478	-0.0915685
SPIB	2.22747	0.491797	2.13151	1.04502	-0.0920602
NANOG	2.18748	0.499822	2.09293	1.04518	-0.0923966
MAG	1.16963	0.0838245	1.11875	1.04548	-0.0930331
SFTPD	1.36381	0.207196	1.30421	1.0457	-0.0934848
SCG5	1.66772	0.179654	1.5939	1.04631	-0.0947707
SYP	1.33651	0.299002	1.27723	1.04642	-0.0949919
HEPACAM	1.27195	-0.0528952	1.21533	1.04658	-0.0953391
CPLX2	1.05503	0.209879	1.00793	1.04673	-0.0956412
DLX5	1.53275	0.378067	1.46319	1.04754	-0.097333
CYP11B1	0.844835	0.0848008	0.806208	1.04791	-0.0981192
APOA2	1.50129	0.438557	1.43253	1.048	-0.0983102
KLK4	2.17312	0.427742	2.07343	1.04808	-0.098476
CLDN16	2.20744	0.441019	2.10505	1.04864	-0.099643
SH2D1A	0.940525	0.0715371	0.896531	1.04907	-0.100551
AMPD1	0.801372	-0.189243	0.763685	1.04935	-0.101133
CLECL1	0.770311	-0.0178284	0.733393	1.05034	-0.103213
GZMK	0.983523	0.121748	0.935239	1.05163	-0.10592
KRT20	0.691574	0.016853	0.657603	1.05166	-0.105988
EEF1A2	0.934532	0.184895	0.888609	1.05168	-0.106031
RASGRP3	1.6776	0.208357	1.59503	1.05177	-0.106212
DMRT2	1.83422	0.334748	1.74358	1.05199	-0.106674
HOXB6	0.854427	-0.00225205	0.811796	1.05251	-0.107787
HIST1H4C	1.15625	0.133619	1.09856	1.05252	-0.107803
FOXD1	0.504197	-0.0792432	0.478973	1.05266	-0.108099
PTPRN	1.14747	0.160448	1.08963	1.05309	-0.108988
HIST1H2AB	1.76149	0.498732	1.67203	1.05351	-0.109876
ITIH5	1.321	-0.118604	1.25367	1.05371	-0.110296
ABCB5	1.26603	-0.110551	1.20134	1.05384	-0.110588
CCR2	0.909648	-0.0239827	0.863127	1.0539	-0.110702
CYP11A1	0.897626	-0.210338	0.851345	1.05436	-0.111679
C7	1.11193	-0.0786508	1.0544	1.05456	-0.112097
CNTFR	1.37593	0.0529496	1.30458	1.05469	-0.112378
HIST1H2AJ	2.03374	0.599057	1.92681	1.0555	-0.114071
RAB44	1.61655	0.308072	1.53122	1.05572	-0.114545
GYG2	1.20329	-0.00596113	1.13943	1.05605	-0.115232
ITIH1	1.06483	0.19187	1.00712	1.0573	-0.11789
PPP1R1A	0.88927	-0.0824337	0.840484	1.05805	-0.11946
KLK5	0.658666	-0.0870202	0.622494	1.05811	-0.119595
NTRK1	1.64315	0.40627	1.55273	1.05823	-0.119852
HIST1H3D	1.02449	0.233037	0.967785	1.05859	-0.120621
GDNF	1.70825	0.503034	1.61309	1.05899	-0.121462
NPW	0.840328	-0.0656	0.793423	1.05912	-0.121728
KLHDC8A	0.582138	-0.147223	0.549606	1.05919	-0.121885
SLC27A6	0.968652	0.00659178	0.914295	1.05945	-0.122441
NEFL	1.0392	0.0325654	0.980554	1.05981	-0.123194
SERPINC1	1.15757	-0.0450463	1.09072	1.06129	-0.126338
GATA4	0.686987	-0.0842528	0.647308	1.0613	-0.126352
TCF21	0.926534	-0.0720284	0.872903	1.06144	-0.126655
HMP19	2.2051	0.598993	2.0772	1.06158	-0.126943
EYA1	1.19232	0.247518	1.12224	1.06245	-0.128794
ORM2	0.880587	-0.0800586	0.828824	1.06245	-0.128806
PMEL	1.05243	-0.0692228	0.989538	1.06356	-0.131153
GAPDHS	0.771738	-0.068648	0.72496	1.06452	-0.133213
UTS2R	0.86012	-0.0996494	0.807854	1.0647	-0.133581
SOX18	1.3651	-0.150593	1.28177	1.06501	-0.134248
GATA6	1.68567	0.337016	1.58253	1.06517	-0.134588
C18orf42	0.87996	0.0441073	0.825752	1.06565	-0.135602
MUC3A	1.00108	-0.318271	0.938175	1.06705	-0.138594
RAB37	1.07113	0.249637	1.00268	1.06826	-0.141178
HIST1H3B	1.66501	0.345641	1.55835	1.06845	-0.141579
INSM2	2.145	0.63509	2.0061	1.06924	-0.143271
FGF18	2.02149	0.459429	1.88957	1.06981	-0.144502
CD3D	0.778743	0.0551539	0.727791	1.07001	-0.144918
MLPH	1.08013	-0.278733	1.00936	1.07011	-0.145145
SERPINB10	1.34374	0.21341	1.25423	1.07137	-0.147825
ASIC4	0.955713	0.190144	0.890819	1.07285	-0.151002
HIST1H3G	1.26092	0.230144	1.17497	1.07315	-0.151654
BTK	0.965233	0.0627409	0.898691	1.07404	-0.153569
CYP4B1	2.17507	0.523351	2.02432	1.07447	-0.154493
VSTM2A	1.85188	0.405322	1.72119	1.07593	-0.157621
ASCL2	0.984386	-0.0487921	0.914714	1.07617	-0.158137
CD1B	0.493125	-0.107307	0.458146	1.07635	-0.15853
FAM19A3	0.996917	0.110792	0.924122	1.07877	-0.163748
CHRNA3	1.43057	0.365503	1.32488	1.07977	-0.165911
FOXC1	2.07394	0.570718	1.91768	1.08148	-0.1696
ANXA13	0.850917	-0.0689636	0.786163	1.08237	-0.171521
MMP12	0.767897	-0.127766	0.70921	1.08275	-0.172345
F13B	0.657782	0.084997	0.607501	1.08277	-0.172385
PRPH	1.92122	0.552897	1.77418	1.08288	-0.172629
BHMT2	1.11907	-0.0763996	1.03317	1.08314	-0.173197
RGS20	0.463452	-0.0855647	0.427827	1.08327	-0.173472
DMGDH	0.994381	-0.180768	0.917664	1.0836	-0.174192
HIST1H1B	1.28328	0.338286	1.18335	1.08445	-0.176038
SLC7A4	1.08909	-0.117918	1.00334	1.08546	-0.178231
SERPINA5	1.13903	-0.0944021	1.04924	1.08557	-0.17847
SPINK1	0.745353	0.0264573	0.686253	1.08612	-0.179654
FCRL3	0.591154	-0.0761422	0.542144	1.0904	-0.18897
STMN4	0.726561	-0.112949	0.666075	1.09081	-0.189867
BPI	0.868794	0.0230165	0.79637	1.09094	-0.190155
CAPS	0.924019	-0.0347377	0.84603	1.09218	-0.192862
TBX3	0.845279	0.0112517	0.773933	1.09219	-0.192871
FAM101A	1.17097	0.158055	1.07182	1.0925	-0.193556
SPDEF	1.09852	-0.211608	1.00535	1.09268	-0.19395
KNG1	0.789952	0.145541	0.722575	1.09325	-0.195185
BEX1	0.565775	0.0578494	0.517504	1.09328	-0.195254
AXIN2	0.896693	0.122508	0.819752	1.09386	-0.196527
CD8B	1.04865	0.152915	0.958325	1.09425	-0.197392
STK32A	0.80392	-0.0380221	0.73413	1.09506	-0.199167
CPB1	2.03495	0.688637	1.85739	1.0956	-0.20034
CD22	0.492354	-0.140824	0.449253	1.09594	-0.201087
C1QTNF4	0.721589	-0.146486	0.657706	1.09713	-0.203694
HP	0.818352	-0.160972	0.745625	1.09754	-0.20459
MXRA8	1.02916	0.00547957	0.937641	1.09761	-0.204749
CCL25	1.24888	0.284111	1.13656	1.09882	-0.207415
C2orf88	0.653716	-0.113648	0.594538	1.09954	-0.208979
LTB	0.470781	-0.0919483	0.427219	1.10197	-0.214331
SAA1	1.1917	0.012745	1.08086	1.10255	-0.21561
MGAM	0.649851	0.00541645	0.589021	1.10327	-0.217214
EDNRB	0.736837	-0.329724	0.66705	1.10462	-0.220184
GPM6B	1.09212	-0.0995594	0.988565	1.10475	-0.220475
G0S2	1.07296	-0.0674265	0.968264	1.10813	-0.227946
SLC18A1	1.32582	0.311827	1.19545	1.10906	-0.230013
KL	1.21622	-0.17881	1.094	1.11172	-0.235927
HSPB6	1.07509	-0.148247	0.966623	1.11222	-0.237024
NOX1	0.775387	-0.130536	0.696996	1.11247	-0.237589
HIST1H2AM	1.1998	0.343356	1.07721	1.1138	-0.240549
HOGA1	1.11701	0.0218641	1.00271	1.114	-0.240992
ATP6V1G3	0.614931	-0.17717	0.551375	1.11527	-0.243823
HIST1H2BL	0.987511	0.304546	0.885403	1.11532	-0.243948
CCL20	0.517851	-0.177494	0.462099	1.12065	-0.255853
DAAM2	0.784827	-0.0806833	0.700135	1.12097	-0.256564
MS4A3	1.26864	0.386787	1.13093	1.12176	-0.258347
MB	1.18634	0.10106	1.05693	1.12243	-0.259855
CRABP1	0.776403	-0.039678	0.691237	1.12321	-0.261597
HNF1B	0.53805	-0.0219317	0.478517	1.12441	-0.264298
PVALB	1.9414	0.554688	1.72345	1.12647	-0.268924
TP63	0.782071	-0.356973	0.693239	1.12814	-0.272703
APOH	0.757303	0.0216576	0.671248	1.1282	-0.272839
IL18RAP	0.955912	-0.00462018	0.846783	1.12887	-0.274359
VGLL1	0.953198	0.0347121	0.844293	1.12899	-0.274619
HOXD8	0.897934	-0.331022	0.795232	1.12915	-0.274971
FOXE1	0.817424	-0.142722	0.723512	1.1298	-0.276447
MMP25	1.01767	-0.0408494	0.900309	1.13035	-0.277693
FGF8	0.727032	-0.206319	0.642575	1.13144	-0.280146
PHGR1	0.891388	0.0551716	0.78687	1.13283	-0.283299
GFAP	0.735826	-0.226407	0.649458	1.13298	-0.283654
INSC	0.866316	0.0325936	0.763991	1.13393	-0.285808
PTGDS	0.59074	-0.0971132	0.520852	1.13418	-0.286364
IGJ	0.807741	-0.0547608	0.712142	1.13424	-0.286504
MIA	1.0287	0.0717023	0.906382	1.13495	-0.288117
SOX17	1.0236	-0.156255	0.900452	1.13677	-0.292235
NANOGP8	1.80898	0.644314	1.59014	1.13762	-0.294184
VTN	0.761789	0.0524425	0.669129	1.13848	-0.296132
TMEM100	0.686024	-0.254076	0.601796	1.13996	-0.299512
DLX3	0.868195	0.0858735	0.761035	1.14081	-0.301441
AMHR2	1.08089	0.144099	0.946697	1.14175	-0.303597
HIST1H2AI	1.72562	0.51921	1.51128	1.14183	-0.303765
SLC4A1	0.502589	-0.234538	0.439101	1.14458	-0.310074
CXCR2	1.21444	-0.41046	1.06075	1.14489	-0.310774
CD19	0.473469	-0.131791	0.413308	1.14556	-0.312309
MEOX1	1.05522	-0.205358	0.920701	1.14611	-0.313558
LRMP	0.722328	-0.131095	0.629141	1.14812	-0.318173
C11orf21	0.677037	-0.0208643	0.58959	1.14832	-0.318635
MAB21L1	0.840698	-0.273008	0.731703	1.14896	-0.32011
BBOX1	0.472341	-0.189889	0.410875	1.1496	-0.321576
FOXN1	1.05002	-0.0388402	0.913271	1.14973	-0.321889
CDX1	0.544351	-0.201089	0.47326	1.15022	-0.322996
GLYAT	0.961922	-0.151449	0.834983	1.15203	-0.327164
RAB38	0.477354	-0.199184	0.414022	1.15297	-0.329337
HIST1H2BO	1.52138	0.466805	1.31936	1.15312	-0.329684
SFTPA2	0.797671	-0.162473	0.691196	1.15404	-0.331818
DDC	0.557048	-0.000907409	0.4815	1.1569	-0.338418
CES1	0.877596	-0.220218	0.758542	1.15695	-0.338539
HPX	0.40157	-0.255983	0.346975	1.15735	-0.339449
STMN2	0.870057	-0.0838563	0.75131	1.15805	-0.341089
CD79B	0.474975	-0.141357	0.41005	1.15833	-0.341735
RXRG	0.687411	-0.177944	0.59307	1.15907	-0.34345
PLAC8	0.578714	-0.0100228	0.499054	1.15962	-0.344721
TSPAN32	0.865768	0.0218253	0.746473	1.15981	-0.345162
CEACAM3	1.07141	-0.0330643	0.923268	1.16046	-0.346666
CTNND2	0.957909	-0.040304	0.82478	1.16141	-0.348877
GAPT	0.856065	-0.167173	0.736987	1.16157	-0.349255
CFHR1	0.960939	-0.0253798	0.825101	1.16463	-0.35637
EFHD1	1.02444	-0.181844	0.877838	1.167	-0.36189
CACNG7	0.562004	-0.154197	0.481324	1.16762	-0.36334
SFTPB	0.803838	-0.148283	0.687237	1.16967	-0.368121
HIST2H2AC	1.1338	-0.0520757	0.966981	1.17251	-0.37479
TNF	0.917777	-0.0943004	0.782626	1.17269	-0.375198
S100A14	0.888798	0.0951085	0.756	1.17566	-0.382171
CXCL8	0.642635	-0.271931	0.545847	1.17732	-0.386074
TMEM252	0.511428	-0.358787	0.434396	1.17733	-0.386112
CFTR	0.692967	-0.279684	0.588277	1.17796	-0.387589
MGP	0.63572	-0.127408	0.538905	1.17965	-0.391577
SCRG1	0.964011	0.00858544	0.816359	1.18087	-0.394446
PTGER3	0.814979	-0.197734	0.690012	1.18111	-0.395018
C10orf99	0.785145	-0.20721	0.663243	1.1838	-0.401377
DPEP1	1.12279	0.0267738	0.947915	1.18449	-0.403005
NAT8	0.635998	-0.273981	0.536148	1.18624	-0.407154
SHISA2	1.20831	-0.0327725	1.01817	1.18675	-0.408364
POU2F2	0.618786	-0.148022	0.521197	1.18724	-0.40954
PAX2	0.981741	0.0340764	0.826172	1.1883	-0.412058
PLP1	0.485008	-0.18595	0.408059	1.18857	-0.412708
ARG1	0.867345	-0.370626	0.729652	1.18871	-0.413032
TCERG1L	1.01941	-0.0190612	0.856758	1.18984	-0.415721
AMER2	0.884512	0.0169401	0.74272	1.19091	-0.418263
APOB	0.834299	-0.246439	0.699383	1.19291	-0.42303
ADRA2C	0.850532	-0.09587	0.712809	1.19321	-0.423756
GNG3	0.601646	-0.0602581	0.504093	1.19352	-0.424497
DUSP5	1.04937	-0.18109	0.878933	1.19392	-0.425437
KRT13	0.809618	-0.163715	0.6781	1.19395	-0.42552
RAB3C	0.545734	-0.125469	0.456998	1.19417	-0.426047
LGALS4	1.17585	-0.032933	0.980311	1.19946	-0.438711
GALNT9	0.769845	0.100278	0.640051	1.20279	-0.446699
CTSV	0.864058	0.092073	0.716675	1.20565	-0.453591
S100B	0.94039	-0.00288244	0.776986	1.2103	-0.464836
CPA4	0.355409	-0.160122	0.292961	1.21316	-0.471755
GCG	0.479324	-0.164915	0.394667	1.2145	-0.475017
KIF26A	1.0976	-0.182056	0.902342	1.21639	-0.479608
SFTPA1	0.758133	-0.17861	0.622289	1.2183	-0.484244
APOD	0.583356	-0.232403	0.478479	1.21919	-0.486416
CLC	0.422434	-0.128362	0.34577	1.22172	-0.492606
SNCG	1.0284	-0.159731	0.840548	1.22349	-0.496934
CD1E	0.484571	-0.237092	0.394896	1.22708	-0.505736
FAIM3	0.573492	-0.167696	0.463132	1.23829	-0.533367
DBH	0.81354	-0.0973941	0.656546	1.23912	-0.535422
SPRR3	0.860472	-0.187076	0.693815	1.2402	-0.538104
FGF9	0.504466	-0.140254	0.406463	1.24111	-0.540361
C16orf89	0.685582	-0.154458	0.551152	1.24391	-0.547303
SPINK2	0.519798	-0.146479	0.417008	1.2465	-0.553751
KREMEN2	0.582439	-0.186356	0.466604	1.24825	-0.55813
GPRC5D	0.850414	0.0154495	0.679074	1.25231	-0.568291
LEFTY1	0.781585	-0.175205	0.622324	1.25591	-0.577318
HIST1H4L	0.748094	-0.242429	0.595649	1.25593	-0.577363
TMPRSS11D	0.737746	-0.243202	0.58104	1.2697	-0.612136
ST6GALNAC1	0.86147	-0.30188	0.677808	1.27096	-0.61535
CHGA	0.396257	-0.0473286	0.311456	1.27227	-0.61868
SLC4A4	0.596349	-0.099633	0.468726	1.27228	-0.61869
VRTN	1.06241	0.0603514	0.833957	1.27394	-0.622927
PENK	0.330047	-0.201343	0.258854	1.27503	-0.625697
SERPINE2	0.8018	0.071136	0.628022	1.27671	-0.629981
ELANE	0.705809	-0.30044	0.552757	1.27689	-0.630443
ADRB1	0.585741	-0.127348	0.45709	1.28146	-0.642132
CDH15	0.612938	-0.0971639	0.476996	1.285	-0.651216
AC234582.1	0.550586	-0.180487	0.427663	1.28743	-0.657475
TH	0.715684	-0.141562	0.555139	1.2892	-0.662029
CYSLTR1	0.848413	-0.259265	0.65721	1.29093	-0.666501
IGFBP1	0.478887	-0.20825	0.368772	1.2986	-0.686358
AICDA	0.523362	-0.172371	0.401518	1.30346	-0.699004
DPPA4	0.519895	-0.135926	0.397473	1.308	-0.71086
TNR	0.508519	-0.0818954	0.386977	1.31408	-0.726806
TLR10	0.627148	-0.173399	0.475514	1.31888	-0.739452
FCN1	0.542005	-0.201583	0.406127	1.33457	-0.781081
F2	0.62315	-0.27282	0.463654	1.344	-0.806331
MLANA	0.769355	-0.39564	0.571846	1.34539	-0.810069
PAX9	0.850387	-0.350669	0.629996	1.34983	-0.822036
GNG7	0.830017	-0.397056	0.614273	1.35122	-0.825789
CST1	0.702518	-0.0781193	0.517854	1.3566	-0.840354
TRABD2A	0.604962	-0.174649	0.442952	1.36575	-0.865273
MMP17	0.945631	-0.466995	0.689433	1.37161	-0.881306
MMP9	0.564148	-0.239444	0.406361	1.38829	-0.927359
CD1C	0.553937	-0.308771	0.396509	1.39703	-0.951702
FAM163A	0.705773	-0.247638	0.497728	1.41799	-1.0107
LCN12	0.609886	-0.23921	0.426654	1.42946	-1.04337
TCL1A	0.383527	-0.170095	0.267675	1.43281	-1.05294
ATP6V0D2	0.496032	-0.35088	0.345822	1.43436	-1.05738
TCN1	0.410543	-0.143916	0.284639	1.44233	-1.08032
UPK3A	0.406309	-0.24956	0.281336	1.44421	-1.08575
SCGB1A1	0.540521	-0.224489	0.372988	1.44917	-1.10008
FCRLA	0.414869	-0.178783	0.285623	1.45251	-1.10977
TM4SF4	0.266434	-0.181787	0.179709	1.48259	-1.19807
RBP5	0.709322	-0.221248	0.476257	1.48937	-1.21822
AHSP	0.737192	-0.212457	0.492773	1.49601	-1.23803
EMR3	0.82942	-0.293681	0.550597	1.5064	-1.26924
ADH1A	0.598222	-0.309775	0.396462	1.5089	-1.27679
DAPL1	0.42826	-0.11129	0.282645	1.51519	-1.2958
SPNS3	0.491203	-0.184077	0.321522	1.52774	-1.334
C1orf228	0.693914	-0.225509	0.453475	1.53021	-1.34155
UPK3B	0.380266	-0.181677	0.244357	1.55619	-1.42173
RGL4	0.647442	-0.0953835	0.409258	1.58199	-1.50269
SNX22	0.746732	-0.104035	0.468853	1.59268	-1.53662
FCRL2	0.459526	-0.178829	0.28825	1.5942	-1.54146
CLEC17A	0.557574	-0.226892	0.349537	1.59518	-1.54459
DEFA4	0.373968	-0.179957	0.232527	1.60828	-1.58656
HOXA5	0.511665	-0.210185	0.310329	1.64878	-1.71848
C4BPA	0.608634	-0.186547	0.367087	1.65801	-1.749
RNF186	0.755508	-0.391703	0.451877	1.67193	-1.79536
IL36RN	0.305847	-0.167649	0.182685	1.67417	-1.80286
EPS8L3	0.540983	-0.236816	0.320537	1.68774	-1.84847
TNFRSF13C	0.458452	-0.187484	0.259959	1.76355	-2.11012
AGXT	0.469577	-0.210696	0.265457	1.76894	-2.12913
APOC3	0.338836	-0.276213	0.191327	1.77098	-2.13636
MTRNR2L12	0.538695	-0.335723	0.301519	1.7866	-2.19196
PRSS57	0.470105	-0.192658	0.262488	1.79096	-2.20753
ACSM2B	0.457111	-0.119009	0.254582	1.79553	-2.22394
PRG4	0.497436	-0.214677	0.276872	1.79662	-2.22786
MTRNR2L8	0.366608	-0.212589	0.201584	1.81864	-2.30744
KRT17	0.3181	-0.19768	0.171059	1.85959	-2.45807
CCNA1	0.457663	-0.232491	0.244059	1.87522	-2.51644
MAT1A	0.447608	-0.182557	0.237184	1.88718	-2.56144
MS4A1	0.453632	-0.190873	0.238793	1.89968	-2.6088
SOX8	0.551153	-0.0906306	0.282775	1.94909	-2.79894
PAX5	0.447812	-0.211619	0.227833	1.96552	-2.86328
SLC22A31	0.319749	-0.103803	0.16221	1.9712	-2.88562
SLC30A2	0.54096	-0.294583	0.273071	1.98102	-2.92445
BLK	0.419876	-0.197927	0.205537	2.04283	-3.17314
ELAVL3	0.457557	-0.0879967	0.214507	2.13306	-3.54995
NNAT	0.584366	-0.348738	0.264484	2.20946	-3.8817
SPX	0.662703	-0.246235	0.299573	2.21216	-3.89365
CALB2	0.482593	-0.190705	0.215008	2.24454	-4.03796
CRISP3	0.460224	-0.256346	0.203772	2.25852	-4.10091
DCDC2	0.29965	-0.201833	0.129124	2.32063	-4.38532
SLC26A4	0.6158	-0.315309	0.258559	2.38166	-4.67229
TNFRSF13B	0.42301	-0.187175	0.175841	2.40564	-4.78708
KCNQ2	0.400147	-0.0848596	0.163465	2.44791	-4.99227
C8B	0.410061	-0.089355	0.165803	2.47319	-5.11664
CHAD	0.461473	-0.295838	0.180165	2.56138	-5.56069
VPREB1	0.489012	-0.229067	0.187221	2.61195	-5.82229
NKX3-1	0.546412	-0.258685	0.198069	2.7587	-6.61041
PEG10	0.394579	-0.315369	0.143027	2.75877	-6.61079
FAM129C	0.386761	-0.173991	0.133383	2.89962	-7.40777
PIGR	0.435167	-0.316891	0.14224	3.05939	-8.35987
PLA2G2A	0.500524	-0.321756	0.157362	3.18072	-9.117
MLC1	0.523175	-0.097002	0.151535	3.4525	-10.9198
PTPRZ1	0.501099	-0.269111	0.141808	3.53364	-11.4866
GIP	0.602023	-0.183538	0.169091	3.56035	-11.6761
HAS1	0.495364	-0.177646	0.128888	3.84336	-13.7714
MSMB	0.519922	-0.178444	0.131633	3.94978	-14.6007
PTHLH	0.431131	-0.200918	0.108595	3.97009	-14.7616
MUC15	0.306232	-0.222345	0.0769624	3.97898	-14.8323
TUBB4A	0.528097	-0.179057	0.121228	4.35624	-17.9768
PEBP4	0.399914	-0.360728	0.0896634	4.46017	-18.8931
IGF2	0.206419	-0.112294	0.045925	4.49471	-19.2024
ACTG2	0.547678	-0.174513	0.109594	4.99735	-23.9735
MUC13	0.375514	-0.163016	0.0750704	5.00216	-24.0216
KRTDAP	0.231179	-0.151191	0.0449327	5.145	-25.4711
NPY	0.383794	-0.115894	0.0743451	5.16233	-25.6496
PADI4	0.499132	-0.166622	0.0711849	7.01177	-48.1649
HAND1	0.323614	-0.204862	0.0419007	7.72336	-58.6503
GFRA3	0.530499	-0.097261	0.0668218	7.93901	-62.0279
SMTNL2	0.58937	-0.232998	0.0645142	9.13551	-82.4575
SFTA3	0.264063	-0.11096	0.0223764	11.801	-138.263
SERPINA6	0.481359	-0.249153	0.0400772	12.0108	-143.259
NCAN	0.367682	-0.13929	0.011853	31.0201	-961.245
NKX2-1	0.268885	-0.109687	0.00302086	89.0094	-7921.67
DEFA3	0.542675	-0.265493	5.55112e-17	9775956163692210	-9.55693e+31
INS	0.493736	-0.215802	2.77556e-17	1.77887e+16	-3.16438e+32
