## Supplementary_table_BC_MTL_9 for "ImaGene: A web-based software platform for tumor radiogenomic evaluation and reporting"

### Sheet: test_eval_multiTaskLASSO_rmse_m
Genes	RMSE between observed and predicted values	Observed Mean	Observed Stdev	Ratio_of_RMSE_and_Stdev	Calculated R^2
FAM163A	0.414921	-0.0657913	0.530843	0.781627	0.389059
BPI	0.982246	0.160468	1.24402	0.789574	0.376572
CRABP1	1.32778	0.34193	1.6569	0.801367	0.357811
DSG1	0.328802	-0.0332818	0.397113	0.82798	0.31445
SMTNL2	1.42165	0.208983	1.67014	0.851217	0.275429
LAMP5	0.77327	-0.0424339	0.90379	0.855586	0.267972
VGLL1	1.26943	0.354096	1.46211	0.868213	0.246205
MAT1A	0.628515	0.09555	0.715781	0.878083	0.22897
C4BPA	1.03976	0.0101561	1.18269	0.879148	0.227098
STC2	0.675809	-0.160146	0.765418	0.882928	0.220437
PNCK	0.641547	-0.0535179	0.723508	0.886717	0.213732
HIST2H2AC	0.959721	0.248831	1.08108	0.88774	0.211918
EPS8L3	0.839543	0.0627749	0.935408	0.897515	0.194466
FGF8	0.650993	0.000240119	0.721228	0.902617	0.185282
SOX1	0.912059	0.134543	1.00708	0.905647	0.179804
FABP7	0.819582	-0.00864075	0.900212	0.910433	0.171113
PPP1R1A	0.659439	-0.0787171	0.722474	0.912752	0.166884
SFTPD	0.642801	-0.119396	0.703925	0.913166	0.166127
FOLH1	0.826071	0.303554	0.902754	0.915056	0.162673
SFTPB	0.99047	0.130714	1.08142	0.915899	0.161129
SCGB1A1	0.624896	-0.0809287	0.680978	0.917644	0.157929
FOXE1	1.02334	0.133147	1.11233	0.920003	0.153595
HAND1	1.17608	0.187704	1.27722	0.920811	0.152107
BHLHA15	0.733791	-0.110666	0.796502	0.921267	0.151267
ANXA10	0.551163	-0.0747486	0.59813	0.921477	0.15088
SFTPA1	1.01578	0.141901	1.1023	0.921515	0.150811
ALPPL2	0.744504	0.122744	0.807367	0.922139	0.149659
RHCG	0.383775	-0.000940958	0.41386	0.927307	0.140102
IL36G	0.7673	0.169821	0.826585	0.928276	0.138303
OR51E1	0.791918	0.0220406	0.850984	0.930591	0.134001
KRT13	1.03981	0.143186	1.11711	0.930804	0.133604
UTS2R	0.698302	-0.129744	0.748436	0.933016	0.129482
TRPV6	0.971943	0.195611	1.04003	0.934537	0.12664
DMRT2	0.560154	-0.0711091	0.598741	0.935553	0.12474
HR	1.41732	0.41242	1.50766	0.940077	0.116255
ADRA2C	1.34579	0.0731252	1.43089	0.940526	0.11541
KLK1	0.837084	0.0774323	0.889689	0.940873	0.114759
UPK2	0.518785	0.00713471	0.55088	0.941738	0.11313
POSTN	0.843998	0.0248915	0.892981	0.945146	0.106699
COMP	0.608029	-0.0975185	0.64255	0.946274	0.104565
LYPD6B	0.700829	-0.055521	0.740614	0.94628	0.104554
SPRR3	0.952365	0.151056	1.00619	0.946509	0.104121
TP63	1.02744	0.0902484	1.08234	0.949269	0.0988884
PRSS57	1.60866	0.191318	1.69308	0.950139	0.0972363
P2RX3	0.848052	-0.302056	0.892258	0.950456	0.0966337
GLYAT	0.889576	-0.101256	0.934047	0.95239	0.0929541
LEFTY1	1.10681	0.122482	1.16175	0.95271	0.0923432
GDNF	0.68799	0.0182705	0.722025	0.952862	0.0920548
HOGA1	0.947972	-0.128743	0.994682	0.95304	0.091714
SLC27A6	0.710899	0.0738023	0.744204	0.955248	0.0875018
LRRC14B	1.14264	0.0618791	1.19522	0.956002	0.0860597
CILP	0.541698	-0.149522	0.566559	0.95612	0.0858354
PRG4	1.7149	0.207228	1.79149	0.957252	0.0836688
MMP1	0.695289	0.0230892	0.725483	0.95838	0.0815071
TFR2	1.06914	0.124036	1.11528	0.958629	0.0810308
C18orf42	0.950758	0.0100889	0.990617	0.959764	0.0788533
TRIM31	1.3586	0.177517	1.41447	0.960505	0.0774303
DSG3	0.726158	0.116971	0.755731	0.960869	0.0767309
PKP1	0.860098	0.177236	0.895045	0.960955	0.076565
LGALS4	0.98716	-0.13674	1.02569	0.962433	0.0737231
CRYAB	1.17785	0.253458	1.2236	0.962605	0.073392
LMX1B	0.887613	-0.223224	0.921022	0.963726	0.0712325
PEG10	1.13242	0.0896746	1.17397	0.964602	0.0695433
CTSE	0.75578	-0.0863233	0.78312	0.965089	0.0686033
MS4A3	1.09978	-0.0912108	1.13907	0.965507	0.067797
CCR9	1.11842	-0.0890129	1.1581	0.965736	0.0673535
ASIC4	1.3753	0.160086	1.4195	0.968868	0.0612955
SFRP2	0.833372	-0.161237	0.860119	0.968903	0.0612263
PLA2G2A	0.64125	-0.108863	0.660018	0.971564	0.0560637
GPRC5D	1.8265	0.304903	1.87825	0.972445	0.0543514
FCRL3	1.26757	0.0840695	1.30199	0.973565	0.0521719
FAIM3	1.28301	-0.0277167	1.3173	0.973966	0.0513901
KLK8	1.0664	0.230334	1.09459	0.974249	0.0508383
KCNK15	0.885475	-0.162596	0.907192	0.976062	0.0473032
CES1	0.84311	-0.100242	0.863265	0.976653	0.0461483
PEBP4	0.605977	-0.163004	0.619708	0.977842	0.0438248
CCL13	1.15136	0.0766057	1.17623	0.978862	0.0418294
SLAMF7	0.875184	-0.037619	0.89394	0.979019	0.0415224
CD70	1.36848	-0.0158188	1.39761	0.97916	0.041246
TSPAN32	1.40039	0.0223677	1.42984	0.979404	0.0407671
VPREB1	1.3238	0.0531091	1.35066	0.980111	0.0393832
TMEM179	0.721705	-0.00311051	0.736072	0.980481	0.0386563
C8orf46	1.174	0.139326	1.19676	0.980982	0.0376739
MLPH	1.02302	-0.170266	1.04143	0.982319	0.0350489
DAPL1	1.09762	0.0884424	1.11526	0.984179	0.0313919
CALML5	0.883262	0.037784	0.897381	0.984266	0.0312195
SLC22A2	0.761802	0.0073033	0.773671	0.98466	0.0304455
PLA2G2D	0.802504	-0.0279354	0.814855	0.984843	0.0300837
C11orf21	1.56315	0.102137	1.58602	0.985578	0.0286361
NKX3-1	1.70503	0.146585	1.72952	0.98584	0.0281199
TCERG1L	1.09238	0.096717	1.10802	0.985884	0.0280327
VSTM1	0.853243	-0.0980427	0.864514	0.986963	0.0259034
TBX3	1.45365	0.386901	1.47162	0.987787	0.024277
MMP17	1.09965	-0.0305535	1.11115	0.98965	0.020592
BRINP2	1.06889	0.0112644	1.07786	0.991677	0.0165768
GPA33	1.19107	0.0953489	1.19972	0.992798	0.0143526
AMHR2	1.85795	0.20452	1.87061	0.993229	0.0134952
BTK	1.10843	-0.125143	1.11537	0.993781	0.0124003
MUC3A	1.15188	0.335309	1.15739	0.995244	0.00948984
NDNF	0.958328	-0.0128194	0.962673	0.995486	0.00900768
MEF2B	0.966751	0.128739	0.971067	0.995555	0.00887028
C1orf228	1.39008	0.0683364	1.39411	0.997108	0.00577561
LRMP	1.39411	0.0738942	1.39803	0.997195	0.00560225
DPPA5	1.20525	0.144574	1.2086	0.997227	0.00553734
GBP6	1.41721	0.307771	1.42109	0.997275	0.00544216
HLA-DOB	1.33964	0.100184	1.34278	0.997658	0.00467874
AIM2	1.64076	0.323579	1.64453	0.99771	0.00457548
GZMK	0.95156	-0.090084	0.952587	0.998922	0.00215537
MRGPRF	1.00099	0.108082	1.00137	0.999611	0.00077809
HIST1H1B	0.753367	-0.130615	0.753083	1.00038	-0.000754717
PTCRA	1.43755	0.137179	1.43691	1.00045	-0.000897343
TRABD2B	1.11288	-0.10341	1.11232	1.00051	-0.0010124
P2RX5	1.31788	0.0446114	1.31714	1.00056	-0.00112062
SFTPA2	0.772608	-0.0217457	0.771988	1.0008	-0.00160736
TLR10	1.2561	-0.0637428	1.25496	1.0009	-0.0018087
CCL20	1.85847	0.253876	1.85662	1.001	-0.00199113
BMP6	0.317561	-0.0721533	0.317235	1.00102	-0.00205102
CLCNKB	1.11586	0.0661283	1.11455	1.00118	-0.00235718
ST6GALNAC1	1.34735	0.152368	1.34548	1.00139	-0.00278784
DPPA4	1.65153	0.222017	1.6488	1.00166	-0.00331557
SLC3A1	1.7525	0.276655	1.74924	1.00186	-0.00373301
CTNND2	1.2884	0.198428	1.28545	1.00229	-0.00459169
SH2D1A	1.1486	-0.0448554	1.1459	1.00236	-0.00471808
FAT2	1.6934	0.41313	1.68903	1.00259	-0.00518198
DUSP5	0.842	-0.03637	0.839624	1.00283	-0.00566869
CHAD	1.4288	0.224698	1.42471	1.00287	-0.00575793
RNASE3	0.718175	0.209197	0.715703	1.00345	-0.00691958
EYA1	1.33028	0.055495	1.32565	1.00349	-0.00699714
FCRL2	1.72825	0.220794	1.7222	1.00351	-0.00702852
BNC1	1.05224	0.262231	1.04852	1.00354	-0.00709639
PTGER3	1.51723	-0.00469394	1.51139	1.00386	-0.0077387
AICDA	1.48742	0.191824	1.48161	1.00392	-0.00785806
CLEC17A	1.27583	0.0619181	1.27035	1.00432	-0.00864969
SOX17	1.40497	0.0933978	1.39877	1.00443	-0.0088839
RAB37	1.09785	-0.0713736	1.09204	1.00532	-0.0106636
CAPS	1.0844	0.352698	1.07826	1.0057	-0.0114253
HOXD11	1.28303	0.0424156	1.27569	1.00576	-0.0115441
KRT6B	2.03317	0.398511	2.01945	1.0068	-0.0136398
SERPINC1	1.42077	0.250763	1.41098	1.00694	-0.0139272
DEFB1	1.88249	0.433288	1.86908	1.00718	-0.0144025
IL21R	0.987295	-0.0459141	0.980024	1.00742	-0.0148946
HIST1H3G	1.06312	0.116375	1.05467	1.00801	-0.0160813
MS4A1	1.42583	0.10737	1.41397	1.00839	-0.0168515
TXNDC5	1.07856	0.117481	1.06958	1.0084	-0.016868
CD22	1.52957	0.0847547	1.51662	1.00853	-0.0171427
CYP4B1	2.00082	0.217153	1.98349	1.00874	-0.0175552
ZBED2	0.919228	-0.0957721	0.910191	1.00993	-0.0199554
PAX5	1.28826	0.124735	1.27552	1.00999	-0.0200717
KRT6A	1.92371	0.421415	1.90345	1.01064	-0.0214012
BLK	1.40778	0.141599	1.39284	1.01073	-0.0215715
SDR16C5	1.28104	0.383975	1.26687	1.01118	-0.0224947
ASCL2	1.07448	0.0247433	1.06251	1.01126	-0.0226558
FAM43B	0.884363	-0.0488143	0.874457	1.01133	-0.0227845
CD8B	1.51966	0.108715	1.50188	1.01184	-0.0238148
HIST1H3F	0.76314	0.102994	0.754046	1.01206	-0.0242683
POU2F2	1.59441	0.120065	1.57424	1.01282	-0.0257988
SLC7A8	1.15748	0.182288	1.14207	1.01349	-0.0271588
CD19	1.62496	0.226649	1.60332	1.0135	-0.0271765
PAX2	1.51798	0.20805	1.49761	1.0136	-0.027387
FOXJ1	0.81846	-0.195581	0.80741	1.01368	-0.0275571
KLK7	1.62528	0.445036	1.60302	1.01388	-0.0279602
CFTR	1.6481	0.285928	1.62517	1.01411	-0.028412
KHDC3L	1.21425	0.292223	1.19699	1.01442	-0.0290436
NTS	1.7837	0.274436	1.75793	1.01465	-0.0295236
FAM129C	2.02826	0.291251	1.99747	1.01541	-0.0310662
CD3D	1.49252	0.0935495	1.46972	1.01551	-0.0312581
GFRA1	0.966692	-0.141257	0.951693	1.01576	-0.0317692
CORO2B	0.913677	-0.054536	0.899424	1.01585	-0.0319454
MLC1	2.19961	0.414999	2.16527	1.01586	-0.031973
PCDH18	0.902228	0.0217822	0.888051	1.01596	-0.0321848
TCL1A	1.68532	0.235972	1.65691	1.01715	-0.0345872
ITIH1	0.973389	-0.124309	0.956597	1.01755	-0.0354165
TNFRSF13C	1.50688	0.190456	1.48087	1.01756	-0.0354264
LYG1	1.1464	0.223377	1.12634	1.0178	-0.0359215
VSTM2A	0.833466	0.0418697	0.81885	1.01785	-0.0360181
GALNT9	0.920528	0.083714	0.904245	1.01801	-0.0363393
IL18RAP	1.64975	0.150404	1.62053	1.01803	-0.036395
GFRA3	2.20342	0.428327	2.16356	1.01842	-0.0371892
GNG3	1.49984	0.133264	1.47261	1.01849	-0.037324
IRF4	1.08705	0.0278946	1.0673	1.0185	-0.0373515
HAS1	2.01418	0.331165	1.97711	1.01875	-0.0378457
CLECL1	1.49987	-0.0145536	1.47156	1.01924	-0.0388403
NEFM	0.901155	-0.0796805	0.883988	1.01942	-0.0392164
CDHR5	1.05202	0.153217	1.03179	1.01961	-0.0396083
HOXB13	1.62304	0.399086	1.59109	1.02009	-0.040575
RTN1	0.958022	-0.143365	0.938875	1.02039	-0.0412045
FCRLA	1.76374	0.261524	1.72838	1.02046	-0.041331
PLAC8	1.92142	0.248742	1.88238	1.02074	-0.041909
FCRL5	1.0038	0.121281	0.983342	1.02081	-0.0420468
FOXN1	1.61326	0.255208	1.58034	1.02083	-0.0420964
IL36RN	1.8091	0.310467	1.77194	1.02097	-0.0423745
POU2AF1	1.13932	0.136624	1.11558	1.02128	-0.0430126
NDUFA4L2	2.08654	0.46876	2.04258	1.02152	-0.0435026
TNFRSF17	1.04361	0.127133	1.02108	1.02207	-0.0446282
FOXA1	1.071	-0.288991	1.04766	1.02228	-0.0450547
PHGR1	1.94167	0.30243	1.89931	1.0223	-0.0451036
VRTN	2.04503	0.367517	1.99923	1.02291	-0.0463398
TNF	0.721736	-0.360884	0.7053	1.0233	-0.047149
TNFRSF13B	1.87481	0.278893	1.83121	1.02381	-0.0481853
HEPACAM	0.762617	-0.0976538	0.74485	1.02385	-0.0482749
EEF1A2	1.57946	0.325975	1.54233	1.02407	-0.0487165
BBOX1	1.3826	0.211236	1.34941	1.02459	-0.0497864
CD79B	1.72537	0.247568	1.68365	1.02478	-0.0501644
C10orf99	0.988959	0.129769	0.96422	1.02566	-0.0519719
C1orf61	1.01316	0.128763	0.987535	1.02595	-0.0525773
CCR2	1.04502	-0.0250241	1.01855	1.02599	-0.0526586
RGL4	1.61369	0.168202	1.57068	1.02738	-0.0555171
LTB	1.74316	0.240031	1.69538	1.02818	-0.0571542
HP	0.930705	-0.000141006	0.905189	1.02819	-0.0571725
TMPRSS11D	1.24258	0.362295	1.20818	1.02847	-0.0577537
HIST1H3B	0.891394	0.110513	0.866618	1.02859	-0.0579965
TMEM238	1.16654	0.221601	1.13395	1.02874	-0.0583087
MSMB	0.901163	0.0539687	0.875213	1.02965	-0.0601776
CCNA1	1.9627	0.537312	1.90489	1.03035	-0.0616122
STK32A	0.680343	-0.0661346	0.660274	1.0304	-0.0617142
FAM3D	1.77035	0.461776	1.7171	1.03101	-0.0629865
ICAM3	1.08	0.00105497	1.04704	1.03148	-0.0639562
DAAM2	0.664156	-0.0350599	0.643576	1.03198	-0.0649803
GATA3	1.11992	-0.25005	1.08498	1.0322	-0.0654288
HSD3B2	1.15519	0.134345	1.11916	1.0322	-0.0654349
SPNS3	1.99228	0.259368	1.9298	1.03237	-0.0657951
MXRA8	1.35898	0.220943	1.31504	1.03341	-0.0679454
PTGDS	1.51712	0.200929	1.46642	1.03457	-0.0703422
DCX	1.46596	0.0714141	1.41679	1.03471	-0.0706207
HIST1H2BG	1.01257	0.0332071	0.978342	1.03498	-0.071186
INSC	0.80655	-0.013536	0.779269	1.03501	-0.0712436
AHSP	1.66226	0.426936	1.60525	1.03551	-0.0722883
SHISA2	1.60403	0.188667	1.54892	1.03558	-0.0724307
STMN2	1.60806	0.303729	1.55247	1.03581	-0.072894
HEPACAM2	0.751209	-0.0785055	0.724827	1.0364	-0.0741195
SLC45A3	1.79423	0.447114	1.7304	1.03689	-0.0751438
SLC26A4	2.08826	0.427208	2.01374	1.03701	-0.0753874
PMEL	1.28471	0.126742	1.23815	1.03761	-0.0766291
CXCL8	1.06146	0.140486	1.02226	1.03834	-0.0781597
PNOC	1.2905	0.155236	1.24259	1.03855	-0.0785922
S100P	1.71418	0.390112	1.64983	1.03901	-0.0795345
AL138751.1	1.71594	0.249266	1.65128	1.03916	-0.0798543
IGLL1	0.768181	-0.0097215	0.739166	1.03925	-0.0800476
DNER	2.03595	0.422844	1.95692	1.04038	-0.0824008
TMEM213	0.681647	0.0461347	0.65504	1.04062	-0.0828869
GPR64	1.09663	0.0593271	1.05322	1.04122	-0.084135
DLX5	1.5832	0.356159	1.5205	1.04124	-0.0841731
GAPT	1.41822	-0.0837662	1.35825	1.04415	-0.0902405
C2orf88	2.03374	0.438286	1.94726	1.04441	-0.0907955
KLK6	0.961201	0.274916	0.919773	1.04504	-0.0921118
CDX1	1.42922	0.313097	1.36694	1.04556	-0.0932059
REG4	0.695291	-0.0126953	0.664553	1.04625	-0.0946455
SPX	1.137	0.187662	1.08636	1.04661	-0.0953954
F2	1.94031	0.355399	1.85302	1.04711	-0.0964354
CA9	1.86691	0.587968	1.78271	1.04723	-0.0966874
AXIN2	0.949566	-0.115324	0.906532	1.04747	-0.097194
TRABD2A	1.30951	0.00863043	1.24913	1.04834	-0.0990092
NAPSA	1.17963	0.297318	1.12512	1.04845	-0.099243
DSC3	1.36373	0.410379	1.30071	1.04845	-0.0992569
PTPRN	1.41391	0.257727	1.34849	1.04851	-0.0993823
GYG2	1.11344	0.0623542	1.06173	1.0487	-0.0997709
SLC28A1	1.03267	0.0729115	0.984578	1.04884	-0.100072
FAM19A3	1.9966	0.468919	1.90331	1.04901	-0.100431
NCAN	2.24559	0.53775	2.14027	1.04921	-0.100841
KRT5	1.76031	0.561644	1.67764	1.04928	-0.100979
PVALB	0.83093	0.0600005	0.791741	1.0495	-0.101445
LRRC26	1.84457	0.28035	1.75741	1.0496	-0.101656
GATA4	1.52016	0.0679654	1.44805	1.0498	-0.102073
CPNE5	1.08042	0.185403	1.02879	1.05019	-0.10289
DACH1	1.20145	0.159901	1.14384	1.05037	-0.103269
C16orf89	1.32757	0.183222	1.26348	1.05072	-0.104014
F7	0.852565	-0.198735	0.811017	1.05123	-0.105082
CYP11B1	0.69934	-0.181669	0.664825	1.05192	-0.106527
HIST1H4C	1.19252	0.359013	1.13191	1.05354	-0.10995
EFHD1	1.32081	-0.076864	1.25359	1.05362	-0.110125
TUBB4A	2.10962	0.513523	1.9997	1.05497	-0.112957
KRT17	2.01494	0.577982	1.9099	1.055	-0.113016
TGM1	1.47375	0.365463	1.39559	1.056	-0.115141
DES	0.555582	-0.0661551	0.525829	1.05658	-0.116369
HSPB2	1.12514	0.0503307	1.06439	1.05707	-0.117405
SCRG1	2.01571	0.454734	1.90672	1.05716	-0.117582
S100B	2.10661	0.441371	1.99192	1.05757	-0.118461
MTRNR2L8	2.05063	0.358623	1.93729	1.0585	-0.120427
SHISA8	1.44989	0.242106	1.36968	1.05857	-0.120564
ATP6V1G3	1.55947	0.284153	1.47292	1.05876	-0.120964
ACTG2	2.23787	0.435284	2.11096	1.06012	-0.123858
SERPINE2	2.06441	0.20082	1.94606	1.06081	-0.125328
KLHDC8A	1.40809	0.456378	1.32671	1.06134	-0.126432
SPINK2	2.00227	0.484702	1.88607	1.06161	-0.127015
ARG1	1.25893	0.200106	1.1852	1.0622	-0.128278
ABCB5	0.828896	-0.0381291	0.780089	1.06256	-0.129044
S100A1	0.54275	-0.11981	0.510133	1.06394	-0.131964
PTPRN2	1.31476	0.305402	1.23568	1.06399	-0.132079
SOX8	2.24137	0.578938	2.10626	1.06415	-0.132412
NAT8	0.714374	-0.0628318	0.67063	1.06523	-0.134711
FLT3	0.951511	-0.192487	0.89266	1.06593	-0.136202
APOB	1.14675	0.138403	1.07408	1.06765	-0.13988
MIA	1.99876	0.474354	1.86914	1.06934	-0.143496
BSND	1.49545	0.0976178	1.39798	1.06973	-0.144317
SPON1	1.20265	0.113646	1.12374	1.07023	-0.14539
UTF1	1.04024	0.0614239	0.970759	1.07157	-0.148271
ZCCHC12	0.950384	0.310979	0.886412	1.07217	-0.149549
HAND2	2.02884	0.396557	1.8921	1.07227	-0.149763
CCL25	1.16116	0.137459	1.08112	1.07403	-0.153543
IGFBP1	1.19724	0.197188	1.11443	1.0743	-0.154122
SLC24A2	0.798156	-0.0676638	0.742819	1.0745	-0.154542
FCN1	1.69765	0.135884	1.57958	1.07475	-0.155091
TMEM119	1.15118	0.0445114	1.06997	1.07589	-0.157544
FABP1	1.9138	0.488504	1.77649	1.07729	-0.160562
RGS20	2.16613	0.679227	2.01017	1.07758	-0.161188
SLC4A1	1.23799	0.361076	1.14804	1.07835	-0.162839
CD177	0.586047	-0.131845	0.542783	1.07971	-0.165766
KIF26A	0.963919	0.176487	0.892088	1.08052	-0.167524
CACNG7	0.879105	-0.0723102	0.813567	1.08056	-0.167601
SNX22	2.00985	0.453642	1.85801	1.08173	-0.170131
KREMEN2	1.09151	-0.00140582	1.00773	1.08313	-0.173181
SLC6A17	1.83356	0.368851	1.69275	1.08319	-0.173297
PTPRZ1	0.638095	0.126151	0.58902	1.08332	-0.173572
HIST1H2AH	0.869171	-0.0099371	0.80155	1.08436	-0.175842
DPEP1	1.18692	-0.0584104	1.09413	1.0848	-0.176798
RAB3B	1.31789	0.110679	1.21363	1.08591	-0.179196
GPM6B	1.0504	0.0933603	0.967261	1.08595	-0.179283
GFAP	0.76386	-0.198229	0.70245	1.08742	-0.182486
PLP1	1.08055	-0.0328422	0.993642	1.08746	-0.182575
ANXA8	0.80891	0.0515365	0.743658	1.08774	-0.183188
APOD	0.900464	-0.092463	0.827169	1.08861	-0.185071
NOX1	1.10734	0.112196	1.01703	1.0888	-0.185487
HNF4A	0.344795	-0.0342511	0.316494	1.08942	-0.186836
ANXA13	0.669765	-0.195516	0.614264	1.09035	-0.188871
MIXL1	1.22523	0.135597	1.12366	1.09039	-0.188951
LCN12	1.3971	0.102581	1.28069	1.09089	-0.190052
SAA1	0.665284	-0.185283	0.609458	1.0916	-0.19159
FGF9	1.10611	0.143506	1.01256	1.09239	-0.193317
SPDEF	1.15352	0.137722	1.05582	1.09254	-0.193648
CYSLTR1	0.817016	-0.27082	0.747808	1.09255	-0.19366
MEP1A	0.932188	-0.0332945	0.852358	1.09366	-0.196085
MMP12	1.11385	0.17763	1.01802	1.09413	-0.19712
MFAP5	0.71484	-0.0652906	0.653067	1.09459	-0.198126
HOXD8	0.778542	-0.287679	0.710459	1.09583	-0.200842
DMGDH	1.08739	-0.0245883	0.991644	1.09655	-0.202422
PAX9	1.39713	0.148792	1.27369	1.09691	-0.203212
PNMAL2	1.34207	0.299929	1.22347	1.09694	-0.203282
MMP25	1.53339	0.376258	1.39715	1.09751	-0.204526
HIST1H2BO	0.552187	0.000633768	0.503099	1.09757	-0.204664
ITIH5	0.824233	-0.0297476	0.750721	1.09792	-0.205432
TRPS1	0.708338	-0.257417	0.643073	1.10149	-0.213281
KLK5	2.15781	0.732527	1.95842	1.10181	-0.213995
P2RX1	0.798235	-0.0490933	0.722622	1.10464	-0.220222
FAM101A	1.86826	0.413983	1.69043	1.1052	-0.221473
LZTS1	1.27869	0.354095	1.15503	1.10706	-0.22558
GAPDHS	0.875213	0.132203	0.787942	1.11076	-0.233784
APOA2	0.696563	-0.0452913	0.625559	1.1135	-0.239893
HIST1H2AB	0.75579	0.0640901	0.677706	1.11522	-0.243715
CYP17A1	0.858889	-0.0335626	0.769586	1.11604	-0.245547
RXRG	1.27739	0.0937301	1.14436	1.11625	-0.246005
CEACAM3	0.864427	-0.289526	0.773581	1.11744	-0.248665
CTSV	1.69557	0.570934	1.51346	1.12033	-0.255135
BEX1	0.636537	-0.100794	0.568159	1.12035	-0.255182
MAB21L2	0.814698	0.0373902	0.726902	1.12078	-0.25615
SERPINA5	0.993239	0.0350421	0.885983	1.12106	-0.256771
SCARF2	1.06148	0.324092	0.945194	1.12303	-0.261201
PENK	1.34503	0.103967	1.19704	1.12363	-0.262547
TSPAN8	1.22223	0.144978	1.08704	1.12437	-0.264204
HOXC10	1.09371	-0.0618564	0.970953	1.12643	-0.268841
RNASE2	0.740723	-0.204572	0.656249	1.12872	-0.274014
CD1C	1.06754	-0.200534	0.945661	1.12888	-0.274381
CHST4	1.32505	0.20846	1.17356	1.12909	-0.274835
ELANE	1.26268	0.0861874	1.11786	1.12955	-0.275878
ITLN2	0.292796	-0.0679429	0.258857	1.13111	-0.279406
APOC3	1.26334	0.0525102	1.11543	1.13261	-0.282795
DERL3	1.2667	0.129365	1.11712	1.1339	-0.285737
NANOGP8	1.46	0.10976	1.28596	1.13534	-0.289007
ARPP21	0.642041	-0.18665	0.565463	1.13543	-0.289192
EDNRB	1.41951	0.1966	1.24807	1.13736	-0.293596
FOXC1	0.936063	0.168439	0.82263	1.13789	-0.294797
CD1E	0.938328	-0.282002	0.824332	1.13829	-0.295702
FAM166B	0.962338	-0.307698	0.844682	1.13929	-0.297983
SLC7A4	0.696583	-0.227511	0.610359	1.14127	-0.302491
AZGP1	0.861998	-0.307554	0.755287	1.14129	-0.302534
PRPH	0.567346	-0.178114	0.496935	1.14169	-0.303454
CRP	0.622651	-0.0368245	0.544532	1.14346	-0.307503
CXCR2	0.962479	-0.217601	0.840927	1.14455	-0.309984
PTHLH	0.577884	-0.075648	0.504547	1.14535	-0.311833
SPINK1	1.03911	0.105375	0.906954	1.14572	-0.312666
MLANA	0.743177	-0.228129	0.64861	1.1458	-0.312854
CDO1	1.08485	-0.0671593	0.943446	1.14988	-0.322226
MEOX1	0.945697	-0.165588	0.821892	1.15063	-0.323958
SCG5	1.49123	0.304518	1.2922	1.15402	-0.331767
GATA6	1.43613	0.288763	1.24261	1.15574	-0.335729
TLX2	0.95856	0.00715166	0.828515	1.15696	-0.338561
CALB2	0.76409	0.0506565	0.660006	1.1577	-0.340273
ATCAY	0.881388	-0.0273913	0.7613	1.15774	-0.340365
CHRNA3	1.38855	0.33276	1.19848	1.1586	-0.34235
MAB21L1	0.815381	-0.219443	0.701296	1.16268	-0.35182
HIST1H3D	0.909303	-0.00549529	0.781814	1.16307	-0.352727
CPA4	1.66282	0.215727	1.428	1.16444	-0.355913
PRAC2	1.03875	0.208816	0.891981	1.16454	-0.356154
ESR1	0.748741	-0.321768	0.639652	1.17055	-0.370177
CD1B	0.97233	-0.102131	0.829902	1.17162	-0.372695
C1QTNF4	0.961662	0.0173961	0.820616	1.17188	-0.373299
GPRC5B	1.0431	0.0495538	0.888708	1.17372	-0.377622
PLG	1.21933	0.136875	1.03577	1.17722	-0.385843
MECOM	0.960645	-0.160346	0.815763	1.1776	-0.386747
SNCA	0.824273	-0.350013	0.699771	1.17792	-0.387489
BHMT2	0.76358	-0.0899394	0.64698	1.18022	-0.392924
TCF21	0.603117	-0.316475	0.510994	1.18028	-0.393068
TMEM100	0.713987	-0.0945574	0.604215	1.18168	-0.396361
MGAM	0.670943	0.047633	0.567584	1.1821	-0.397366
HIST1H4D	1.22539	0.0781057	1.03295	1.1863	-0.407313
KCNJ16	0.587649	-0.225222	0.491816	1.19485	-0.427678
PRDM14	1.05955	0.235941	0.885078	1.19712	-0.4331
GNG7	1.6714	0.222593	1.39151	1.20114	-0.442742
GCG	0.982524	-0.00176207	0.817372	1.20205	-0.444931
G0S2	0.512269	-0.138751	0.426147	1.20209	-0.445029
MT1H	0.967965	-0.0505416	0.804795	1.20275	-0.4466
KL	0.866777	-0.129546	0.717446	1.20814	-0.459607
ADRB1	0.385603	-0.194212	0.318084	1.21227	-0.469594
HRG	1.23827	0.0227058	1.01756	1.21689	-0.480826
RASGRP3	0.871131	-0.0424391	0.71418	1.21976	-0.487823
FGF18	0.748017	-0.178835	0.61311	1.22004	-0.488488
HSPB6	0.533828	-0.133755	0.43689	1.22188	-0.492999
KLK4	0.491156	-0.0706583	0.401707	1.22267	-0.494923
SLC26A7	0.435112	-0.0592683	0.355546	1.22378	-0.497648
HIST1H2AI	0.960238	0.112905	0.784016	1.22477	-0.500057
SP7	0.575549	-0.173794	0.468401	1.22875	-0.509837
HMP19	0.286357	-0.0951402	0.232647	1.23086	-0.515028
SLC30A2	1.06689	0.0425969	0.866663	1.23103	-0.515431
MMP9	0.512388	-0.206935	0.415093	1.23439	-0.523723
HIST1H4L	1.85271	0.750427	1.50016	1.23501	-0.52524
VENTX	0.840124	-0.2072	0.678236	1.23869	-0.534356
ENPEP	1.36393	0.586094	1.1009	1.23892	-0.534926
AR	1.03225	-0.360426	0.829686	1.24414	-0.547885
PGLYRP1	0.713905	-0.0967258	0.571091	1.25007	-0.562684
CA14	0.492128	-0.227799	0.392876	1.25263	-0.569082
HIST1H2AJ	0.497905	-0.0629179	0.396324	1.25631	-0.578314
RNF186	0.820585	-0.174113	0.651606	1.25933	-0.585901
HIST1H2BH	0.4804	-0.0788188	0.380889	1.26126	-0.590781
SLC18A1	0.665584	-0.31927	0.527489	1.2618	-0.592136
CYP11A1	1.02332	-0.0860159	0.806308	1.26914	-0.610724
CFHR1	0.829312	-0.121209	0.648375	1.27906	-0.636003
NEFL	1.06001	-0.0551079	0.82724	1.28138	-0.641932
AMPD1	0.635499	-0.222639	0.49508	1.28363	-0.647707
SNCG	1.00405	-0.164963	0.779403	1.28823	-0.659548
SHISA3	0.836334	-0.196983	0.648963	1.28872	-0.66081
DLX3	0.963252	0.0693704	0.745374	1.29231	-0.670057
FOXD1	0.761278	-0.062943	0.58896	1.29258	-0.670761
RBP5	0.727062	-0.240068	0.558783	1.30115	-0.692998
UPK3B	0.775834	-0.0438924	0.594746	1.30448	-0.701665
CLDN10	0.720284	-0.138925	0.548618	1.31291	-0.723726
PHOX2B	0.552533	-0.108894	0.417487	1.32347	-0.751584
APOH	0.789154	-0.158765	0.594377	1.3277	-0.762789
NLRP7	0.632588	-0.0529561	0.475754	1.32965	-0.767974
HIST1H3J	0.60233	-0.0899758	0.451256	1.33478	-0.781648
IGJ	0.652831	-0.23495	0.487375	1.33948	-0.794216
S100A14	1.39497	0.0429134	1.03175	1.35204	-0.828007
CLRN3	0.803092	-0.218707	0.592435	1.35558	-0.83759
DBH	0.502543	-0.321833	0.367234	1.36845	-0.872668
TUBB2B	0.480649	-0.154152	0.350939	1.36961	-0.875827
SERPINB10	0.719962	-0.0409411	0.523703	1.37475	-0.889947
HIST1H2BL	0.491272	-0.00179207	0.35704	1.37596	-0.893258
IFITM5	0.764433	-0.179543	0.551284	1.38664	-0.922771
HIST1H2AM	0.620245	-0.161643	0.444673	1.39484	-0.945565
NPW	0.548197	-0.16521	0.38736	1.41521	-1.00283
SERPINA6	0.898628	-0.0736301	0.634775	1.41566	-1.00411
SPOCK3	0.697383	-0.296885	0.491772	1.4181	-1.01102
DEFA4	0.463413	-0.150777	0.325718	1.42275	-1.0242
MAG	0.832738	-0.370446	0.580894	1.43355	-1.05506
AGXT	0.653053	-0.180992	0.4511	1.44769	-1.09581
HIST1H1D	0.464597	-0.205415	0.317819	1.46183	-1.13695
MAL	0.393807	-0.0760968	0.267347	1.47302	-1.16979
HOXA5	0.538196	-0.110279	0.361415	1.48914	-1.21752
RSPO1	0.333269	-0.0466185	0.222136	1.50029	-1.25088
PIGR	0.456282	-0.192494	0.300625	1.51777	-1.30364
INSM2	0.635458	-0.0589677	0.417779	1.52104	-1.31357
TTR	0.660902	-0.309023	0.434229	1.52201	-1.31652
DKK1	0.81912	-0.115124	0.535233	1.5304	-1.34212
HOXB6	0.815352	-0.240503	0.528024	1.54416	-1.38442
CLDN6	0.484424	-0.108163	0.312302	1.55114	-1.40603
PADI4	0.355084	-0.085704	0.228313	1.55525	-1.41881
F13B	0.612432	-0.146156	0.393071	1.55807	-1.42759
REEP6	0.800019	-0.526336	0.512829	1.56001	-1.43363
SOX18	0.955789	-0.174669	0.612298	1.56099	-1.43668
STAR	0.755429	-0.0360449	0.482831	1.56458	-1.44792
CPB1	0.650391	-0.156811	0.415669	1.56469	-1.44824
NNAT	0.733433	-0.257715	0.465202	1.57659	-1.48564
TMEM252	0.709145	-0.380299	0.449724	1.57684	-1.48644
RAB44	0.561549	-0.156242	0.356086	1.577	-1.48694
RAB3C	0.575208	-0.186138	0.36387	1.58081	-1.49896
MGP	0.529506	-0.222042	0.332861	1.59077	-1.53056
TM4SF4	1.24593	0.0902937	0.783192	1.59083	-1.53076
CNTFR	1.01764	0.0241454	0.634729	1.60326	-1.57045
FAM19A4	0.734175	-0.120708	0.452376	1.62293	-1.63391
NTRK1	0.526688	-0.273285	0.322196	1.63468	-1.67219
MTRNR2L12	0.660066	-0.320639	0.401592	1.64363	-1.7015
BHMT	0.416568	-0.0828493	0.251408	1.65694	-1.74545
EPHX3	0.701571	-0.0837898	0.412617	1.70029	-1.891
ADH1A	0.427446	-0.233754	0.251337	1.70069	-1.89233
ATP1A3	0.311122	-0.154146	0.182399	1.70572	-1.90948
STEAP2	0.694351	-0.336997	0.406501	1.70812	-1.91767
CLC	1.09275	-0.0692826	0.631785	1.72962	-1.99158
NANOG	0.447964	-0.111752	0.255357	1.75426	-2.07744
RAB38	1.21841	0.0117105	0.693551	1.75676	-2.08622
MB	1.01145	-0.204508	0.573374	1.76404	-2.11183
MUC13	0.398346	-0.120166	0.221573	1.79781	-2.23212
TMEM151A	0.373222	-0.140224	0.206073	1.81111	-2.28013
EMR3	0.749626	-0.434889	0.413028	1.81496	-2.29406
STMN4	0.62432	-0.311339	0.339088	1.84118	-2.38993
KRTDAP	1.19443	0.0428024	0.633148	1.8865	-2.55888
NPY	0.489072	-0.0597691	0.256781	1.90463	-2.62761
HNF1B	0.514058	-0.109208	0.26952	1.90731	-2.63782
ATP6V0D2	0.693002	-0.293735	0.355857	1.94742	-2.79243
UPK3A	0.615013	-0.160686	0.311585	1.97382	-2.89597
C7	0.703245	-0.412824	0.352698	1.9939	-2.97564
SNAP91	0.500539	-0.0868693	0.251	1.99418	-2.97675
SLC22A31	0.718545	-0.0441447	0.356958	2.01297	-3.05203
CDH15	0.559211	-0.224461	0.271448	2.06011	-3.24404
HABP2	0.617896	-0.384959	0.295827	2.08871	-3.3627
ACSM2B	0.572827	-0.138812	0.272596	2.10138	-3.4158
KRT20	0.431388	-0.177167	0.201812	2.13757	-3.5692
RBP4	0.792621	-0.155032	0.364317	2.17564	-3.7334
CRISP3	0.641722	-0.151885	0.293491	2.18652	-3.78086
AC234582.1	0.559542	-0.217415	0.251808	2.2221	-3.93771
SPIB	0.612703	-0.0867217	0.275425	2.22458	-3.94874
BMPER	0.360716	-0.11761	0.158948	2.2694	-4.15017
GIP	0.418782	-0.129245	0.184142	2.27424	-4.17216
KRT16	1.08436	0.00501004	0.447637	2.4224	-4.86803
G6PC	1.08233	-0.299193	0.411693	2.62896	-5.91145
HPX	0.687575	-0.293604	0.255518	2.69091	-6.241
DCDC2	0.489245	-0.192952	0.17804	2.74795	-6.55123
DRD2	0.368533	-0.21161	0.128093	2.87708	-7.2776
MUC15	1.09441	-0.0561723	0.380028	2.87983	-7.29341
TH	1.01049	-0.165393	0.344165	2.93605	-7.62041
GJB1	0.578793	-0.323613	0.193851	2.98576	-7.91478
DDC	0.659522	-0.152472	0.220307	2.99365	-7.96192
AGT	0.66857	-0.360472	0.209235	3.19531	-9.21002
KNG1	0.454562	-0.34266	0.13074	3.47683	-11.0883
TCN1	0.394964	-0.210342	0.113313	3.48559	-11.1494
KCNQ2	0.363573	-0.0940635	0.101433	3.58435	-11.8476
CST1	0.832107	-0.506823	0.211197	3.93996	-14.5233
REG1A	0.282815	-0.0955226	0.0709084	3.98846	-14.9078
SYP	0.39005	-0.183559	0.0896595	4.35035	-17.9255
CPB2	0.31567	-0.103721	0.0645424	4.89089	-22.9208
OCA2	0.600807	-0.0913299	0.121481	4.94567	-23.4597
ELAVL3	0.345836	-0.132662	0.0697177	4.96052	-23.6067
TNR	0.495876	-0.262265	0.0790324	6.27434	-38.3674
ISL1	0.565821	-0.106337	0.0851301	6.64655	-43.1766
BCHE	0.367725	-0.120232	0.0525121	7.00267	-48.0374
RUNDC3A	0.45295	-0.224651	0.0616796	7.3436	-52.9284
NR1H4	0.323459	-0.104533	0.0436898	7.40354	-53.8124
ORM2	0.867951	-0.250368	0.11023	7.87397	-60.9994
NDP	0.473765	-0.273411	0.058972	8.03372	-63.5407
SFTA3	0.33187	-0.0993365	0.0403275	8.22937	-66.7225
GCGR	0.292303	-0.124791	0.0353584	8.26686	-67.341
CLDN16	0.516116	-0.144287	0.0574787	8.97926	-79.6271
VTN	0.465144	-0.150983	0.0500028	9.30236	-85.5338
AMER2	0.338552	-0.186513	0.0318213	10.6392	-112.192
AOC1	0.330624	-0.124805	0.0302898	10.9154	-118.145
LGR5	0.561101	-0.116743	0.0444184	12.6322	-158.572
CPLX2	0.38802	-0.161964	0.0282336	13.7432	-187.875
CDK5R2	0.33299	-0.169814	0.022253	14.9638	-222.915
C8B	0.490311	-0.127774	0.0312061	15.712	-245.867
NKX2-1	0.326228	-0.102801	0.0180389	18.0846	-326.054
SLC4A4	0.442433	-0.202537	0.0233098	18.9805	-359.261
LIN28A	0.3353	-0.170681	0.0135882	24.6758	-607.897
IGF2	1.05739	-0.113417	0.0361756	29.2294	-853.358
CHGA	0.41686	-0.119431	0.0139804	29.8176	-888.087
ORM1	0.697064	-0.253405	0.0137634	50.6462	-2564.04
UGT2B4	0.340431	-0.109564	0.00205072	166.005	-27556.7
DEFA3	0.516927	-0.265493	5.55112e-17	9312122233008280	-8.67156e+31
INS	0.495487	-0.215802	2.77556e-17	1.78518e+16	-3.18687e+32
