## Supplementary_Table_BC_MTEN_7 for "ImaGene: A web-based software platform for tumor radiogenomic evaluation and reporting"

### Sheet: test_eval_multiTaskLinearModel_
	RMSE between observed and predicted values	Observed Mean	Observed Stdev	Ratio_of_RMSE_and_Stdev	Calculated R^2
HAS1	0.245794	-0.0566247	0.333934	0.736054	0.458224
PRG4	0.715151	-0.0193228	0.77981	0.917083	0.158958
FAM19A3	0.719735	-0.104874	0.68464	1.05126	-0.105149
CRABP1	0.74902	-0.0985096	0.691691	1.08288	-0.172635
CD1E	1.00894	0.0161794	0.918445	1.09853	-0.206759
SERPINE2	0.47546	-0.103684	0.432641	1.09897	-0.207738
FABP1	0.659276	-0.00183884	0.598844	1.10091	-0.212011
BEX1	0.695263	-0.0243663	0.623207	1.11562	-0.244613
PLA2G2D	0.861872	-0.0582382	0.765412	1.12602	-0.267929
ANXA10	0.80598	-0.0617651	0.708547	1.13751	-0.293932
VGLL1	0.656417	-0.178397	0.573151	1.14528	-0.311662
TUBB4A	0.667999	-0.0464629	0.583124	1.14555	-0.31229
C2orf88	0.640548	-0.154094	0.556973	1.15005	-0.322622
CD1B	1.00224	0.0507238	0.866737	1.15634	-0.337114
HAND2	0.477233	-0.084818	0.39971	1.19395	-0.425517
TM4SF4	0.57545	-0.0374541	0.481345	1.1955	-0.429228
GPRC5D	0.549031	-0.0486122	0.455628	1.205	-0.452023
MUC15	0.43454	-0.0356858	0.337323	1.2882	-0.659463
ZCCHC12	0.664539	-0.133235	0.508382	1.30716	-0.70868
SLC22A31	0.350712	-0.0851371	0.169697	2.06669	-3.27119
MLC1	0.357313	-0.100669	0.152633	2.341	-4.48029
S100B	0.340297	-0.179377	0.131439	2.58901	-5.70299
SCRG1	0.336373	-0.189888	0.0984522	3.41662	-10.6733
VRTN	0.344161	-0.140934	0.099386	3.46287	-10.9914
ACTG2	0.373118	-0.187037	0.0926757	4.02606	-15.2092
KRTDAP	0.301013	-0.14472	0.0702426	4.28533	-17.364
SMTNL2	0.349314	-0.222001	0.0811637	4.30383	-17.5229
IGF2	0.264427	-0.092054	0.0589646	4.4845	-19.1107
FAM3D	0.37721	-0.241726	0.0740853	5.09156	-24.924
MIA	0.370178	-0.244322	0.0627051	5.90348	-33.8511
GFRA3	0.336782	-0.121509	0.0526176	6.40056	-39.9671
KRT16	0.321168	-0.186255	0.0292747	10.9708	-119.359
