## Supplementary Table_BC_MTEN_8 for "ImaGene: A web-based software platform for tumor radiogenomic evaluation and reporting"

### Sheet: test_eval_AUC_values
label	AUC_value	decision_threshold
ANXA10	nan	0.1
BEX1	nan	0.1
BEX1	nan	0.2
FABP1	nan	0.1
FABP1	nan	0.2
FAM19A3	nan	0.1
KRTDAP	nan	0.1
PLA2G2D	nan	0.1
SCRG1	nan	0.1
VGLL1	nan	0.1
VGLL1	nan	0.2
VRTN	nan	0.1
FAM3D	1	0.3
HAS1	1	0.4
HAS1	1	0.5
HAS1	1	0.6
HAS1	1	0.7
HAS1	1	0.8
HAS1	1	0.9
TUBB4A	0.875	0.1
CRABP1	0.852941	0.1
HAS1	0.75	0.3	https://biosignaling.biomedcentral.com/articles/10.1186/s12964-017-0204-z
HAS1	0.722222	0.2
PRG4	0.714286	0.2
CRABP1	0.705882	0.2
ZCCHC12	0.705882	0.1
HAS1	0.7	0.1
CD1E	0.6875	0.2
KRT16	0.676471	0.1
C2orf88	0.666667	0.2
C2orf88	0.666667	0.5
CD1B	0.666667	0.3
ACTG2	0.642857	0.1
BEX1	0.633333	0.3
PLA2G2D	0.617647	0.2
C2orf88	0.6	0.4
MUC15	0.6	0.1
FAM3D	0.59375	0.2
CD1E	0.576923	0.3
VGLL1	0.571429	0.3
CD1E	0.5625	0.1
FABP1	0.5625	0.3
MIA	0.5625	0.2
FAM19A3	0.555556	0.3
C2orf88	0.545455	0.3
CD1E	0.538462	0.4
PRG4	0.535714	0.3
FABP1	0.533333	0.4
PLA2G2D	0.53125	0.3
PLA2G2D	0.53125	0.4
KRT16	0.525974	0.2
TM4SF4	0.525974	0.3
TM4SF4	0.519481	0.2
TUBB4A	0.517857	0.2
FABP1	0.5	0.9
FAM19A3	0.5	0.9
MUC15	0.5	0.7
MUC15	0.5	0.8
PRG4	0.5	0.9
S100B	0.5	0.1
SERPINE2	0.5	0.9
TM4SF4	0.5	0.6
TM4SF4	0.5	0.7
TM4SF4	0.5	0.8
TM4SF4	0.5	0.9
VGLL1	0.5	0.9
S100B	0.493506	0.2
MUC15	0.476923	0.2
SCRG1	0.476923	0.2
C2orf88	0.470588	0.6
C2orf88	0.470588	0.7
C2orf88	0.470588	0.8
C2orf88	0.470588	0.9
CRABP1	0.470588	0.5
CRABP1	0.470588	0.6
CRABP1	0.470588	0.7
CRABP1	0.470588	0.8
CRABP1	0.470588	0.9
FAM19A3	0.470588	0.4
FAM19A3	0.470588	0.5
FAM19A3	0.470588	0.6
FAM19A3	0.470588	0.7
FAM19A3	0.470588	0.8
GPRC5D	0.470588	0.6
GPRC5D	0.470588	0.7
GPRC5D	0.470588	0.8
GPRC5D	0.470588	0.9
HAND2	0.470588	0.8
MLC1	0.470588	0.4
MLC1	0.470588	0.5
MUC15	0.470588	0.6
PRG4	0.470588	0.7
PRG4	0.470588	0.8
TUBB4A	0.470588	0.3
TUBB4A	0.470588	0.4
TUBB4A	0.470588	0.5
TUBB4A	0.470588	0.6
TUBB4A	0.470588	0.7
TUBB4A	0.470588	0.8
TUBB4A	0.470588	0.9
VGLL1	0.470588	0.5
VGLL1	0.470588	0.6
VGLL1	0.470588	0.7
VGLL1	0.470588	0.8
ZCCHC12	0.470588	0.8
ZCCHC12	0.470588	0.9
ANXA10	0.46875	0.9
BEX1	0.46875	0.4
BEX1	0.46875	0.5
BEX1	0.46875	0.6
BEX1	0.46875	0.7
BEX1	0.46875	0.8
BEX1	0.46875	0.9
CD1B	0.46875	0.2
CD1B	0.46875	0.8
CD1B	0.46875	0.9
PLA2G2D	0.46875	0.6
PLA2G2D	0.46875	0.7
PLA2G2D	0.46875	0.8
PLA2G2D	0.46875	0.9
PRG4	0.46875	0.4
PRG4	0.46875	0.5
PRG4	0.46875	0.6
SERPINE2	0.46875	0.6
SERPINE2	0.46875	0.7
SERPINE2	0.46875	0.8
TM4SF4	0.46875	0.1
CD1B	0.466667	0.5
CD1B	0.466667	0.6
CD1B	0.466667	0.7
CD1E	0.466667	0.8
CD1E	0.466667	0.9
FABP1	0.466667	0.7
FABP1	0.466667	0.8
HAND2	0.466667	0.6
HAND2	0.466667	0.7
ANXA10	0.464286	0.6
ANXA10	0.464286	0.7
ANXA10	0.464286	0.8
CD1E	0.464286	0.7
FABP1	0.464286	0.5
FABP1	0.464286	0.6
GPRC5D	0.464286	0.5
HAND2	0.464286	0.5
SERPINE2	0.461538	0.5
ZCCHC12	0.461538	0.7
HAND2	0.458333	0.4
PLA2G2D	0.458333	0.5
SERPINE2	0.458333	0.2
CD1E	0.454545	0.6
SERPINE2	0.454545	0.4
ZCCHC12	0.454545	0.6
GPRC5D	0.45	0.4
HAND2	0.444444	0.3
ZCCHC12	0.444444	0.5
CRABP1	0.441176	0.3
CRABP1	0.441176	0.4
SLC22A31	0.441176	0.3
SLC22A31	0.441176	0.4
VGLL1	0.441176	0.4
CD1E	0.4375	0.5
MUC15	0.4375	0.5
SERPINE2	0.4375	0.3
TM4SF4	0.4375	0.4
TM4SF4	0.4375	0.5
MUC15	0.433333	0.4
ANXA10	0.428571	0.5
MUC15	0.428571	0.3
ZCCHC12	0.428571	0.3
ZCCHC12	0.428571	0.4
ACTG2	0.422078	0.2
CD1B	0.416667	0.4
HAND2	0.4125	0.2
C2orf88	0.411765	0.1
MLC1	0.411765	0.3
ANXA10	0.410714	0.3
GPRC5D	0.410714	0.3
ANXA10	0.4	0.4
FAM19A3	0.4	0.2
IGF2	0.3875	0.1
GFRA3	0.382353	0.1
SLC22A31	0.375	0.2
ZCCHC12	0.375	0.2
MLC1	0.352941	0.1
CD1B	0.323529	0.1
MIA	0.323529	0.1
PRG4	0.323529	0.1
SMTNL2	0.3125	0.1
HAND2	0.3	0.1
GPRC5D	0.294118	0.1
VRTN	0.294118	0.2
FAM3D	0.28125	0.1
SMTNL2	0.276923	0.2
SERPINE2	0.266667	0.1
MLC1	0.264706	0.2
SLC22A31	0.235294	0.1
ANXA10	0.125	0.2
GPRC5D	0.125	0.2
