## Supplementary Table_BC_MTL_6 for "ImaGene: A web-based software platform for tumor radiogenomic evaluation and reporting"

### Sheet: test_eval_AUC_values
label	AUC_value	decision_threshold
BEX1	nan	0.1
CRABP1	nan	0.1
FABP1	nan	0.1
FABP1	nan	0.2
PLA2G2D	nan	0.1
PLA2G2D	nan	0.2
S100B	nan	0.1
VGLL1	nan	0.1
VGLL1	nan	0.2
VRTN	nan	0.1
FABP1	1	0.8
FABP1	1	0.9
HAND2	1	0.9
FABP1	0.970588	0.7
HAND2	0.970588	0.8
HAS1	0.970588	0.5
HAS1	0.970588	0.6
HAS1	0.970588	0.7
HAS1	0.970588	0.8
HAS1	0.970588	0.9
FAM3D	0.96875	0.3
HAS1	0.96875	0.3
HAS1	0.941176	0.4
MIA	0.941176	0.3
FAM3D	0.911765	0.1
SCRG1	0.911765	0.1
KRT16	0.882353	0.1
MIA	0.852941	0.1
CRABP1	0.84375	0.2
KRTDAP	0.823529	0.1
MUC15	0.823529	0.1
CD1E	0.8125	0.1
FABP1	0.71875	0.5
FABP1	0.71875	0.6
TUBB4A	0.666667	0.2
ACTG2	0.65625	0.3
FAM19A3	0.65625	0.1
HAND2	0.633333	0.7
S100B	0.62987	0.2
GPRC5D	0.607143	0.3
C2orf88	0.6	0.2
FAM19A3	0.597403	0.3
ANXA10	0.59375	0.2
CD1B	0.59375	0.1
FABP1	0.59375	0.3
C2orf88	0.589286	0.5
GFRA3	0.589286	0.1
HAND2	0.589286	0.6
MUC15	0.589286	0.2
TM4SF4	0.583333	0.3
CD1E	0.576923	0.2
ZCCHC12	0.566667	0.1
FABP1	0.5625	0.4
HAND2	0.561538	0.5
HAND2	0.555556	0.3
PRG4	0.555556	0.3
HAND2	0.541667	0.4
GPRC5D	0.5375	0.4
ANXA10	0.535714	0.3
C2orf88	0.525974	0.4
GPRC5D	0.525974	0.5
CD1B	0.517857	0.2
ANXA10	0.5	0.4
ANXA10	0.5	0.5
ANXA10	0.5	0.6
ANXA10	0.5	0.7
ANXA10	0.5	0.8
ANXA10	0.5	0.9
CD1B	0.5	0.3
CD1B	0.5	0.4
CD1B	0.5	0.5
CD1B	0.5	0.6
CD1B	0.5	0.7
CD1B	0.5	0.8
CD1B	0.5	0.9
CD1E	0.5	0.3
CD1E	0.5	0.4
CD1E	0.5	0.5
CD1E	0.5	0.6
CD1E	0.5	0.7
FAM3D	0.5	0.2
KRT16	0.5	0.2
KRT16	0.5	0.6
KRT16	0.5	0.7
KRT16	0.5	0.8
KRT16	0.5	0.9
MIA	0.5	0.2
PLA2G2D	0.5	0.3
PLA2G2D	0.5	0.4
PLA2G2D	0.5	0.5
PLA2G2D	0.5	0.6
PLA2G2D	0.5	0.7
PLA2G2D	0.5	0.8
PLA2G2D	0.5	0.9
VGLL1	0.5	0.3
ZCCHC12	0.5	0.2
ZCCHC12	0.5	0.4
ZCCHC12	0.5	0.5
ZCCHC12	0.5	0.6
ZCCHC12	0.5	0.7
ZCCHC12	0.5	0.8
ZCCHC12	0.5	0.9
SCRG1	0.492308	0.2
SMTNL2	0.484615	0.1
SERPINE2	0.480519	0.3
FAM19A3	0.470588	0.9
FAM3D	0.470588	0.8
FAM3D	0.470588	0.9
KRT16	0.470588	0.4
KRT16	0.470588	0.5
MIA	0.470588	0.9
TUBB4A	0.470588	0.9
VGLL1	0.470588	0.9
KRT16	0.46875	0.3
TM4SF4	0.4625	0.2
ACTG2	0.458333	0.2
HAND2	0.458333	0.2
SMTNL2	0.444444	0.2
ACTG2	0.441176	0.5
ACTG2	0.441176	0.6
ACTG2	0.441176	0.7
ACTG2	0.441176	0.8
ACTG2	0.441176	0.9
CRABP1	0.441176	0.4
CRABP1	0.441176	0.5
CRABP1	0.441176	0.6
CRABP1	0.441176	0.7
CRABP1	0.441176	0.8
CRABP1	0.441176	0.9
FAM19A3	0.441176	0.4
FAM19A3	0.441176	0.5
FAM19A3	0.441176	0.6
FAM19A3	0.441176	0.7
FAM19A3	0.441176	0.8
FAM3D	0.441176	0.4
FAM3D	0.441176	0.5
FAM3D	0.441176	0.6
FAM3D	0.441176	0.7
GPRC5D	0.441176	0.7
GPRC5D	0.441176	0.8
GPRC5D	0.441176	0.9
MIA	0.441176	0.4
MIA	0.441176	0.5
MIA	0.441176	0.6
MIA	0.441176	0.7
MIA	0.441176	0.8
MLC1	0.441176	0.5
MUC15	0.441176	0.4
PRG4	0.441176	0.4
PRG4	0.441176	0.5
PRG4	0.441176	0.6
PRG4	0.441176	0.7
SERPINE2	0.441176	0.7
SERPINE2	0.441176	0.8
SERPINE2	0.441176	0.9
SLC22A31	0.441176	0.4
TUBB4A	0.441176	0.4
TUBB4A	0.441176	0.5
TUBB4A	0.441176	0.6
TUBB4A	0.441176	0.7
TUBB4A	0.441176	0.8
VGLL1	0.441176	0.4
VGLL1	0.441176	0.5
VGLL1	0.441176	0.6
VGLL1	0.441176	0.7
VGLL1	0.441176	0.8
C2orf88	0.4375	0.6
C2orf88	0.4375	0.7
C2orf88	0.4375	0.8
C2orf88	0.4375	0.9
SERPINE2	0.433333	0.5
SERPINE2	0.433333	0.6
GPRC5D	0.428571	0.6
SERPINE2	0.428571	0.4
SERPINE2	0.416667	0.2
TM4SF4	0.416667	0.1
ACTG2	0.411765	0.1
ACTG2	0.411765	0.4
C2orf88	0.411765	0.1
HAS1	0.411765	0.1
MLC1	0.411765	0.4
PRG4	0.411765	0.1
S100B	0.411765	0.3
S100B	0.411765	0.4
SLC22A31	0.411765	0.3
TUBB4A	0.411765	0.1
MLC1	0.40625	0.1
MUC15	0.40625	0.3
ZCCHC12	0.4	0.3
FAM19A3	0.392308	0.2
ANXA10	0.382353	0.1
SMTNL2	0.382353	0.3
SLC22A31	0.375	0.1
GPRC5D	0.352941	0.1
HAND2	0.352941	0.1
MLC1	0.352941	0.3
TUBB4A	0.352941	0.3
SERPINE2	0.346154	0.1
GPRC5D	0.333333	0.2
CRABP1	0.323529	0.3
C2orf88	0.305195	0.3
HAS1	0.298701	0.2
KRTDAP	0.294118	0.2
PRG4	0.292308	0.2
IGF2	0.230769	0.1
SLC22A31	0.205882	0.2
VRTN	0.205882	0.2
MLC1	0.176471	0.2
BEX1	0.117647	0.2

### Sheet: Sheet1
FABP1
FAM3D
HAND2
HAS1
MIA
SCRG1
