## Supplementary_Table_BC_MTL_5 for "ImaGene: A web-based software platform for tumor radiogenomic evaluation and reporting"

### Sheet: test_eval_multiTaskLASSO_rmse_m
	RMSE between observed and predicted values	Observed Mean	Observed Stdev	Ratio_of_RMSE_and_Stdev	Calculated R^2
FABP1	0.745264	-0.0929415	0.888524	0.838766	0.296472
ANXA10	0.479378	-0.0712223	0.537908	0.89119	0.20578
HAND2	0.469904	-0.105394	0.502458	0.93521	0.125382
PLA2G2D	1.00162	0.153275	1.03141	0.971117	0.0569308
FAM3D	1.23969	0.0880669	1.24149	0.998547	0.00290405
ZCCHC12	0.933143	0.170082	0.931322	1.00196	-0.00391407
CD1B	0.436006	-0.0947494	0.433329	1.00618	-0.0123937
TUBB4A	0.989846	0.0575395	0.950341	1.04157	-0.0848676
KRT16	0.896299	0.0684378	0.859338	1.04301	-0.0878729
CD1E	0.446629	-0.212777	0.414497	1.07752	-0.16105
FAM19A3	0.772167	-0.0649097	0.68152	1.13301	-0.283706
C2orf88	0.780175	0.020287	0.64526	1.20909	-0.461887
CRABP1	0.853192	-0.0488075	0.69315	1.23089	-0.515091
VGLL1	0.717513	-0.14057	0.576894	1.24375	-0.546923
HAS1	0.431123	-0.0748671	0.33511	1.28651	-0.655111
SERPINE2	0.56853	-0.0796069	0.37868	1.50135	-1.25404
PRG4	0.458263	-0.149073	0.297439	1.5407	-1.37375
MIA	0.491481	-0.150002	0.296463	1.65782	-1.74836
GPRC5D	0.755845	-0.244294	0.441548	1.71181	-1.93028
TM4SF4	0.358981	-0.167195	0.19843	1.80911	-2.27288
MUC15	0.375062	-0.132363	0.200813	1.86771	-2.48835
ACTG2	0.644456	-0.0898535	0.330537	1.94973	-2.80144
SLC22A31	0.381904	-0.0847528	0.16223	2.35409	-4.54172
KRTDAP	0.28309	-0.112913	0.11255	2.51523	-5.32638
BEX1	0.315106	-0.234539	0.116654	2.70121	-6.29655
MLC1	0.548751	-0.0704123	0.167245	3.28111	-9.7657
S100B	0.540227	-0.179484	0.15204	3.55318	-11.6251
IGF2	0.270558	-0.103886	0.0598035	4.52412	-19.4677
SCRG1	0.509919	-0.180437	0.102395	4.9799	-23.7994
SMTNL2	0.514029	-0.178188	0.0970555	5.29624	-27.0501
VRTN	0.537497	-0.142557	0.0996829	5.39207	-28.0744
GFRA3	0.546187	-0.105612	0.0609577	8.96011	-79.2835
