## Supplementary material for "ImaGene: A web-based software platform for tumor radiogenomic evaluation and reporting": Supplmentary_table_BC_LR_2

### Sheet: test_eval_AUC_values
label	AUC_value	decision_threshold
SLC22A31	nan	0.1
TUBB4A	nan	0.1
VRTN	nan	0.1
CRABP1	1	0.4
CRABP1	1	0.5
CRABP1	1	0.6
CRABP1	1	0.7
CRABP1	1	0.8
VRTN	1	0.4
VRTN	1	0.5
VRTN	1	0.6
VRTN	1	0.7
VRTN	1	0.8
CRABP1	0.970588	0.3
VRTN	0.941176	0.3
GPRC5D	0.90625	0.1
HAS1	0.852941	0.1
VRTN	0.852941	0.2
GPRC5D	0.8	0.2
SERPINE2	0.75	0.6
SMTNL2	0.75	0.4
SMTNL2	0.75	0.5
SMTNL2	0.75	0.6
SMTNL2	0.75	0.7
SMTNL2	0.75	0.8
SMTNL2	0.75	0.9
SMTNL2	0.71875	0.3
PRG4	0.696429	0.2
ACTG2	0.6875	0.1
HAND2	0.666667	0.7
HAND2	0.666667	0.8
GFRA3	0.65625	0.1
SMTNL2	0.65625	0.1
HAS1	0.655844	0.2
ANXA10	0.633333	0.2
PRG4	0.633333	0.4
ACTG2	0.625	0.3
GPRC5D	0.625	0.7
GPRC5D	0.625	0.8
PRG4	0.625	0.3
SERPINE2	0.625	0.5
GPRC5D	0.615385	0.3
SERPINE2	0.611111	0.3
ANXA10	0.6	0.5
GPRC5D	0.6	0.4
GPRC5D	0.6	0.6
HAND2	0.6	0.6
GPRC5D	0.571429	0.5
SERPINE2	0.571429	0.4
HAND2	0.5625	0.3
HAND2	0.561538	0.5
IGF2	0.561538	0.1
S100B	0.558442	0.2
HAND2	0.551948	0.4
HAND2	0.541667	0.2
MLC1	0.533333	0.1
SMTNL2	0.533333	0.2
C2orf88	0.530769	0.2
S100B	0.517857	0.1
CRABP1	0.5	0.9
IGF2	0.5	0.2
IGF2	0.5	0.3
IGF2	0.5	0.4
IGF2	0.5	0.5
IGF2	0.5	0.6
IGF2	0.5	0.7
IGF2	0.5	0.8
IGF2	0.5	0.9
SLC22A31	0.5	0.2
SLC22A31	0.5	0.3
SLC22A31	0.5	0.4
SLC22A31	0.5	0.5
SLC22A31	0.5	0.6
SLC22A31	0.5	0.7
SLC22A31	0.5	0.8
SLC22A31	0.5	0.9
ACTG2	0.492308	0.2
ACTG2	0.470588	0.4
ACTG2	0.470588	0.5
ACTG2	0.470588	0.6
ACTG2	0.470588	0.7
ACTG2	0.470588	0.8
ACTG2	0.470588	0.9
C2orf88	0.470588	0.6
C2orf88	0.470588	0.7
C2orf88	0.470588	0.8
C2orf88	0.470588	0.9
HAND2	0.470588	0.9
PRG4	0.470588	0.5
PRG4	0.470588	0.6
PRG4	0.470588	0.7
PRG4	0.470588	0.8
PRG4	0.470588	0.9
S100B	0.470588	0.5
S100B	0.470588	0.6
S100B	0.470588	0.7
S100B	0.470588	0.8
S100B	0.470588	0.9
SERPINE2	0.470588	0.7
SERPINE2	0.470588	0.8
SERPINE2	0.470588	0.9
TUBB4A	0.470588	0.6
TUBB4A	0.470588	0.7
TUBB4A	0.470588	0.8
TUBB4A	0.470588	0.9
GPRC5D	0.46875	0.9
ANXA10	0.466667	0.1
ANXA10	0.466667	0.9
TUBB4A	0.466667	0.2
ANXA10	0.446429	0.4
S100B	0.441176	0.4
TUBB4A	0.441176	0.4
TUBB4A	0.441176	0.5
C2orf88	0.4375	0.5
ANXA10	0.433333	0.6
ANXA10	0.433333	0.7
ANXA10	0.433333	0.8
CRABP1	0.428571	0.2
SERPINE2	0.428571	0.2
C2orf88	0.416667	0.4
CRABP1	0.411765	0.1
S100B	0.411765	0.3
TUBB4A	0.411765	0.3
HAND2	0.40625	0.1
C2orf88	0.4	0.1
ANXA10	0.392857	0.3
PRG4	0.382353	0.1
SERPINE2	0.382353	0.1
C2orf88	0.3625	0.3
