## Supplementary_table_BC_LR_1 for "ImaGene: A web-based software platform for tumor radiogenomic evaluation and reporting"

### Sheet: test_eval_LinearRegression_rmse
	RMSE between observed and predicted values	Observed Mean	Observed Stdev	Ratio_of_RMSE_and_Stdev	Caculated R^2
SMTNL2	0.475529	0.0195595	0.731151	0.650383	0.577001
CRABP1	0.737398	0.0268345	0.947818	0.777996	0.394722
ANXA10	0.842022	0.0275754	0.847616	0.993401	0.0131542
SLC22A31	2.1767	0.364553	2.14537	1.0146	-0.0145999
IGF2	2.23395	0.416836	2.17164	1.02869	-0.0286917
GPRC5D	0.846127	0.114318	0.755322	1.12022	-0.12022
VRTN	0.256879	-0.111848	0.221782	1.15825	-0.158247
S100B	0.94555	0.016765	0.768639	1.23016	-0.230161
PRG4	0.975952	0.00293132	0.767738	1.2712	-0.271204
HAND2	0.928983	-0.0451782	0.704114	1.31936	-0.319364
SERPINE2	0.824444	-0.0782903	0.597128	1.38068	-0.380682
TUBB4A	0.757047	-0.111117	0.49084	1.54235	-0.542348
C2orf88	0.659872	-0.143697	0.394386	1.67316	-0.673163
ACTG2	0.565308	-0.0985332	0.324553	1.7418	-0.741804
HAS1	0.732578	-0.184882	0.110123	6.65234	-5.65234
GFRA3	0.50261	-0.104523	0.0726176	6.92133	-5.92133
MLC1	0.585559	-0.120423	0.0542428	10.7951	-9.79515
