## Supplementary_table_BC_DT_3 for "ImaGene: A web-based software platform for tumor radiogenomic evaluation and reporting"

### Sheet: test_eval_DecisionTree_rmse_mea
	RMSE between observed and predicted values	Observed Mean	Observed Stdev	Ratio_of_RMSE_and_Stdev	Calculated R^2
CRABP1	0.890049	0.330092	1.6581	0.536788	0.711859
SMTNL2	1.11413	0.220928	1.66996	0.667161	0.554896
VGLL1	1.04878	0.297287	1.4226	0.737228	0.456494
VRTN	1.83575	0.333842	2.00253	0.916718	0.159627
GPRC5D	1.85783	0.325588	1.90834	0.973529	0.0522411
GFRA3	2.17305	0.432223	2.16271	1.00478	-0.00958298
MLC1	2.1864	0.416419	2.1654	1.0097	-0.0194872
TUBB4A	1.87481	0.233967	1.83095	1.02395	-0.0484799
FAM19A3	1.7346	0.237985	1.68747	1.02793	-0.056633
SCRG1	1.87072	0.279174	1.80012	1.03922	-0.0799829
S100B	1.98081	0.262864	1.89908	1.04304	-0.0879298
HAS1	2.08407	0.351143	1.99277	1.04581	-0.0937223
MIA	1.73914	0.252553	1.6555	1.05052	-0.103592
PRG4	1.90848	0.336622	1.78776	1.06753	-0.13962
FAM3D	1.82803	0.375127	1.70328	1.07324	-0.151848
ACTG2	2.26396	0.557105	2.10505	1.07549	-0.15668
C2orf88	2.10893	0.528477	1.91582	1.10079	-0.211749
SERPINE2	2.12544	0.322304	1.92521	1.104	-0.218822
ZCCHC12	1.08205	0.0424093	0.954721	1.13337	-0.284528
PLA2G2D	0.654704	-0.276175	0.572391	1.14381	-0.308291
HAND2	2.18736	0.303482	1.88952	1.15763	-0.340106
FABP1	1.95324	0.384036	1.54926	1.26075	-0.589502
BEX1	0.577135	-0.172001	0.303075	1.90427	-2.62623
CD1E	0.943683	-0.320513	0.48434	1.94839	-2.79621
ANXA10	1.00051	-0.319864	0.330461	3.02761	-8.16644
KRTDAP	2.23846	0.0179305	0.634922	3.52557	-11.4297
CD1B	0.974032	-0.309588	0.226291	4.30433	-17.5272
KRT16	2.07017	-0.00357773	0.450871	4.5915	-20.0818
SLC22A31	1.84457	-0.0303817	0.35844	5.14611	-25.4825
TM4SF4	2.13986	-0.165018	0.272659	7.84812	-60.5929
MUC15	2.13247	-0.105077	0.212074	10.0553	-100.109
IGF2	2.23722	-0.109114	0.0391563	57.1355	-3263.46
