## Supplementary_table_BC_DT_4 for "ImaGene: A web-based software platform for tumor radiogenomic evaluation and reporting"

### Sheet: test_eval_AUC_values
label	AUC_value	decision_threshold
BEX1	nan	0.1
BEX1	nan	0.2
CD1B	nan	0.1
CD1B	nan	0.2
FABP1	nan	0.1
FABP1	nan	0.2
PLA2G2D	nan	0.1
SCRG1	nan	0.1
VGLL1	nan	0.1
VGLL1	nan	0.2
SERPINE2	1	0.6
SLC22A31	1	0.3
SLC22A31	1	0.4
SLC22A31	1	0.5
SLC22A31	1	0.6
SLC22A31	1	0.7
SLC22A31	1	0.8
SLC22A31	1	0.9
SMTNL2	1	0.4
SMTNL2	1	0.5
SMTNL2	1	0.6
SMTNL2	1	0.7
SMTNL2	1	0.8
SMTNL2	1	0.9
VRTN	1	0.2
VRTN	1	0.3
VRTN	1	0.4
VRTN	1	0.5
VRTN	1	0.6
VRTN	1	0.7
VRTN	1	0.8
PRG4	0.970588	0.1
S100B	0.970588	0.1
SMTNL2	0.970588	0.3
ZCCHC12	0.970588	0.1
CD1E	0.941176	0.9
GPRC5D	0.941176	0.2
CD1E	0.911765	0.8
ZCCHC12	0.911765	0.2
GPRC5D	0.90625	0.3
FABP1	0.882353	0.3
FABP1	0.882353	0.4
PRG4	0.7875	0.3
CRABP1	0.75	0.7
CRABP1	0.75	0.8
CRABP1	0.75	0.9
PRG4	0.75	0.2
SLC22A31	0.75	0.2
VGLL1	0.75	0.8
VGLL1	0.75	0.9
ANXA10	0.746154	0.4
ZCCHC12	0.746154	0.4
ZCCHC12	0.733333	0.3
ANXA10	0.720779	0.5
ZCCHC12	0.701299	0.5
SERPINE2	0.694805	0.2
C2orf88	0.6875	0.1
HAND2	0.678571	0.7
SERPINE2	0.675	0.3
CRABP1	0.666667	0.3
CRABP1	0.666667	0.4
CRABP1	0.666667	0.5
CRABP1	0.666667	0.6
FAM19A3	0.666667	0.1
GPRC5D	0.666667	0.5
GPRC5D	0.666667	0.7
GPRC5D	0.666667	0.8
VGLL1	0.666667	0.4
VGLL1	0.666667	0.5
VGLL1	0.666667	0.6
VGLL1	0.666667	0.7
HAND2	0.65625	0.8
GPRC5D	0.646154	0.6
HAS1	0.646154	0.2
CD1E	0.625	0.7
CRABP1	0.625	0.2
CD1B	0.611111	0.4
GPRC5D	0.611111	0.4
SERPINE2	0.6	0.5
SCRG1	0.597403	0.2
HAND2	0.589286	0.1
FAM19A3	0.584615	0.2
IGF2	0.584615	0.1
ZCCHC12	0.575	0.6
ACTG2	0.561538	0.3
FABP1	0.561538	0.5
FABP1	0.561538	0.6
FABP1	0.561538	0.7
FABP1	0.561538	0.8
FABP1	0.561538	0.9
SMTNL2	0.558442	0.2
CD1E	0.555556	0.6
ZCCHC12	0.555556	0.7
ANXA10	0.553571	0.3
CD1B	0.553571	0.3
HAND2	0.551948	0.2
HAND2	0.546154	0.6
HAND2	0.541667	0.4
MIA	0.517857	0.2
HAND2	0.507692	0.5
KRT16	0.507692	0.2
S100B	0.507692	0.2
ACTG2	0.5	0.4
ACTG2	0.5	0.5
ACTG2	0.5	0.6
ACTG2	0.5	0.7
ACTG2	0.5	0.8
ACTG2	0.5	0.9
C2orf88	0.5	0.2
C2orf88	0.5	0.5
C2orf88	0.5	0.6
C2orf88	0.5	0.7
C2orf88	0.5	0.8
C2orf88	0.5	0.9
CD1E	0.5	0.1
CRABP1	0.5	0.1
FAM19A3	0.5	0.3
FAM19A3	0.5	0.5
FAM19A3	0.5	0.6
FAM19A3	0.5	0.7
FAM19A3	0.5	0.8
FAM19A3	0.5	0.9
FAM3D	0.5	0.5
FAM3D	0.5	0.6
FAM3D	0.5	0.7
FAM3D	0.5	0.8
FAM3D	0.5	0.9
GFRA3	0.5	0.1
GFRA3	0.5	0.2
GFRA3	0.5	0.3
GFRA3	0.5	0.4
GFRA3	0.5	0.5
GFRA3	0.5	0.6
GFRA3	0.5	0.7
GFRA3	0.5	0.8
GFRA3	0.5	0.9
GPRC5D	0.5	0.1
HAS1	0.5	0.3
HAS1	0.5	0.4
HAS1	0.5	0.5
HAS1	0.5	0.6
HAS1	0.5	0.7
HAS1	0.5	0.8
HAS1	0.5	0.9
KRT16	0.5	0.1
KRTDAP	0.5	0.1
MIA	0.5	0.1
MIA	0.5	0.3
MIA	0.5	0.4
MIA	0.5	0.5
MIA	0.5	0.6
MIA	0.5	0.7
MIA	0.5	0.8
MIA	0.5	0.9
MLC1	0.5	0.2
MLC1	0.5	0.3
MLC1	0.5	0.4
MLC1	0.5	0.5
MLC1	0.5	0.6
MLC1	0.5	0.7
MLC1	0.5	0.8
MLC1	0.5	0.9
PRG4	0.5	0.4
PRG4	0.5	0.5
PRG4	0.5	0.6
PRG4	0.5	0.7
PRG4	0.5	0.8
PRG4	0.5	0.9
S100B	0.5	0.3
S100B	0.5	0.4
S100B	0.5	0.5
S100B	0.5	0.6
S100B	0.5	0.7
S100B	0.5	0.8
S100B	0.5	0.9
SCRG1	0.5	0.3
SCRG1	0.5	0.4
SCRG1	0.5	0.5
SCRG1	0.5	0.6
SCRG1	0.5	0.7
SCRG1	0.5	0.8
SCRG1	0.5	0.9
SERPINE2	0.5	0.7
SERPINE2	0.5	0.8
SERPINE2	0.5	0.9
SLC22A31	0.5	0.1
TM4SF4	0.5	0.3
TUBB4A	0.5	0.3
TUBB4A	0.5	0.4
TUBB4A	0.5	0.5
TUBB4A	0.5	0.6
TUBB4A	0.5	0.7
TUBB4A	0.5	0.8
TUBB4A	0.5	0.9
VRTN	0.5	0.1
VRTN	0.5	0.9
TM4SF4	0.484615	0.2
MUC15	0.482143	0.1
SERPINE2	0.482143	0.4
SMTNL2	0.482143	0.1
ANXA10	0.470588	0.1
BEX1	0.470588	0.6
BEX1	0.470588	0.7
BEX1	0.470588	0.8
BEX1	0.470588	0.9
HAND2	0.470588	0.9
KRT16	0.470588	0.8
KRT16	0.470588	0.9
KRTDAP	0.470588	0.2
KRTDAP	0.470588	0.3
KRTDAP	0.470588	0.4
KRTDAP	0.470588	0.5
KRTDAP	0.470588	0.6
KRTDAP	0.470588	0.7
KRTDAP	0.470588	0.8
KRTDAP	0.470588	0.9
MUC15	0.470588	0.4
MUC15	0.470588	0.5
PLA2G2D	0.470588	0.2
PLA2G2D	0.470588	0.6
PLA2G2D	0.470588	0.7
PLA2G2D	0.470588	0.8
PLA2G2D	0.470588	0.9
TUBB4A	0.470588	0.1
CD1E	0.469231	0.5
CD1E	0.46875	0.2
FAM19A3	0.46875	0.4
GPRC5D	0.46875	0.9
KRT16	0.46875	0.4
KRT16	0.46875	0.5
KRT16	0.46875	0.6
KRT16	0.46875	0.7
MUC15	0.46875	0.3
FAM3D	0.466667	0.4
KRT16	0.466667	0.3
FAM3D	0.464286	0.3
ZCCHC12	0.464286	0.8
ZCCHC12	0.464286	0.9
ACTG2	0.458333	0.2
FAM3D	0.446154	0.2
ANXA10	0.441176	0.2
HAS1	0.441176	0.1
PLA2G2D	0.441176	0.5
TM4SF4	0.441176	0.4
TM4SF4	0.441176	0.5
TM4SF4	0.441176	0.6
TM4SF4	0.441176	0.7
CD1E	0.4375	0.3
TUBB4A	0.433333	0.2
SERPINE2	0.428571	0.1
TM4SF4	0.428571	0.1
VGLL1	0.415584	0.3
BEX1	0.411765	0.3
BEX1	0.411765	0.4
BEX1	0.411765	0.5
FAM3D	0.40625	0.1
PLA2G2D	0.40625	0.3
C2orf88	0.38961	0.4
HAND2	0.388889	0.3
ANXA10	0.382353	0.6
C2orf88	0.375	0.3
MLC1	0.366667	0.1
CD1E	0.346154	0.4
PLA2G2D	0.346154	0.4
MUC15	0.324675	0.2
ACTG2	0.3125	0.1
