## Supplementary_Table_HNSCC_MTEN_12a for "ImaGene: A web-based software platform for tumor radiogenomic evaluation and reporting"

### Sheet: Supplementary_Table_HNSCC_MTEN_
Genes	RMSE between observed and predicted values	Observed Mean	Observed Stdev	Ratio_of_RMSE_and_Stdev	Calculated R^2
NANOG	0.284354	-0.0271184	0.333247	0.853283	0.271908
HIST1H4D	0.704445	-0.0447232	0.791169	0.890385	0.207215
PSMB11	0.728849	0.0140393	0.791071	0.921345	0.151123
C1QL1	0.625348	-0.0534852	0.641731	0.974472	0.0504051
DPPA3	1.28609	0.222493	1.31467	0.978264	0.0429989
PVALB	0.877482	-0.0143801	0.894325	0.981166	0.0373125
POU5F1	0.367939	-0.123293	0.374698	0.98196	0.0357544
SLC3A1	0.94612	0.0708959	0.946958	0.999115	0.00176994
MMP9	1.40481	0.0969855	1.40475	1.00004	-7.32933e-05
FABP7	1.02486	-0.0015463	1.0236	1.00124	-0.00247159
AZGP1	0.60483	-0.0122186	0.601807	1.00502	-0.0100715
LAMP5	1.73984	0.225893	1.72669	1.00762	-0.0152921
ATP6V0D2	2.08154	0.316703	2.05391	1.01345	-0.0270781
SERPINB10	0.765346	0.0448647	0.754162	1.01483	-0.0298775
TMEM52B	0.73258	-0.00778951	0.72129	1.01565	-0.0315514
SP7	1.94102	0.283447	1.90885	1.01685	-0.0339866
CADM3	1.93177	0.263772	1.89891	1.01731	-0.0349099
MYH11	2.07533	0.343589	2.02855	1.02306	-0.0466474
MMP8	2.14776	0.387766	2.09814	1.02365	-0.0478556
DCSTAMP	2.01233	0.371782	1.95785	1.02783	-0.0564297
ADRA2C	0.804179	0.0395963	0.778049	1.03358	-0.0682947
G6PC	0.410191	-0.0669461	0.395429	1.03733	-0.0760576
C8B	1.07711	0.165348	1.02414	1.05172	-0.106118
TYR	1.00442	0.160511	0.94891	1.0585	-0.120415
DCT	1.14653	0.223654	1.08084	1.06078	-0.125264
BIRC7	0.578609	0.0147648	0.539947	1.0716	-0.148332
CDH16	0.478765	-0.169361	0.427573	1.11973	-0.253792
EEF1A2	0.473961	-0.0966123	0.421898	1.1234	-0.262031
GFRA3	0.527102	-0.0328841	0.468125	1.12598	-0.267842
KLK4	0.506663	-0.174742	0.445852	1.13639	-0.291389
CEACAM6	0.445591	-0.210687	0.391076	1.1394	-0.298226
CYP17A1	0.32823	-0.0650367	0.286164	1.147	-0.315608
HIST1H3G	0.299874	-0.102656	0.260763	1.14999	-0.322469
VTCN1	0.471872	0.00820293	0.407082	1.15916	-0.343645
SERPINA1	0.295649	-0.0715497	0.253377	1.16683	-0.3615
PANX3	0.333185	-0.0600197	0.283845	1.17383	-0.377871
PGLYRP2	0.781331	-0.13592	0.658098	1.18726	-0.409575
C18orf42	0.331977	-0.0762977	0.274495	1.20941	-0.46267
SLC22A31	0.277502	-0.112331	0.222611	1.24658	-0.553955
MAL	0.274561	-0.191931	0.218922	1.25415	-0.572893
2021-03-11	0.357618	-0.0429349	0.270075	1.32414	-0.753357
PRDM14	0.286448	-0.114916	0.213978	1.33868	-0.792068
PEG3	0.23777	-0.175063	0.166678	1.42652	-1.03497
LIN28A	0.346555	-0.151258	0.215155	1.61072	-1.59442
STMN2	0.346238	-0.132503	0.200653	1.72555	-1.97753
GATA3	0.408023	-0.190833	0.233459	1.74773	-2.05455
AGXT	0.362226	-0.225521	0.189865	1.90781	-2.63974
INSC	0.31304	-0.239874	0.145616	2.14976	-3.62147
CUX2	0.344899	-0.214982	0.121935	2.82854	-7.00065
IGLL1	0.231302	-0.153119	0.0764236	3.02658	-8.16018
NPY	0.291283	-0.21088	0.0799843	3.64175	-12.2623
ITLN1	0.0962094	-0.093197	0.0186658	5.1543	-25.5669
TSHR	0.277892	-0.120841	0.0511335	5.43463	-28.5352
SLC26A7	0.270732	-0.100005	0.0211267	12.8147	-163.216
