## Supplementary_Table_HNSCC_MTEN_12 for "ImaGene: A web-based software platform for tumor radiogenomic evaluation and reporting"

### Sheet: test_eval_AUC_values
label	AUC_value	decision_threshold
C18orf42	nan	0.1
CDH16	nan	0.1
DPPA3	nan	0.1
PSMB11	nan	0.1
PVALB	nan	0.1
NANOG	1	0.5
SLC3A1	0.809524	0.1
STMN2	0.775	0.1
NANOG	0.75	0.4
PANX3	0.725	0.4
AGXT	0.710526	0.1
HIST1H4D	0.710526	0.1
2021-03-11	0.708333	0.1
MYH11	0.701754	0.1
2021-03-11	0.7	0.2
PANX3	0.7	0.3
C1QL1	0.666667	0.1
DPPA3	0.666667	0.3
G6PC	0.666667	0.4
ADRA2C	0.657895	0.1
CUX2	0.652778	0.1
GFRA3	0.65	0.1
PANX3	0.65	0.2
IGLL1	0.640351	0.2
DCSTAMP	0.625	0.1
PANX3	0.625	0.1
G6PC	0.605882	0.1
PGLYRP2	0.605263	0.2
VTCN1	0.605263	0.2
SERPINA1	0.604167	0.1
BIRC7	0.6	0.2
STMN2	0.6	0.2
VTCN1	0.6	0.3
ITLN1	0.590909	0.1
GFRA3	0.588235	0.2
PGLYRP2	0.588235	0.3
KLK4	0.583333	0.2
PGLYRP2	0.583333	0.5
PVALB	0.583333	0.2
SLC3A1	0.578947	0.2
CEACAM6	0.575	0.1
MAL	0.575	0.1
C8B	0.571429	0.1
DPPA3	0.571429	0.2
EEF1A2	0.571429	0.1
IGLL1	0.571429	0.1
G6PC	0.566667	0.2
NANOG	0.5625	0.3
TSHR	0.5625	0.1
CYP17A1	0.558333	0.2
GATA3	0.558333	0.3
BIRC7	0.555556	0.1
GFRA3	0.555556	0.3
HIST1H4D	0.555556	0.2
MAL	0.555556	0.2
PSMB11	0.555556	0.2
PVALB	0.555556	0.3
CEACAM6	0.552632	0.2
TMEM52B	0.552632	0.1
CDH16	0.55	0.2
EEF1A2	0.55	0.2
PEG3	0.55	0.1
DCT	0.545455	0.2
GATA3	0.54386	0.1
CDH16	0.541667	0.4
HIST1H4D	0.538462	0.4
G6PC	0.533333	0.3
KLK4	0.533333	0.3
SLC3A1	0.533333	0.3
TYR	0.533333	0.2
CDH16	0.529412	0.3
HIST1H4D	0.529412	0.3
PSMB11	0.529412	0.4
PSMB11	0.527778	0.3
SP7	0.527778	0.1
FABP7	0.526316	0.2
INSC	0.526316	0.2
INSC	0.525	0.1
PGLYRP2	0.525	0.1
AZGP1	0.52381	0.1
C1QL1	0.521368	0.2
SLC22A31	0.521368	0.2
LAMP5	0.510417	0.1
GATA3	0.508929	0.2
PGLYRP2	0.508929	0.4
ADRA2C	0.5	0.4
ADRA2C	0.5	0.5
ADRA2C	0.5	0.6
ADRA2C	0.5	0.7
ADRA2C	0.5	0.8
ADRA2C	0.5	0.9
ATP6V0D2	0.5	0.2
ATP6V0D2	0.5	0.3
ATP6V0D2	0.5	0.4
ATP6V0D2	0.5	0.5
ATP6V0D2	0.5	0.6
ATP6V0D2	0.5	0.7
ATP6V0D2	0.5	0.8
ATP6V0D2	0.5	0.9
AZGP1	0.5	0.2
AZGP1	0.5	0.3
AZGP1	0.5	0.4
AZGP1	0.5	0.5
AZGP1	0.5	0.6
AZGP1	0.5	0.7
AZGP1	0.5	0.8
AZGP1	0.5	0.9
BIRC7	0.5	0.9
C18orf42	0.5	0.6
C18orf42	0.5	0.7
C1QL1	0.5	0.5
C1QL1	0.5	0.6
C1QL1	0.5	0.7
C1QL1	0.5	0.8
C1QL1	0.5	0.9
C8B	0.5	0.3
C8B	0.5	0.4
C8B	0.5	0.5
C8B	0.5	0.6
C8B	0.5	0.7
C8B	0.5	0.8
C8B	0.5	0.9
CADM3	0.5	0.1
CADM3	0.5	0.2
CADM3	0.5	0.3
CADM3	0.5	0.4
CADM3	0.5	0.5
CADM3	0.5	0.6
CADM3	0.5	0.7
CADM3	0.5	0.8
CADM3	0.5	0.9
CEACAM6	0.5	0.5
CEACAM6	0.5	0.6
CEACAM6	0.5	0.7
CEACAM6	0.5	0.8
CEACAM6	0.5	0.9
CYP17A1	0.5	0.4
CYP17A1	0.5	0.5
CYP17A1	0.5	0.6
CYP17A1	0.5	0.7
CYP17A1	0.5	0.8
CYP17A1	0.5	0.9
DCSTAMP	0.5	0.2
DCSTAMP	0.5	0.3
DCSTAMP	0.5	0.4
DCSTAMP	0.5	0.5
DCSTAMP	0.5	0.6
DCSTAMP	0.5	0.7
DCSTAMP	0.5	0.8
DCSTAMP	0.5	0.9
DCT	0.5	0.1
DCT	0.5	0.4
DCT	0.5	0.5
DCT	0.5	0.6
DCT	0.5	0.7
DCT	0.5	0.8
DCT	0.5	0.9
DPPA3	0.5	0.4
DPPA3	0.5	0.5
DPPA3	0.5	0.6
DPPA3	0.5	0.7
DPPA3	0.5	0.8
DPPA3	0.5	0.9
EEF1A2	0.5	0.3
EEF1A2	0.5	0.4
EEF1A2	0.5	0.5
EEF1A2	0.5	0.6
EEF1A2	0.5	0.7
EEF1A2	0.5	0.8
FABP7	0.5	0.3
FABP7	0.5	0.4
FABP7	0.5	0.5
FABP7	0.5	0.6
FABP7	0.5	0.7
FABP7	0.5	0.8
FABP7	0.5	0.9
G6PC	0.5	0.5
G6PC	0.5	0.6
G6PC	0.5	0.7
G6PC	0.5	0.8
G6PC	0.5	0.9
GFRA3	0.5	0.4
GFRA3	0.5	0.5
GFRA3	0.5	0.6
GFRA3	0.5	0.7
GFRA3	0.5	0.8
GFRA3	0.5	0.9
HIST1H3G	0.5	0.5
HIST1H4D	0.5	0.5
HIST1H4D	0.5	0.6
HIST1H4D	0.5	0.7
HIST1H4D	0.5	0.8
HIST1H4D	0.5	0.9
INSC	0.5	0.3
KLK4	0.5	0.4
KLK4	0.5	0.5
KLK4	0.5	0.6
KLK4	0.5	0.7
KLK4	0.5	0.8
KLK4	0.5	0.9
LAMP5	0.5	0.2
LAMP5	0.5	0.3
LAMP5	0.5	0.4
LAMP5	0.5	0.5
LAMP5	0.5	0.6
LAMP5	0.5	0.7
LAMP5	0.5	0.8
LAMP5	0.5	0.9
MAL	0.5	0.3
MAL	0.5	0.4
MMP8	0.5	0.2
MMP8	0.5	0.3
MMP8	0.5	0.4
MMP8	0.5	0.5
MMP8	0.5	0.6
MMP8	0.5	0.7
MMP8	0.5	0.8
MMP8	0.5	0.9
MMP9	0.5	0.1
MMP9	0.5	0.2
MMP9	0.5	0.3
MMP9	0.5	0.4
MMP9	0.5	0.5
MMP9	0.5	0.6
MMP9	0.5	0.7
MMP9	0.5	0.8
MMP9	0.5	0.9
MYH11	0.5	0.2
MYH11	0.5	0.3
MYH11	0.5	0.4
MYH11	0.5	0.5
MYH11	0.5	0.6
MYH11	0.5	0.7
MYH11	0.5	0.8
MYH11	0.5	0.9
NANOG	0.5	0.6
NANOG	0.5	0.7
NANOG	0.5	0.8
NANOG	0.5	0.9
PANX3	0.5	0.9
PEG3	0.5	0.3
PGLYRP2	0.5	0.8
PGLYRP2	0.5	0.9
POU5F1	0.5	0.5
POU5F1	0.5	0.6
POU5F1	0.5	0.7
POU5F1	0.5	0.8
PSMB11	0.5	0.5
PSMB11	0.5	0.6
PSMB11	0.5	0.7
PSMB11	0.5	0.8
PSMB11	0.5	0.9
PVALB	0.5	0.9
SERPINA1	0.5	0.4
SERPINA1	0.5	0.5
SERPINA1	0.5	0.6
SERPINA1	0.5	0.7
SERPINA1	0.5	0.8
SERPINB10	0.5	0.2
SERPINB10	0.5	0.3
SERPINB10	0.5	0.4
SERPINB10	0.5	0.5
SERPINB10	0.5	0.6
SERPINB10	0.5	0.7
SERPINB10	0.5	0.8
SERPINB10	0.5	0.9
SLC22A31	0.5	0.3
SLC3A1	0.5	0.4
SLC3A1	0.5	0.5
SLC3A1	0.5	0.6
SLC3A1	0.5	0.7
SLC3A1	0.5	0.8
SLC3A1	0.5	0.9
SP7	0.5	0.2
SP7	0.5	0.3
SP7	0.5	0.4
SP7	0.5	0.5
SP7	0.5	0.6
SP7	0.5	0.7
SP7	0.5	0.8
SP7	0.5	0.9
TMEM52B	0.5	0.2
TMEM52B	0.5	0.3
TMEM52B	0.5	0.4
TMEM52B	0.5	0.5
TMEM52B	0.5	0.6
TMEM52B	0.5	0.7
TMEM52B	0.5	0.8
TMEM52B	0.5	0.9
TYR	0.5	0.4
TYR	0.5	0.5
TYR	0.5	0.6
TYR	0.5	0.7
TYR	0.5	0.8
TYR	0.5	0.9
VTCN1	0.5	0.4
VTCN1	0.5	0.5
VTCN1	0.5	0.6
VTCN1	0.5	0.7
VTCN1	0.5	0.8
VTCN1	0.5	0.9
PEG3	0.491667	0.2
KLK4	0.491228	0.1
NPY	0.491228	0.1
SLC22A31	0.486111	0.1
LIN28A	0.479167	0.2
PRDM14	0.479167	0.2
CYP17A1	0.476471	0.1
POU5F1	0.476471	0.1
2021-03-11	0.47619	0.3
2021-03-11	0.47619	0.4
2021-03-11	0.47619	0.5
2021-03-11	0.47619	0.6
2021-03-11	0.47619	0.7
2021-03-11	0.47619	0.8
2021-03-11	0.47619	0.9
CDH16	0.47619	0.8
CDH16	0.47619	0.9
PANX3	0.47619	0.5
PANX3	0.47619	0.6
PANX3	0.47619	0.7
PANX3	0.47619	0.8
PVALB	0.47619	0.4
PVALB	0.47619	0.5
PVALB	0.47619	0.6
PVALB	0.47619	0.7
PVALB	0.47619	0.8
SERPINA1	0.47619	0.3
STMN2	0.47619	0.3
STMN2	0.47619	0.4
STMN2	0.47619	0.5
BIRC7	0.475	0.4
BIRC7	0.475	0.5
BIRC7	0.475	0.6
BIRC7	0.475	0.7
BIRC7	0.475	0.8
C1QL1	0.475	0.4
CDH16	0.475	0.5
CDH16	0.475	0.6
CDH16	0.475	0.7
HIST1H3G	0.475	0.4
PGLYRP2	0.475	0.7
C18orf42	0.473684	0.3
C18orf42	0.473684	0.4
C18orf42	0.473684	0.5
DCT	0.473684	0.3
PGLYRP2	0.473684	0.6
TYR	0.472222	0.3
BIRC7	0.470588	0.3
GATA3	0.470588	0.4
POU5F1	0.466667	0.4
LIN28A	0.464912	0.1
MMP8	0.464706	0.1
POU5F1	0.464286	0.3
HIST1H3G	0.461905	0.2
HIST1H3G	0.461538	0.3
AGXT	0.458333	0.2
C1QL1	0.458333	0.3
SERPINA1	0.454545	0.2
PRDM14	0.452381	0.3
LIN28A	0.45	0.3
POU5F1	0.447917	0.2
C18orf42	0.447368	0.2
CYP17A1	0.447368	0.3
CEACAM6	0.444444	0.4
TYR	0.444444	0.1
SLC26A7	0.435897	0.1
ADRA2C	0.430556	0.2
NPY	0.430556	0.2
C8B	0.429412	0.2
CEACAM6	0.428571	0.3
NANOG	0.42735	0.2
CUX2	0.42381	0.2
ADRA2C	0.416667	0.3
CUX2	0.4	0.3
HIST1H3G	0.388889	0.1
NANOG	0.375	0.1
AGXT	0.363636	0.3
ATP6V0D2	0.361111	0.1
FABP7	0.325	0.1
PRDM14	0.298246	0.1
SERPINB10	0.275	0.1
VTCN1	0.214286	0.1
