## Supplementary_table_BC-Radiomic_features for "ImaGene: A web-based software platform for tumor radiogenomic evaluation and reporting"

ID	Maximum_enhancement_(K1)	Time_to_peak_(K2)	Uptake_rate_(K3)	Washout_rate_(K4)	Curve_shape_index_(K5)	E1_(K6)	Signal_Enhancement_Ratio_(SER)_(K7)	Maximum_enhancement-variance_(E1)	Enhancement-Variance_Time_to_Peak_(E2)	Enhancement-variance_Increasing_Rate_(E3)	Enhancement-variance_Decreasing_Rate_(E4)	Contrast_(T1)	Correlation_(T2)	Difference_Entropy_(T3)	Difference_Variance_(T4)	Energy_(T5)	Entropy_(T6)	Homogeneity_(T7)	IMC1_(T8)	IMC2_(T9)	Maximum_Correlation_Coefficient_(T10)	Sum_Average_(T11)	Sum_Entropy_(T12)	Sum_Variance_(T13)	Variance_(T14)	Sphericity_(G1)	Irregularity_(G2)	Margin_Sharpness_(M1)	Variance_of_Margin_Sharpness_(M2)	Variance_of_Radial_Gradient_Histogram_(vRGH)_(M3)	Size-Lesion_volume_(S1)	Effective_Diameter_(S2)	Surface_Area_(S3)	Surface_Area_to_Volume_ratio_(G3)	Volume_of_most_enhancing_voxels_(S4)	Maximum_Diameter_(S5)
TCGA-AO-A03M	1.60E+00	1.45E+02	1.10E-02	8.09E-04	-1.00E-01	1.55E+00	1.11E+00	1.26E-01	6.00E+01	2.10E-03	1.63E-04	4.37E+01	7.02E-01	2.64E+00	2.08E+01	2.15E-03	6.47E+00	3.19E-01	-1.17E-01	7.43E-01	7.15E-01	3.63E+01	4.09E+00	2.49E+02	7.32E+01	6.16E-01	6.42E-01	1.89E-01	1.43E-04	1.49E-02	3.14E+03	1.82E+01	2.90E+03	9.23E-01	2.22E+01	2.76E+01
TCGA-AO-A03V	4.07E+00	1.45E+02	2.81E-02	1.51E-03	-7.31E-03	3.97E+00	1.01E+00	4.05E+00	2.30E+02	1.77E-02	0.00E+00	2.73E+01	8.16E-01	2.42E+00	1.25E+01	2.40E-03	6.30E+00	3.45E-01	-1.66E-01	8.24E-01	8.20E-01	3.62E+01	4.10E+00	2.70E+02	7.43E+01	8.50E-01	4.52E-01	2.67E-01	3.71E-04	1.12E-02	1.12E+03	1.29E+01	9.54E+02	8.50E-01	1.12E+02	2.13E+01
TCGA-AO-A0J9	1.30E+00	1.68E+02	7.74E-03	6.67E-04	-1.47E-01	1.27E+00	1.17E+00	5.34E-01	6.00E+01	8.91E-03	6.99E-04	3.45E+01	7.68E-01	2.54E+00	1.54E+01	2.07E-03	6.42E+00	3.22E-01	-1.34E-01	7.76E-01	7.71E-01	3.58E+01	4.10E+00	2.64E+02	7.45E+01	5.56E-01	7.16E-01	2.70E-01	3.23E-04	5.21E-03	8.21E+03	2.50E+01	6.92E+03	8.43E-01	2.36E+02	4.13E+01
TCGA-AO-A0JI	7.59E-01	6.00E+01	1.26E-02	4.79E-04	-1.50E-01	7.59E-01	1.18E+00	3.80E-02	2.98E+02	1.27E-04	0.00E+00	3.51E+01	7.64E-01	2.55E+00	1.46E+01	2.05E-03	6.41E+00	3.05E-01	-1.31E-01	7.70E-01	7.67E-01	3.64E+01	4.09E+00	2.62E+02	7.44E+01	8.65E-01	4.32E-01	1.79E-01	4.07E-04	2.06E-02	5.70E+02	1.03E+01	5.85E+02	1.03E+00	1.23E+02	1.14E+01
TCGA-AO-A0JM	3.35E+00	6.00E+01	5.59E-02	9.20E-04	-8.01E-02	3.35E+00	1.09E+00	2.33E+00	6.00E+01	3.88E-02	1.72E-03	3.83E+01	7.49E-01	2.56E+00	1.87E+01	2.16E-03	6.43E+00	3.33E-01	-1.34E-01	7.76E-01	7.64E-01	3.53E+01	4.11E+00	2.67E+02	7.64E+01	5.05E-01	8.05E-01	3.15E-01	4.09E-04	4.07E-03	1.97E+04	3.35E+01	1.81E+04	9.19E-01	2.45E+02	6.86E+01
TCGA-AO-A12D	2.13E+00	1.66E+02	1.28E-02	5.82E-04	1.06E-02	2.04E+00	9.89E-01	1.44E-01	2.76E+02	5.23E-04	0.00E+00	4.02E+01	7.27E-01	2.59E+00	1.89E+01	1.93E-03	6.46E+00	3.17E-01	-1.21E-01	7.51E-01	7.47E-01	3.55E+01	4.10E+00	2.54E+02	7.36E+01	8.17E-01	6.02E-01	2.06E-01	1.08E-04	1.01E-02	7.03E+03	2.38E+01	4.46E+03	6.35E-01	6.04E+01	3.13E+01
TCGA-AO-A12E	1.01E+00	5.40E+02	1.88E-03	0.00E+00	3.69E-01	7.41E-01	7.31E-01	1.15E-01	5.40E+02	2.13E-04	0.00E+00	4.74E+01	6.88E-01	2.68E+00	2.16E+01	1.92E-03	6.52E+00	3.00E-01	-1.02E-01	7.10E-01	6.99E-01	3.65E+01	4.09E+00	2.57E+02	7.61E+01	2.69E-01	7.93E-01	1.58E-01	1.45E-04	4.98E-03	4.31E+03	2.02E+01	6.20E+03	1.44E+00	1.08E+02	5.52E+01
TCGA-AO-A12F	1.18E+00	6.00E+01	1.97E-02	2.69E-04	-1.03E-01	1.18E+00	1.11E+00	1.98E+00	1.73E+02	1.15E-02	1.57E-03	3.13E+01	7.96E-01	2.48E+00	1.46E+01	2.23E-03	6.36E+00	3.42E-01	-1.57E-01	8.13E-01	8.08E-01	3.42E+01	4.12E+00	2.75E+02	7.65E+01	5.68E-01	7.85E-01	1.95E-01	1.25E-04	3.11E-03	8.23E+04	5.40E+01	4.25E+04	5.17E-01	6.10E+02	9.16E+01
TCGA-AR-A1AN	1.35E+00	6.00E+01	2.26E-02	5.97E-04	-1.60E-01	1.35E+00	1.19E+00	1.52E+00	6.00E+01	2.53E-02	8.26E-04	3.21E+01	7.82E-01	2.50E+00	1.40E+01	2.03E-03	6.39E+00	3.20E-01	-1.40E-01	7.86E-01	7.92E-01	3.58E+01	4.10E+00	2.63E+02	7.37E+01	8.78E-01	4.74E-01	2.26E-01	1.91E-04	1.61E-02	2.26E+03	1.63E+01	1.58E+03	7.00E-01	1.30E+02	2.04E+01
TCGA-AR-A1AQ	2.12E+00	6.00E+01	3.53E-02	6.29E-04	-1.15E-01	2.12E+00	1.13E+00	1.67E-01	4.48E+02	3.73E-04	0.00E+00	5.42E+01	6.41E-01	2.74E+00	2.48E+01	1.71E-03	6.59E+00	2.90E-01	-8.48E-02	6.65E-01	6.46E-01	3.58E+01	4.09E+00	2.48E+02	7.55E+01	5.92E-01	7.50E-01	1.79E-01	8.50E-05	8.65E-03	6.08E+03	2.26E+01	6.43E+03	1.06E+00	9.08E+01	3.77E+01
TCGA-AR-A1AX	2.16E+00	1.95E+02	1.11E-02	1.36E-03	-1.22E-01	2.15E+00	1.14E+00	1.52E-01	6.00E+01	2.53E-03	2.97E-07	4.09E+01	7.22E-01	2.62E+00	1.81E+01	1.91E-03	6.49E+00	3.05E-01	-1.13E-01	7.34E-01	7.25E-01	3.58E+01	4.09E+00	2.53E+02	7.35E+01	7.06E-01	5.35E-01	2.34E-01	1.42E-04	1.29E-02	2.93E+03	1.77E+01	2.13E+03	7.27E-01	1.64E+02	2.36E+01
TCGA-AR-A24S	2.20E+00	6.00E+01	3.66E-02	1.01E-03	-1.09E-01	2.20E+00	1.12E+00	2.12E-01	6.00E+01	3.53E-03	3.25E-04	3.04E+01	7.96E-01	2.47E+00	1.38E+01	2.09E-03	6.36E+00	3.31E-01	-1.51E-01	8.04E-01	8.20E-01	3.53E+01	4.10E+00	2.68E+02	7.47E+01	7.22E-01	5.91E-01	1.94E-01	1.00E-04	1.23E-02	5.99E+03	2.25E+01	3.90E+03	6.51E-01	1.07E+02	3.60E+01
TCGA-AR-A24X	1.44E+00	6.00E+01	2.40E-02	1.02E-03	-1.66E-01	1.44E+00	1.20E+00	1.15E-01	2.96E+02	3.89E-04	0.00E+00	3.99E+01	7.30E-01	2.60E+00	1.79E+01	1.85E-03	6.47E+00	3.03E-01	-1.18E-01	7.45E-01	7.62E-01	3.58E+01	4.08E+00	2.55E+02	7.38E+01	7.40E-01	4.90E-01	1.78E-01	9.04E-05	1.67E-02	1.32E+03	1.36E+01	1.14E+03	8.66E-01	1.47E+02	1.92E+01
TCGA-BH-A0AW	1.04E+00	6.00E+01	1.73E-02	8.88E-04	-2.00E-01	1.04E+00	1.25E+00	1.10E-01	6.00E+01	1.83E-03	5.84E-05	3.63E+01	7.54E-01	2.57E+00	1.54E+01	1.96E-03	6.44E+00	3.07E-01	-1.25E-01	7.59E-01	7.57E-01	3.60E+01	4.10E+00	2.59E+02	7.39E+01	7.72E-01	5.60E-01	1.84E-01	2.06E-04	1.46E-02	1.63E+03	1.46E+01	1.52E+03	9.33E-01	6.97E+01	2.25E+01
TCGA-BH-A0AZ	1.69E+00	1.36E+02	1.24E-02	1.29E-03	-8.78E-02	1.64E+00	1.10E+00	2.14E-01	6.00E+01	3.56E-03	3.31E-04	2.62E+01	8.22E-01	2.41E+00	1.16E+01	2.27E-03	6.31E+00	3.45E-01	-1.64E-01	8.22E-01	8.23E-01	3.56E+01	4.10E+00	2.68E+02	7.34E+01	3.79E-01	6.49E-01	2.37E-01	2.55E-04	7.20E-03	4.79E+03	2.09E+01	3.92E+03	8.18E-01	9.82E+01	3.61E+01
TCGA-BH-A0B1	1.74E+00	1.68E+02	1.04E-02	6.41E-04	-4.17E-02	1.68E+00	1.04E+00	9.46E-02	3.84E+02	2.46E-04	0.00E+00	4.29E+01	7.09E-01	2.63E+00	2.00E+01	1.90E-03	6.49E+00	3.12E-01	-1.12E-01	7.32E-01	7.18E-01	3.57E+01	4.09E+00	2.52E+02	7.37E+01	4.98E-01	7.16E-01	1.82E-01	1.05E-04	6.01E-03	6.03E+03	2.26E+01	5.64E+03	9.36E-01	3.74E+01	5.19E+01
TCGA-BH-A0B3	1.60E+00	1.58E+02	1.01E-02	4.66E-04	-1.76E-02	1.53E+00	1.02E+00	1.40E-01	6.00E+01	2.34E-03	7.73E-05	2.29E+01	8.46E-01	2.34E+00	1.04E+01	2.40E-03	6.26E+00	3.61E-01	-1.82E-01	8.45E-01	8.48E-01	3.50E+01	4.11E+00	2.75E+02	7.44E+01	7.90E-01	5.68E-01	1.65E-01	1.29E-04	8.78E-03	5.53E+03	2.19E+01	3.50E+03	6.34E-01	7.12E+01	3.31E+01
TCGA-BH-A0B5	2.15E+00	1.42E+02	1.51E-02	6.20E-04	-1.17E-02	2.07E+00	1.01E+00	9.56E-01	3.07E+02	3.11E-03	0.00E+00	2.81E+01	8.14E-01	2.43E+00	1.36E+01	2.69E-03	6.27E+00	3.63E-01	-1.79E-01	8.41E-01	8.57E-01	3.54E+01	4.11E+00	2.74E+02	7.55E+01	3.67E-01	7.99E-01	2.53E-01	3.26E-04	3.47E-03	1.29E+04	2.91E+01	1.32E+04	1.03E+00	6.40E+01	6.92E+01
TCGA-BH-A0B6	1.12E+00	4.43E+02	2.52E-03	0.00E+00	6.70E-02	1.05E+00	9.37E-01	1.59E-01	6.00E+01	2.65E-03	1.80E-04	2.65E+01	8.24E-01	2.41E+00	1.25E+01	2.30E-03	6.31E+00	3.56E-01	-1.69E-01	8.29E-01	8.26E-01	3.46E+01	4.11E+00	2.75E+02	7.54E+01	8.63E-01	4.15E-01	1.88E-01	1.86E-04	9.28E-03	2.87E+03	1.76E+01	1.67E+03	5.82E-01	8.13E+01	2.10E+01
TCGA-BH-A0BG	1.55E+00	1.34E+02	1.16E-02	1.15E-03	3.23E-02	1.34E+00	9.69E-01	3.54E-01	2.08E+02	1.70E-03	3.65E-05	4.08E+01	7.26E-01	2.62E+00	1.73E+01	1.88E-03	6.49E+00	2.99E-01	-1.13E-01	7.34E-01	7.32E-01	3.58E+01	4.09E+00	2.57E+02	7.44E+01	7.12E-01	6.12E-01	2.54E-01	2.42E-04	7.62E-03	1.79E+03	1.51E+01	1.84E+03	1.03E+00	6.35E+01	2.18E+01
TCGA-BH-A0BJ	1.81E+00	1.52E+02	1.20E-02	9.59E-04	-6.43E-02	1.75E+00	1.07E+00	3.15E+00	2.43E+02	1.29E-02	4.95E-03	3.87E+01	7.38E-01	2.60E+00	1.63E+01	1.98E-03	6.46E+00	3.02E-01	-1.19E-01	7.46E-01	7.49E-01	3.63E+01	4.09E+00	2.57E+02	7.38E+01	5.28E-01	6.20E-01	2.59E-01	1.66E-04	8.46E-03	1.39E+03	1.39E+01	1.59E+03	1.14E+00	1.14E+02	2.94E+01
TCGA-BH-A0BM	1.43E+00	1.52E+02	9.39E-03	3.82E-04	1.12E-01	1.22E+00	8.99E-01	6.81E-02	3.36E+02	2.03E-04	0.00E+00	4.26E+01	7.22E-01	2.64E+00	1.89E+01	2.04E-03	6.44E+00	3.06E-01	-1.25E-01	7.59E-01	7.58E-01	3.62E+01	4.10E+00	2.64E+02	7.66E+01	4.61E-01	6.88E-01	1.25E-01	7.48E-05	1.02E-02	4.45E+02	9.47E+00	9.03E+02	2.03E+00	6.17E+01	1.47E+01
TCGA-BH-A0BQ	2.00E+00	6.00E+01	3.33E-02	1.37E-03	-1.52E-01	2.00E+00	1.18E+00	2.83E-01	6.00E+01	4.72E-03	8.15E-04	1.89E+01	8.73E-01	2.26E+00	8.12E+00	2.58E-03	6.18E+00	3.68E-01	-2.04E-01	8.68E-01	8.76E-01	3.56E+01	4.11E+00	2.78E+02	7.42E+01	8.46E-01	4.90E-01	1.98E-01	1.84E-04	2.64E-02	1.20E+03	1.32E+01	1.07E+03	8.91E-01	5.80E+01	2.10E+01
TCGA-BH-A0BT	1.29E+00	1.56E+02	8.28E-03	7.94E-04	-2.28E-02	1.17E+00	1.02E+00	7.27E-02	6.00E+01	1.21E-03	7.60E-05	2.98E+01	8.00E-01	2.46E+00	1.38E+01	2.24E-03	6.35E+00	3.44E-01	-1.54E-01	8.09E-01	8.03E-01	3.50E+01	4.11E+00	2.68E+02	7.44E+01	8.55E-01	4.62E-01	1.36E-01	1.04E-04	7.31E-03	4.64E+03	2.07E+01	2.50E+03	5.39E-01	5.73E+01	2.62E+01
TCGA-BH-A0C0	2.09E+00	6.00E+01	3.49E-02	6.26E-04	-7.87E-02	2.09E+00	1.09E+00	3.34E-01	6.00E+01	5.57E-03	3.28E-04	2.96E+01	8.00E-01	2.46E+00	1.32E+01	2.12E-03	6.37E+00	3.34E-01	-1.47E-01	7.98E-01	8.02E-01	3.55E+01	4.10E+00	2.67E+02	7.40E+01	7.59E-01	6.19E-01	2.24E-01	1.80E-04	1.05E-02	2.24E+03	1.62E+01	2.17E+03	9.70E-01	5.31E+01	2.55E+01
TCGA-BH-A0DE	1.33E+00	2.38E+02	5.58E-03	1.27E-05	5.49E-01	8.55E-01	6.46E-01	1.34E-01	3.27E+02	4.09E-04	0.00E+00	4.82E+01	6.87E-01	2.69E+00	2.18E+01	2.00E-03	6.50E+00	3.02E-01	-1.10E-01	7.29E-01	7.32E-01	3.61E+01	4.10E+00	2.60E+02	7.70E+01	5.06E-01	7.72E-01	1.23E-01	1.70E-04	4.33E-03	1.59E+03	1.45E+01	2.89E+03	1.82E+00	1.67E+01	2.92E+01
TCGA-BH-A0DG	1.56E+00	1.53E+02	1.02E-02	1.40E-03	-1.57E-01	1.54E+00	1.19E+00	1.68E-01	6.00E+01	2.81E-03	7.41E-05	3.88E+01	7.36E-01	2.57E+00	1.85E+01	1.98E-03	6.45E+00	3.23E-01	-1.25E-01	7.59E-01	7.53E-01	3.55E+01	4.10E+00	2.56E+02	7.37E+01	7.98E-01	5.78E-01	2.16E-01	1.28E-04	9.27E-03	2.37E+03	1.65E+01	2.04E+03	8.60E-01	4.94E+01	2.42E+01
TCGA-BH-A0DH	1.34E+00	1.74E+02	7.71E-03	3.78E-04	7.01E-02	1.17E+00	9.34E-01	2.04E-01	4.02E+02	5.08E-04	0.00E+00	2.69E+01	8.18E-01	2.42E+00	1.23E+01	2.25E-03	6.33E+00	3.47E-01	-1.61E-01	8.18E-01	8.19E-01	3.54E+01	4.10E+00	2.69E+02	7.40E+01	6.22E-01	6.94E-01	2.22E-01	2.94E-04	5.14E-03	8.31E+03	2.51E+01	6.49E+03	7.80E-01	1.71E+02	4.95E+01
TCGA-BH-A0DI	1.58E+00	1.39E+02	1.14E-02	2.99E-04	9.84E-02	1.40E+00	9.10E-01	1.79E-01	1.39E+02	1.29E-03	1.63E-04	3.74E+01	7.49E-01	2.58E+00	1.68E+01	2.14E-03	6.42E+00	3.21E-01	-1.33E-01	7.74E-01	7.81E-01	3.57E+01	4.10E+00	2.60E+02	7.44E+01	4.42E-01	8.39E-01	1.85E-01	1.76E-04	1.09E-03	2.58E+04	3.67E+01	2.62E+04	1.02E+00	1.69E+02	7.49E+01
TCGA-BH-A0DK	1.95E+00	6.00E+01	3.26E-02	1.59E-03	-2.17E-01	1.95E+00	1.28E+00	5.77E-01	6.00E+01	9.62E-03	6.96E-04	2.25E+01	8.48E-01	2.29E+00	1.17E+01	2.76E-03	6.18E+00	3.91E-01	-2.04E-01	8.68E-01	8.79E-01	3.55E+01	4.09E+00	2.73E+02	7.39E+01	7.36E-01	6.49E-01	2.34E-01	3.04E-04	3.35E-03	6.82E+03	2.35E+01	4.95E+03	7.26E-01	8.03E+01	4.19E+01
TCGA-BH-A0DT	1.76E+00	1.58E+02	1.11E-02	1.17E-03	-6.49E-02	1.64E+00	1.07E+00	8.18E-01	3.55E+02	2.30E-03	0.00E+00	3.21E+01	7.86E-01	2.51E+00	1.40E+01	2.12E-03	6.39E+00	3.24E-01	-1.43E-01	7.92E-01	7.91E-01	3.59E+01	4.10E+00	2.68E+02	7.50E+01	7.08E-01	5.97E-01	2.42E-01	1.82E-04	9.02E-03	9.42E+02	1.22E+01	1.15E+03	1.22E+00	6.54E+01	1.93E+01
TCGA-BH-A0DV	1.81E+00	1.59E+02	1.14E-02	1.16E-03	-8.65E-02	1.73E+00	1.09E+00	2.18E-01	6.00E+01	3.63E-03	2.08E-04	2.59E+01	8.25E-01	2.40E+00	1.19E+01	2.36E-03	6.30E+00	3.50E-01	-1.70E-01	8.30E-01	8.31E-01	3.55E+01	4.11E+00	2.69E+02	7.38E+01	6.72E-01	5.82E-01	1.86E-01	1.86E-04	1.03E-02	2.90E+03	1.77E+01	2.35E+03	8.11E-01	6.93E+01	2.91E+01
TCGA-BH-A0DX	1.42E+00	1.57E+02	9.10E-03	5.30E-04	1.40E-01	1.16E+00	8.78E-01	2.67E-01	2.53E+02	1.06E-03	4.67E-05	3.10E+01	7.94E-01	2.49E+00	1.36E+01	2.22E-03	6.37E+00	3.28E-01	-1.47E-01	7.98E-01	8.03E-01	3.63E+01	4.09E+00	2.70E+02	7.52E+01	5.09E-01	6.27E-01	1.64E-01	1.27E-04	3.69E-03	9.46E+02	1.22E+01	1.25E+03	1.32E+00	4.77E+01	3.35E+01
TCGA-BH-A0DZ	1.71E+00	1.50E+02	1.14E-02	1.12E-03	-6.98E-02	1.62E+00	1.08E+00	2.04E-01	2.41E+02	8.48E-04	8.98E-08	4.69E+01	6.88E-01	2.67E+00	2.21E+01	1.90E-03	6.52E+00	3.09E-01	-1.06E-01	7.19E-01	7.05E-01	3.56E+01	4.10E+00	2.54E+02	7.53E+01	6.11E-01	7.56E-01	1.99E-01	2.70E-04	9.38E-03	5.52E+03	2.19E+01	6.19E+03	1.12E+00	3.16E+01	3.83E+01
TCGA-BH-A0E0	1.56E+00	1.96E+02	7.94E-03	4.21E-04	1.30E-01	1.35E+00	8.85E-01	1.73E-01	6.00E+01	2.88E-03	4.15E-05	3.16E+01	7.90E-01	2.48E+00	1.54E+01	2.25E-03	6.36E+00	3.48E-01	-1.52E-01	8.06E-01	7.92E-01	3.48E+01	4.11E+00	2.69E+02	7.51E+01	6.60E-01	7.83E-01	2.09E-01	2.43E-04	4.15E-03	3.24E+04	3.96E+01	2.26E+04	6.97E-01	7.86E+02	6.68E+01
TCGA-BH-A0E1	1.99E+00	6.00E+01	3.32E-02	1.79E-03	-2.04E-01	1.99E+00	1.26E+00	2.06E-01	6.00E+01	3.43E-03	4.26E-04	1.60E+01	8.92E-01	2.17E+00	7.66E+00	2.90E-03	6.09E+00	4.03E-01	-2.29E-01	8.91E-01	8.93E-01	3.50E+01	4.11E+00	2.80E+02	7.40E+01	8.16E-01	6.03E-01	1.76E-01	2.42E-04	1.12E-02	1.03E+04	2.70E+01	5.75E+03	5.60E-01	7.48E+01	3.87E+01
TCGA-BH-A0E2	1.46E+00	6.00E+01	2.43E-02	1.26E-03	-2.40E-01	1.46E+00	1.32E+00	1.26E-01	6.00E+01	2.10E-03	1.49E-04	2.41E+01	8.37E-01	2.36E+00	1.11E+01	2.42E-03	6.27E+00	3.58E-01	-1.76E-01	8.37E-01	8.41E-01	3.56E+01	4.10E+00	2.71E+02	7.37E+01	5.63E-01	7.12E-01	1.82E-01	1.37E-04	5.40E-03	8.63E+03	2.55E+01	7.07E+03	8.19E-01	1.10E+02	6.12E+01
TCGA-BH-A0E9	1.55E+00	1.32E+02	1.17E-02	9.77E-04	-1.48E-01	1.49E+00	1.17E+00	2.54E-01	2.77E+02	9.19E-04	2.24E-04	3.44E+01	7.75E-01	2.53E+00	1.60E+01	2.21E-03	6.39E+00	3.34E-01	-1.45E-01	7.94E-01	7.99E-01	3.53E+01	4.11E+00	2.71E+02	7.63E+01	5.80E-01	7.35E-01	1.64E-01	1.82E-04	5.02E-03	5.81E+03	2.23E+01	5.89E+03	1.01E+00	8.43E+01	4.71E+01
TCGA-BH-A0EI	1.62E+00	2.10E+02	7.71E-03	5.24E-04	9.45E-02	1.44E+00	9.14E-01	1.82E-01	2.10E+02	8.66E-04	1.41E-04	3.88E+01	7.41E-01	2.59E+00	1.79E+01	1.95E-03	6.46E+00	3.19E-01	-1.24E-01	7.58E-01	7.52E-01	3.50E+01	4.10E+00	2.61E+02	7.48E+01	8.33E-01	4.84E-01	2.39E-01	2.31E-04	1.51E-02	3.78E+03	1.93E+01	2.27E+03	6.02E-01	7.42E+01	2.68E+01
TCGA-BH-A0GY	1.50E+00	2.47E+02	6.07E-03	7.23E-04	1.64E-01	1.23E+00	8.59E-01	6.15E-01	3.40E+02	1.81E-03	0.00E+00	3.66E+01	7.56E-01	2.56E+00	1.69E+01	2.30E-03	6.38E+00	3.27E-01	-1.42E-01	7.90E-01	8.07E-01	3.63E+01	4.10E+00	2.64E+02	7.51E+01	5.01E-01	7.78E-01	2.28E-01	2.98E-04	2.62E-03	4.84E+03	2.10E+01	6.23E+03	1.29E+00	4.67E+01	4.60E+01
TCGA-BH-A0GZ	3.28E+00	6.00E+01	5.46E-02	5.83E-03	-4.94E-01	3.28E+00	1.98E+00	1.79E+01	3.38E+02	5.31E-02	0.00E+00	1.31E+01	9.19E-01	2.09E+00	6.02E+00	3.16E-03	6.00E+00	4.16E-01	-2.63E-01	9.15E-01	9.25E-01	3.35E+01	4.13E+00	3.10E+02	8.08E+01	7.42E-01	5.73E-01	3.21E-01	7.59E-04	6.59E-03	1.60E+03	1.45E+01	1.55E+03	9.69E-01	7.22E+01	2.21E+01
TCGA-BH-A0H3	1.97E+00	6.00E+01	3.29E-02	1.38E-03	-1.67E-01	1.97E+00	1.20E+00	4.84E+00	2.19E+02	2.21E-02	3.41E-04	3.20E+01	7.94E-01	2.50E+00	1.45E+01	2.14E-03	6.39E+00	3.31E-01	-1.48E-01	8.00E-01	7.97E-01	3.47E+01	4.12E+00	2.78E+02	7.76E+01	8.26E-01	4.11E-01	2.81E-01	2.04E-04	8.85E-03	1.51E+03	1.42E+01	1.08E+03	7.15E-01	1.64E+02	1.74E+01
TCGA-BH-A0H5	3.11E+00	6.00E+01	5.18E-02	9.79E-03	-7.58E-01	3.11E+00	4.13E+00	6.82E-01	6.00E+01	1.14E-02	1.72E-03	2.36E+01	8.44E-01	2.36E+00	1.04E+01	2.30E-03	6.28E+00	3.50E-01	-1.77E-01	8.40E-01	8.50E-01	3.50E+01	4.11E+00	2.78E+02	7.55E+01	7.81E-01	4.32E-01	2.84E-01	2.49E-04	1.16E-02	1.69E+03	1.48E+01	1.21E+03	7.15E-01	2.50E+01	1.90E+01
TCGA-BH-A0H6	1.09E+00	1.82E+02	6.02E-03	1.67E-03	1.84E-02	9.75E-01	9.82E-01	3.62E-01	2.43E+02	1.49E-03	0.00E+00	4.31E+01	7.14E-01	2.65E+00	1.83E+01	1.99E-03	6.47E+00	2.98E-01	-1.16E-01	7.41E-01	7.22E-01	3.65E+01	4.09E+00	2.58E+02	7.52E+01	7.85E-01	4.82E-01	2.20E-01	2.71E-04	2.75E-02	2.49E+02	7.80E+00	3.69E+02	1.48E+00	3.98E+01	1.10E+01
TCGA-BH-A0H7	1.14E+00	2.34E+02	4.89E-03	0.00E+00	1.86E-01	9.64E-01	8.44E-01	3.62E-01	1.18E+02	3.06E-03	6.75E-05	2.27E+01	8.60E-01	2.30E+00	1.16E+01	2.75E-03	6.18E+00	3.91E-01	-2.10E-01	8.75E-01	8.70E-01	3.39E+01	4.13E+00	3.01E+02	8.08E+01	7.41E-01	5.44E-01	2.18E-01	2.99E-04	7.47E-03	1.34E+03	1.37E+01	1.29E+03	9.61E-01	5.49E+01	1.93E+01
TCGA-BH-A0H9	1.28E+00	1.44E+02	8.86E-03	8.93E-04	-8.20E-02	1.23E+00	1.09E+00	2.14E-01	6.00E+01	3.57E-03	2.35E-04	4.04E+01	7.29E-01	2.60E+00	1.89E+01	1.96E-03	6.46E+00	3.18E-01	-1.22E-01	7.54E-01	7.44E-01	3.55E+01	4.10E+00	2.59E+02	7.47E+01	7.71E-01	5.95E-01	2.30E-01	1.89E-04	8.79E-03	2.01E+03	1.57E+01	1.90E+03	9.45E-01	5.40E+01	2.06E+01
TCGA-BH-A0HA	1.17E+00	1.40E+02	8.37E-03	6.62E-04	7.03E-03	1.06E+00	9.93E-01	1.22E-01	6.00E+01	2.03E-03	4.29E-05	3.45E+01	7.68E-01	2.54E+00	1.51E+01	2.18E-03	6.39E+00	3.22E-01	-1.39E-01	7.84E-01	7.88E-01	3.63E+01	4.09E+00	2.63E+02	7.43E+01	6.85E-01	5.40E-01	1.68E-01	1.65E-04	1.72E-02	6.53E+02	1.08E+01	7.91E+02	1.21E+00	4.94E+01	1.52E+01
TCGA-BH-A0HI	1.50E+00	6.00E+01	2.50E-02	8.08E-04	-1.01E-01	1.50E+00	1.11E+00	3.98E+00	2.49E+02	1.60E-02	0.00E+00	3.43E+01	7.67E-01	2.54E+00	1.45E+01	2.02E-03	6.42E+00	3.11E-01	-1.31E-01	7.71E-01	7.72E-01	3.61E+01	4.09E+00	2.60E+02	7.36E+01	7.66E-01	5.74E-01	2.96E-01	2.96E-04	1.06E-02	1.44E+03	1.40E+01	1.45E+03	1.01E+00	9.26E+01	2.17E+01
TCGA-BH-A0HX	1.74E+00	1.36E+02	1.28E-02	2.17E-04	1.78E-01	1.45E+00	8.49E-01	1.35E+00	2.87E+02	4.70E-03	0.00E+00	2.59E+01	8.27E-01	2.40E+00	1.19E+01	2.33E-03	6.30E+00	3.53E-01	-1.69E-01	8.29E-01	8.28E-01	3.52E+01	4.11E+00	2.72E+02	7.45E+01	7.72E-01	5.76E-01	2.45E-01	2.47E-04	8.26E-03	4.45E+03	2.04E+01	3.09E+03	6.94E-01	1.11E+02	2.96E+01
TCGA-BH-A0HY	1.82E+00	1.55E+02	1.18E-02	1.26E-03	1.41E-01	1.39E+00	8.76E-01	8.79E-01	3.45E+02	2.55E-03	0.00E+00	4.48E+01	7.08E-01	2.66E+00	2.02E+01	1.99E-03	6.48E+00	3.03E-01	-1.14E-01	7.37E-01	7.44E-01	3.63E+01	4.09E+00	2.62E+02	7.66E+01	4.83E-01	6.71E-01	2.40E-01	2.65E-04	4.68E-03	7.90E+02	1.15E+01	1.26E+03	1.59E+00	4.53E+01	2.54E+01
TCGA-BH-A0RX	2.16E+00	1.50E+02	1.45E-02	8.54E-04	5.76E-02	1.90E+00	9.46E-01	3.90E-01	3.29E+02	1.19E-03	0.00E+00	5.30E+01	6.51E-01	2.74E+00	2.39E+01	1.72E-03	6.57E+00	2.93E-01	-8.98E-02	6.79E-01	6.78E-01	3.57E+01	4.09E+00	2.51E+02	7.60E+01	5.36E-01	7.85E-01	2.00E-01	2.69E-04	4.87E-03	3.27E+03	1.84E+01	4.95E+03	1.52E+00	4.84E+01	2.96E+01
TCGA-BH-A0W3	1.19E+00	2.29E+02	5.22E-03	1.01E-04	2.28E-01	9.66E-01	8.15E-01	4.79E-01	3.13E+02	1.53E-03	0.00E+00	2.93E+01	8.05E-01	2.46E+00	1.31E+01	2.19E-03	6.35E+00	3.35E-01	-1.54E-01	8.09E-01	8.07E-01	3.54E+01	4.11E+00	2.71E+02	7.51E+01	7.25E-01	5.57E-01	1.82E-01	4.12E-04	9.05E-03	1.14E+03	1.30E+01	1.20E+03	1.04E+00	5.44E+01	1.80E+01
TCGA-BH-A0W5	1.49E+00	1.36E+02	1.10E-02	9.80E-04	5.19E-02	1.27E+00	9.51E-01	1.94E-01	2.87E+02	6.75E-04	0.00E+00	4.24E+01	7.18E-01	2.62E+00	2.01E+01	2.10E-03	6.46E+00	3.21E-01	-1.22E-01	7.54E-01	7.47E-01	3.59E+01	4.10E+00	2.58E+02	7.52E+01	6.60E-01	7.01E-01	1.86E-01	2.18E-04	6.98E-03	1.73E+03	1.49E+01	2.33E+03	1.35E+00	2.75E+01	2.44E+01
TCGA-BH-A18F	7.66E+00	2.88E+02	2.66E-02	0.00E+00	6.38E-02	7.20E+00	9.40E-01	6.12E+02	1.36E+02	4.50E+00	1.12E+00	2.52E+01	8.32E-01	2.40E+00	1.09E+01	2.43E-03	6.28E+00	3.47E-01	-1.74E-01	8.35E-01	8.38E-01	3.56E+01	4.11E+00	2.74E+02	7.47E+01	5.66E-01	6.37E-01	3.63E-01	2.76E-04	8.42E-03	3.82E+03	1.94E+01	3.25E+03	8.52E-01	1.23E+02	3.52E+01
TCGA-BH-A18H	1.39E+00	1.81E+02	7.66E-03	9.38E-04	-6.97E-02	1.25E+00	1.07E+00	2.52E-01	4.25E+02	5.92E-04	0.00E+00	4.98E+01	6.63E-01	2.72E+00	2.12E+01	1.96E-03	6.51E+00	2.90E-01	-1.02E-01	7.09E-01	7.17E-01	3.68E+01	4.08E+00	2.46E+02	7.38E+01	6.66E-01	5.30E-01	1.94E-01	7.07E-04	1.68E-02	7.09E+02	1.11E+01	8.19E+02	1.15E+00	7.57E+01	1.75E+01
TCGA-BH-A18I	1.50E+00	1.38E+02	1.09E-02	1.06E-03	-5.99E-02	1.42E+00	1.06E+00	7.24E-01	2.16E+02	3.36E-03	1.64E-04	3.62E+01	7.58E-01	2.56E+00	1.65E+01	2.28E-03	6.39E+00	3.27E-01	-1.41E-01	7.87E-01	7.97E-01	3.61E+01	4.10E+00	2.63E+02	7.47E+01	5.10E-01	6.91E-01	1.98E-01	1.25E-04	7.13E-03	1.49E+03	1.42E+01	2.04E+03	1.37E+00	6.38E+01	2.55E+01
TCGA-BH-A201	1.34E+00	1.53E+02	8.73E-03	1.33E-03	6.20E-02	1.03E+00	9.42E-01	8.12E-01	3.40E+02	2.39E-03	0.00E+00	2.72E+01	8.22E-01	2.43E+00	1.17E+01	2.33E-03	6.30E+00	3.38E-01	-1.70E-01	8.31E-01	8.28E-01	3.53E+01	4.11E+00	2.77E+02	7.61E+01	8.09E-01	4.00E-01	1.92E-01	1.35E-04	1.56E-02	4.23E+02	9.32E+00	4.55E+02	1.07E+00	5.00E+01	1.30E+01
TCGA-BH-A202	1.56E+00	2.42E+02	6.45E-03	1.08E-03	1.06E-02	1.44E+00	9.89E-01	1.57E-01	3.33E+02	4.73E-04	0.00E+00	2.76E+01	8.12E-01	2.43E+00	1.28E+01	2.31E-03	6.32E+00	3.48E-01	-1.62E-01	8.20E-01	8.16E-01	3.54E+01	4.10E+00	2.66E+02	7.35E+01	8.50E-01	5.29E-01	1.70E-01	1.50E-04	1.53E-02	6.94E+03	2.37E+01	3.74E+03	5.39E-01	4.85E+01	3.26E+01
TCGA-BH-A28Q	1.62E+00	1.26E+02	1.28E-02	2.20E-03	-1.42E-01	1.55E+00	1.17E+00	3.68E-01	6.00E+01	6.14E-03	5.20E-04	2.38E+01	8.41E-01	2.36E+00	1.11E+01	2.45E-03	6.27E+00	3.61E-01	-1.80E-01	8.43E-01	8.44E-01	3.53E+01	4.11E+00	2.75E+02	7.48E+01	6.35E-01	6.89E-01	2.42E-01	1.78E-04	6.29E-03	7.42E+03	2.42E+01	5.91E+03	7.97E-01	2.40E+02	4.55E+01
TCGA-E2-A108	1.55E+00	6.00E+01	2.59E-02	6.47E-04	-1.20E-01	1.55E+00	1.14E+00	1.32E-01	3.48E+02	3.78E-04	0.00E+00	4.09E+01	7.21E-01	2.60E+00	2.01E+01	2.32E-03	6.38E+00	3.29E-01	-1.27E-01	7.61E-01	7.38E-01	3.61E+01	4.09E+00	2.53E+02	7.34E+01	6.75E-01	7.17E-01	1.75E-01	1.34E-03	7.81E-03	4.90E+03	2.11E+01	4.93E+03	1.01E+00	1.46E+01	3.50E+01
TCGA-E2-A109	1.90E+00	1.95E+02	9.74E-03	1.08E-03	-2.63E-02	1.80E+00	1.03E+00	3.38E-01	6.00E+01	5.63E-03	4.69E-04	4.09E+01	7.21E-01	2.61E+00	1.85E+01	1.89E-03	6.48E+00	3.07E-01	-1.15E-01	7.40E-01	7.32E-01	3.58E+01	4.09E+00	2.53E+02	7.35E+01	7.44E-01	5.28E-01	2.34E-01	2.28E-04	1.07E-02	2.51E+03	1.69E+01	1.89E+03	7.53E-01	9.46E+01	2.39E+01
TCGA-E2-A10F	1.57E+00	1.98E+02	7.92E-03	1.02E-04	3.26E-02	1.51E+00	9.68E-01	1.95E-01	1.98E+02	9.85E-04	2.48E-04	3.84E+01	7.38E-01	2.58E+00	1.75E+01	2.13E-03	6.42E+00	3.19E-01	-1.30E-01	7.69E-01	7.62E-01	3.62E+01	4.09E+00	2.55E+02	7.32E+01	6.72E-01	6.39E-01	1.96E-01	1.80E-04	1.08E-02	3.54E+03	1.89E+01	3.11E+03	8.78E-01	9.75E+01	2.85E+01
TCGA-E2-A14P	1.89E+00	2.06E+02	9.17E-03	5.85E-04	-4.48E-02	1.89E+00	1.05E+00	2.02E-01	2.06E+02	9.81E-04	6.78E-05	5.02E+01	6.57E-01	2.65E+00	2.62E+01	1.92E-03	6.49E+00	3.21E-01	-1.13E-01	7.35E-01	6.86E-01	3.51E+01	4.08E+00	2.42E+02	7.32E+01	8.40E-01	4.66E-01	2.47E-01	2.60E-04	1.09E-02	9.58E+03	2.64E+01	4.08E+03	4.26E-01	9.80E+01	3.22E+01
TCGA-E2-A14T	3.62E+00	6.00E+01	6.03E-02	4.51E-04	-4.49E-02	3.62E+00	1.05E+00	2.62E+00	4.21E+02	6.24E-03	0.00E+00	4.14E+01	7.16E-01	2.63E+00	1.67E+01	1.85E-03	6.48E+00	2.89E-01	-1.11E-01	7.29E-01	7.25E-01	3.66E+01	4.08E+00	2.50E+02	7.29E+01	7.70E-01	4.54E-01	2.99E-01	2.61E-04	1.24E-02	4.67E+02	9.63E+00	5.33E+02	1.14E+00	1.26E+02	1.28E+01
TCGA-E2-A14V	2.10E+00	3.37E+02	6.23E-03	0.00E+00	1.09E-01	1.89E+00	9.02E-01	1.68E-01	3.37E+02	4.98E-04	0.00E+00	3.68E+01	7.54E-01	2.53E+00	1.83E+01	2.30E-03	6.38E+00	3.43E-01	-1.44E-01	7.93E-01	7.79E-01	3.61E+01	4.10E+00	2.63E+02	7.49E+01	4.69E-01	7.04E-01	1.89E-01	1.39E-04	5.70E-03	5.22E+03	2.15E+01	4.91E+03	9.40E-01	8.64E+01	4.02E+01
TCGA-E2-A14Y	2.92E+00	2.04E+02	1.43E-02	2.21E-03	-7.57E-02	2.81E+00	1.08E+00	2.07E+01	2.04E+02	1.01E-01	9.12E-02	4.33E+01	7.18E-01	2.64E+00	2.00E+01	2.30E-03	6.40E+00	3.16E-01	-1.21E-01	7.50E-01	7.41E-01	3.54E+01	4.10E+00	2.64E+02	7.68E+01	5.54E-01	7.42E-01	1.52E-01	1.22E-03	6.36E-03	4.11E+03	1.99E+01	4.81E+03	1.17E+00	4.30E+01	3.16E+01
TCGA-E2-A150	1.93E+00	6.00E+01	3.21E-02	1.14E-03	-1.73E-01	1.93E+00	1.21E+00	1.57E-01	3.52E+02	4.45E-04	0.00E+00	4.08E+01	7.25E-01	2.61E+00	1.87E+01	2.00E-03	6.47E+00	3.16E-01	-1.19E-01	7.48E-01	7.41E-01	3.56E+01	4.10E+00	2.56E+02	7.43E+01	6.97E-01	6.57E-01	2.05E-01	2.91E-04	8.94E-03	4.43E+03	2.04E+01	3.80E+03	8.58E-01	2.95E+01	3.30E+01
TCGA-E2-A159	1.20E+00	6.00E+01	2.00E-02	3.54E-04	-8.39E-02	1.20E+00	1.09E+00	9.65E-02	3.44E+02	2.81E-04	0.00E+00	4.55E+01	6.89E-01	2.64E+00	2.22E+01	1.89E-03	6.50E+00	3.13E-01	-1.06E-01	7.20E-01	6.92E-01	3.59E+01	4.08E+00	2.47E+02	7.31E+01	7.71E-01	6.26E-01	1.54E-01	2.59E-04	6.48E-03	2.48E+03	1.68E+01	2.37E+03	9.56E-01	3.81E+01	2.52E+01
TCGA-E2-A15A	2.29E+00	6.00E+01	3.82E-02	1.62E-03	-2.00E-01	2.29E+00	1.25E+00	2.94E-01	6.00E+01	4.91E-03	1.11E-04	4.24E+01	7.13E-01	2.62E+00	2.01E+01	1.92E-03	6.48E+00	3.17E-01	-1.15E-01	7.39E-01	7.22E-01	3.55E+01	4.09E+00	2.53E+02	7.39E+01	5.80E-01	7.51E-01	2.01E-01	2.57E-04	4.71E-03	1.06E+04	2.72E+01	9.34E+03	8.84E-01	9.24E+01	5.31E+01
TCGA-E2-A15E	1.29E+00	6.00E+01	2.14E-02	3.13E-04	-7.00E-02	1.29E+00	1.08E+00	1.19E-01	2.04E+02	5.82E-04	1.67E-04	3.09E+01	7.90E-01	2.48E+00	1.41E+01	2.25E-03	6.35E+00	3.32E-01	-1.53E-01	8.06E-01	8.20E-01	3.59E+01	4.09E+00	2.64E+02	7.36E+01	7.01E-01	6.22E-01	1.82E-01	1.74E-04	1.03E-02	2.09E+03	1.59E+01	2.09E+03	1.00E+00	5.67E+01	2.44E+01
TCGA-E2-A15F	1.34E+00	2.02E+02	6.66E-03	6.04E-04	-1.57E-02	1.28E+00	1.02E+00	8.71E-02	6.00E+01	1.45E-03	8.59E-06	4.09E+01	7.20E-01	2.62E+00	1.73E+01	1.86E-03	6.49E+00	2.94E-01	-1.10E-01	7.27E-01	7.24E-01	3.62E+01	4.08E+00	2.51E+02	7.30E+01	8.16E-01	4.96E-01	1.67E-01	2.64E-04	9.97E-03	1.15E+03	1.30E+01	1.05E+03	9.16E-01	8.92E+01	1.84E+01
TCGA-E2-A15H	1.51E+00	1.77E+02	8.52E-03	1.65E-03	-1.08E-01	1.47E+00	1.12E+00	1.83E-01	2.93E+02	6.23E-04	0.00E+00	5.42E+01	6.42E-01	2.75E+00	2.36E+01	1.66E-03	6.59E+00	2.81E-01	-8.45E-02	6.64E-01	6.55E-01	3.56E+01	4.09E+00	2.48E+02	7.56E+01	8.81E-01	4.29E-01	2.06E-01	2.51E-04	1.47E-02	1.02E+03	1.25E+01	8.60E+02	8.41E-01	7.29E+01	1.44E+01
TCGA-E2-A15I	1.55E+00	6.00E+01	2.59E-02	1.59E-03	-2.59E-01	1.55E+00	1.35E+00	1.06E-01	6.00E+01	1.76E-03	1.06E-04	4.08E+01	7.27E-01	2.60E+00	1.94E+01	2.05E-03	6.44E+00	3.21E-01	-1.25E-01	7.58E-01	7.47E-01	3.55E+01	4.10E+00	2.58E+02	7.47E+01	7.05E-01	5.23E-01	1.88E-01	8.51E-04	6.29E-03	4.22E+03	2.01E+01	2.65E+03	6.27E-01	8.81E+01	2.90E+01
TCGA-E2-A15J	1.52E+00	6.00E+01	2.53E-02	1.10E-03	-2.03E-01	1.52E+00	1.25E+00	1.40E-01	6.00E+01	2.34E-03	1.06E-04	4.70E+01	6.80E-01	2.67E+00	2.20E+01	2.07E-03	6.46E+00	3.07E-01	-1.05E-01	7.14E-01	6.93E-01	3.63E+01	4.08E+00	2.47E+02	7.35E+01	7.97E-01	5.13E-01	2.07E-01	1.92E-03	1.50E-02	2.69E+03	1.73E+01	1.92E+03	7.14E-01	6.71E+01	2.25E+01
TCGA-E2-A15K	9.03E-01	6.00E+01	1.51E-02	6.14E-04	-2.45E-01	9.03E-01	1.33E+00	1.16E-01	4.21E+02	2.75E-04	0.00E+00	4.02E+01	7.26E-01	2.59E+00	1.91E+01	1.96E-03	6.47E+00	3.19E-01	-1.17E-01	7.44E-01	7.28E-01	3.57E+01	4.09E+00	2.54E+02	7.35E+01	7.12E-01	6.71E-01	1.84E-01	1.87E-04	3.95E-03	6.70E+03	2.34E+01	5.22E+03	7.80E-01	1.20E+02	4.12E+01
TCGA-E2-A15L	1.36E+00	6.00E+01	2.27E-02	3.62E-04	-8.88E-02	1.36E+00	1.10E+00	1.81E-01	3.94E+02	4.60E-04	0.00E+00	4.73E+01	6.83E-01	2.68E+00	2.18E+01	2.19E-03	6.45E+00	3.08E-01	-1.04E-01	7.12E-01	6.96E-01	3.68E+01	4.08E+00	2.51E+02	7.46E+01	4.55E-01	7.56E-01	1.70E-01	1.61E-03	4.00E-03	4.00E+03	1.97E+01	4.99E+03	1.25E+00	3.09E+01	4.54E+01
TCGA-E2-A15M	1.28E+00	6.00E+01	2.13E-02	6.11E-04	-1.49E-01	1.28E+00	1.18E+00	2.72E-01	6.00E+01	4.53E-03	3.86E-04	4.14E+01	7.19E-01	2.61E+00	1.97E+01	2.20E-03	6.43E+00	3.24E-01	-1.21E-01	7.50E-01	7.53E-01	3.63E+01	4.09E+00	2.53E+02	7.37E+01	5.07E-01	7.29E-01	2.35E-01	2.21E-03	6.30E-03	6.07E+03	2.26E+01	5.93E+03	9.78E-01	9.42E+01	5.12E+01
TCGA-E2-A1B1	1.85E+00	1.80E+02	1.03E-02	1.04E-04	4.54E-02	1.76E+00	9.57E-01	8.81E-02	6.00E+01	1.47E-03	1.16E-04	3.66E+01	7.50E-01	2.57E+00	1.59E+01	1.99E-03	6.44E+00	3.10E-01	-1.23E-01	7.55E-01	7.52E-01	3.62E+01	4.09E+00	2.56E+02	7.32E+01	6.46E-01	6.15E-01	2.17E-01	2.07E-04	9.80E-03	3.17E+03	1.82E+01	2.71E+03	8.56E-01	5.76E+01	3.05E+01
TCGA-E2-A1B5	1.50E+00	6.00E+01	2.49E-02	9.26E-05	-1.75E-02	1.50E+00	1.02E+00	1.23E-01	6.00E+01	2.05E-03	8.18E-05	5.03E+01	6.62E-01	2.72E+00	2.16E+01	1.72E-03	6.56E+00	2.84E-01	-8.84E-02	6.74E-01	6.74E-01	3.61E+01	4.08E+00	2.47E+02	7.44E+01	6.29E-01	6.23E-01	2.18E-01	7.60E-04	1.03E-02	1.42E+03	1.39E+01	1.62E+03	1.14E+00	8.87E+01	2.25E+01
TCGA-E2-A1B6	2.18E+00	6.00E+01	3.64E-02	1.08E-03	-1.26E-01	2.18E+00	1.14E+00	2.25E-01	3.14E+02	7.18E-04	0.00E+00	4.37E+01	7.06E-01	2.65E+00	1.96E+01	1.80E-03	6.51E+00	3.02E-01	-1.08E-01	7.25E-01	7.32E-01	3.53E+01	4.09E+00	2.54E+02	7.44E+01	7.19E-01	5.92E-01	1.95E-01	1.69E-04	7.83E-03	5.33E+03	2.17E+01	3.62E+03	6.79E-01	8.92E+01	3.09E+01
TCGA-E2-A1IE	1.35E+00	1.93E+02	7.03E-03	6.71E-05	4.33E-02	1.29E+00	9.58E-01	1.09E-01	6.00E+01	1.81E-03	7.42E-05	4.81E+01	6.66E-01	2.68E+00	2.23E+01	1.95E-03	6.52E+00	3.03E-01	-9.88E-02	7.01E-01	6.72E-01	3.68E+01	4.07E+00	2.40E+02	7.20E+01	6.78E-01	6.23E-01	2.11E-01	1.69E-04	1.45E-02	2.20E+03	1.61E+01	2.17E+03	9.86E-01	3.67E+01	2.31E+01
TCGA-E2-A1IG	1.83E+00	2.02E+02	9.05E-03	1.35E-03	-5.75E-02	1.73E+00	1.06E+00	1.03E+01	3.44E+02	3.01E-02	0.00E+00	4.53E+01	6.90E-01	2.65E+00	2.15E+01	2.18E-03	6.45E+00	3.15E-01	-1.13E-01	7.34E-01	6.96E-01	3.66E+01	4.08E+00	2.47E+02	7.31E+01	6.82E-01	6.53E-01	3.31E-01	2.40E-03	8.71E-03	1.80E+03	1.51E+01	2.07E+03	1.15E+00	2.07E+01	2.27E+01
TCGA-E2-A1II	2.60E+00	3.91E+02	6.66E-03	0.00E+00	2.41E-01	2.10E+00	8.06E-01	3.19E+01	6.00E+01	5.31E-01	5.97E-02	3.62E+01	7.54E-01	2.55E+00	1.72E+01	2.18E-03	6.40E+00	3.30E-01	-1.39E-01	7.84E-01	7.58E-01	3.57E+01	4.09E+00	2.58E+02	7.36E+01	8.38E-01	5.09E-01	3.86E-01	6.73E-04	1.26E-02	2.28E+03	1.63E+01	1.71E+03	7.47E-01	5.20E+01	1.99E+01
TCGA-E2-A1IJ	1.70E+00	2.02E+02	8.42E-03	7.87E-04	-3.28E-02	1.64E+00	1.03E+00	1.52E-01	3.44E+02	4.43E-04	0.00E+00	5.04E+01	6.58E-01	2.72E+00	2.21E+01	1.95E-03	6.52E+00	2.92E-01	-9.47E-02	6.91E-01	6.73E-01	3.69E+01	4.08E+00	2.44E+02	7.36E+01	5.44E-01	6.99E-01	1.89E-01	1.18E-03	1.22E-02	1.34E+03	1.37E+01	1.96E+03	1.45E+00	2.72E+01	2.59E+01
TCGA-E2-A1IK	1.83E+00	2.00E+02	9.16E-03	2.39E-04	-1.21E-02	1.82E+00	1.01E+00	1.79E-01	6.00E+01	2.98E-03	1.65E-05	5.25E+01	6.47E-01	2.74E+00	2.31E+01	1.79E-03	6.56E+00	2.88E-01	-9.02E-02	6.79E-01	6.60E-01	3.63E+01	4.08E+00	2.45E+02	7.42E+01	6.67E-01	6.61E-01	1.76E-01	2.34E-04	1.15E-02	1.42E+03	1.39E+01	1.80E+03	1.27E+00	9.13E+01	2.21E+01
TCGA-E2-A1IN	1.28E+00	6.00E+01	2.13E-02	1.07E-03	-2.36E-01	1.28E+00	1.31E+00	4.90E-01	3.40E+02	1.44E-03	0.00E+00	3.75E+01	7.42E-01	2.56E+00	1.76E+01	2.29E-03	6.39E+00	3.24E-01	-1.32E-01	7.70E-01	7.51E-01	3.65E+01	4.08E+00	2.53E+02	7.27E+01	7.27E-01	5.20E-01	2.09E-01	1.68E-03	1.43E-02	1.64E+03	1.46E+01	1.40E+03	8.55E-01	3.49E+01	1.96E+01
TCGA-E2-A1L7	1.98E+00	6.00E+01	3.29E-02	1.33E-03	-1.98E-01	1.98E+00	1.25E+00	6.10E-01	3.55E+02	1.71E-03	0.00E+00	3.43E+01	7.69E-01	2.52E+00	1.62E+01	2.12E-03	6.40E+00	3.32E-01	-1.39E-01	7.84E-01	7.74E-01	3.52E+01	4.10E+00	2.62E+02	7.41E+01	7.56E-01	5.80E-01	1.78E-01	3.35E-04	1.06E-02	6.64E+03	2.33E+01	4.07E+03	6.12E-01	6.63E+01	3.05E+01
TCGA-E2-A1L9	3.41E+00	6.00E+01	5.68E-02	1.02E-03	-8.27E-02	3.41E+00	1.09E+00	1.77E+00	6.00E+01	2.94E-02	9.47E-04	4.93E+01	6.69E-01	2.70E+00	2.22E+01	1.89E-03	6.51E+00	2.95E-01	-1.01E-01	7.06E-01	6.84E-01	3.64E+01	4.08E+00	2.49E+02	7.45E+01	8.45E-01	4.85E-01	2.09E-01	5.42E-04	1.11E-02	9.52E+02	1.22E+01	9.09E+02	9.55E-01	1.71E+02	1.45E+01
TCGA-E2-A1LG	1.92E+00	2.05E+02	9.38E-03	7.97E-04	-4.79E-03	1.81E+00	1.00E+00	2.27E-01	3.49E+02	6.51E-04	0.00E+00	4.60E+01	6.91E-01	2.65E+00	2.25E+01	2.13E-03	6.46E+00	3.18E-01	-1.10E-01	7.27E-01	6.97E-01	3.63E+01	4.09E+00	2.52E+02	7.44E+01	7.24E-01	7.54E-01	2.01E-01	1.44E-03	8.30E-03	1.10E+04	2.76E+01	9.75E+03	8.84E-01	8.77E+01	4.07E+01
